# Astrocyte transcriptomic changes along the spatiotemporal progression of Alzheimer’s disease

**DOI:** 10.1101/2022.12.03.518999

**Authors:** Alberto Serrano-Pozo, Zhaozhi Li, Maya E. Woodbury, Clara Muñoz-Castro, Astrid Wachter, Rojashree Jayakumar, Annie G. Bryant, Ayush Noori, Lindsay A. Welikovitch, Miwei Hu, Karen Zhao, Fan Liao, Gen Lin, Timothy Pastika, Joseph Tamm, Aicha Abdourahman, Taekyung Kwon, Rachel E. Bennett, Robert V. Talanian, Knut Biber, Eric H. Karran, Bradley T. Hyman, Sudeshna Das

**Author notes:** Equal contribution (Alberto Serrano-Pozo, Zhaozhi Li). **Correspondence to:** Sudeshna Das, PhD 65 Landsdowne St., Cambridge, MA 02139.

## Abstract

Astrocytes play a critical role in brain homeostasis and normal functions but their changes along the spatiotemporal progression of Alzheimer’s disease (AD) neuropathology remain largely unknown. Here we performed single-nucleus RNA-sequencing on brain regions along the stereotypical progression of AD pathology from donors ranging the entire normal aging-AD continuum comprising 628,943 astrocyte nuclei from 32 donors across 5 brain regions. We discovered temporal gene-expression-trajectories with gene sets differentially activated at various disease stages. Surprisingly, a gene set enriched in proteostasis and energy metabolism, was upregulated in late-stage but unexpectedly returned to baseline levels in end-stage, suggesting exhaustion of response in “burnt-out” astrocytes. The spatial gene-expression-trajectories revealed that astrocytic genes of tripartite synapses are dysregulated in parallel to the stereotypical progression of tangle pathology across regions. We identified astrocyte heterogeneity across brain regions with a continuum from homeostatic to reactive cells through “intermediate” transitional states. These findings suggest complex astrocytic dysfunction in AD neurodegeneration.
