## Supplementary Table 2 for "Astrocyte transcriptomic changes along the spatiotemporal progression of Alzheimer’s disease"

### Sheet: EC up genes
gene_name	p_val	avg_log2FC	pct.1	pct.2	p_val_adj	cluster	gene
NR2F2-AS1	0	1.76271	0.616	0.014	0	EC	NR2F2-AS1
FSTL5	0	1.20609	0.561	0.121	0	EC	FSTL5
SERPINI2	0	0.827005	0.564	0.188	0	EC	SERPINI2
COL21A1	0	0.823515	0.689	0.346	0	EC	COL21A1
WDR49	0	0.816879	0.687	0.317	0	EC	WDR49
GMPR	0	0.754318	0.574	0.268	0	EC	GMPR
LINC00609	0	0.72515	0.683	0.287	0	EC	LINC00609
MAP2	0	0.714638	0.661	0.364	0	EC	MAP2
FRMPD2	0	0.714143	0.554	0.23	0	EC	FRMPD2
VCAN	0	0.694887	0.587	0.279	0	EC	VCAN
AQP4	0	0.678682	0.934	0.842	0	EC	AQP4
HNRNPDL	0	0.659244	0.733	0.469	0	EC	HNRNPDL
GJA1	0	0.646219	0.862	0.707	0	EC	GJA1
SLC39A11	0	0.623939	0.882	0.741	0	EC	SLC39A11
MYBPC1	0	0.619707	0.562	0.27	0	EC	MYBPC1
TOGARAM2	0	0.616683	0.513	0.238	0	EC	TOGARAM2
CNTN1	0	0.600729	0.947	0.851	0	EC	CNTN1
CAB39L	0	0.596445	0.622	0.4	0	EC	CAB39L
PLXDC2	0	0.591621	0.85	0.623	0	EC	PLXDC2
AC068587.4	0	0.590505	0.597	0.366	0	EC	AC068587.4
ASB3	0	0.586039	0.935	0.821	0	EC	ASB3
CERS6	0	0.548066	0.595	0.346	0	EC	CERS6
PDE3A	0	0.527607	0.594	0.352	0	EC	PDE3A
ANGPT1	0	0.519215	0.512	0.255	0	EC	ANGPT1
AC023095.1	0	0.519199	0.598	0.398	0	EC	AC023095.1
PNISR	0	0.50471	0.947	0.855	0	EC	PNISR
NIN	0	0.49796	0.721	0.512	0	EC	NIN
ACACB	0	0.496592	0.829	0.661	0	EC	ACACB
EAF2	0	0.495224	0.512	0.276	0	EC	EAF2
NTRK2	0	0.480513	0.972	0.921	0	EC	NTRK2
NR2F1	0	0.480374	0.634	0.401	0	EC	NR2F1
POT1-AS1	0	0.479513	0.574	0.4	0	EC	POT1-AS1
AHNAK	0	0.46664	0.664	0.435	0	EC	AHNAK
GARNL3	0	0.459983	0.694	0.477	0	EC	GARNL3
AC027117.2	0	0.457113	0.762	0.584	0	EC	AC027117.2
MAP7	0	0.449282	0.789	0.632	0	EC	MAP7
ST8SIA1	0	0.444355	0.673	0.471	0	EC	ST8SIA1
DPYSL3	0	0.439277	0.584	0.326	0	EC	DPYSL3
RAVER2	0	0.437209	0.643	0.431	0	EC	RAVER2
NPL	0	0.425347	0.802	0.635	0	EC	NPL
TMEM132C	0	0.418525	0.536	0.316	0	EC	TMEM132C
RPS6KA2	0	0.418086	0.95	0.899	0	EC	RPS6KA2
AL109809.5	0	0.416258	0.869	0.728	0	EC	AL109809.5
NR2F1-AS1	0	0.409592	0.813	0.667	0	EC	NR2F1-AS1
NEDD4L	0	0.406478	0.631	0.441	0	EC	NEDD4L
SNHG14	0	0.391511	0.945	0.89	0	EC	SNHG14
CNKSR2	0	0.390805	0.568	0.369	0	EC	CNKSR2
DAPK1	0	0.388238	0.785	0.626	0	EC	DAPK1
SYTL4	0	0.386745	0.536	0.341	0	EC	SYTL4
FAM13C	0	0.38673	0.523	0.317	0	EC	FAM13C
ANKS1B	0	0.382568	0.741	0.613	0	EC	ANKS1B
ALDH7A1	0	0.353187	0.631	0.457	0	EC	ALDH7A1
AQP4-AS1	0	0.347228	0.762	0.658	0	EC	AQP4-AS1
AGBL4	0	0.342319	0.707	0.548	0	EC	AGBL4
PLCH1	0	0.339493	0.554	0.364	0	EC	PLCH1
XKR6	0	0.328995	0.561	0.379	0	EC	XKR6
MTM1	0	0.318211	0.603	0.443	0	EC	MTM1
LRMDA	0	0.313411	0.741	0.636	0	EC	LRMDA
NAV3	0	0.308835	0.974	0.94	0	EC	NAV3
LUC7L3	0	0.306662	0.917	0.831	0	EC	LUC7L3
MIR3936HG	0	0.291275	0.642	0.473	0	EC	MIR3936HG
AL392086.3	0	0.289124	0.707	0.553	0	EC	AL392086.3
NEK11	0	0.283823	0.563	0.411	0	EC	NEK11
HHATL	0	0.27834	0.513	0.323	0	EC	HHATL
AF117829.1	0	0.263866	0.746	0.617	0	EC	AF117829.1
IGSF11	0	0.374541	0.754	0.591	0	EC	IGSF11
MAP4K5	0	0.389535	0.793	0.644	0	EC	MAP4K5
ID4	0	0.316508	0.561	0.392	2.05583e-305	EC	ID4
BCAN	3.234e-304	0.364059	0.505	0.304	1.18368e-299	EC	BCAN
GRAMD2B	5.55516e-301	0.429373	0.923	0.83	2.03324e-296	EC	GRAMD2B
VPS13C	6.94242e-287	0.330035	0.85	0.746	2.541e-282	EC	VPS13C
ITGB4	3.28497e-283	0.353031	0.704	0.527	1.20233e-278	EC	ITGB4
APOE	1.68616e-277	0.603611	0.751	0.512	6.17152e-273	EC	APOE
SEM1	2.74414e-274	0.353418	0.575	0.412	1.00438e-269	EC	SEM1
MRAS	5.0206e-271	0.702992	0.776	0.522	1.83759e-266	EC	MRAS
AL512662.2	6.02364e-269	0.266517	0.585	0.43	2.20471e-264	EC	AL512662.2
ZHX3	6.93763e-266	0.304879	0.907	0.831	2.53924e-261	EC	ZHX3
ZRANB2	1.73937e-261	0.311144	0.729	0.57	6.36626e-257	EC	ZRANB2
SERINC5	5.07739e-259	0.310666	0.603	0.427	1.85837e-254	EC	SERINC5
ARRB1	3.80647e-257	0.516063	0.593	0.345	1.39321e-252	EC	ARRB1
MARCH6	5.58157e-257	0.28944	0.762	0.625	2.04291e-252	EC	MARCH6
TJP2	5.66928e-253	0.431316	0.53	0.348	2.07501e-248	EC	TJP2
PRMT2	3.0233e-248	0.283993	0.551	0.387	1.10656e-243	EC	PRMT2
ATP9A	7.99663e-248	0.338591	0.531	0.377	2.92685e-243	EC	ATP9A
HMGN3	1.35245e-245	0.406592	0.647	0.463	4.9501e-241	EC	HMGN3
KANTR	1.38542e-234	0.292011	0.66	0.502	5.07079e-230	EC	KANTR
ERBIN	7.73733e-233	0.278902	0.908	0.869	2.83194e-228	EC	ERBIN
SLC16A9	1.34262e-230	0.263614	0.576	0.422	4.91411e-226	EC	SLC16A9
PSD2	1.97391e-223	0.385078	0.771	0.587	7.2247e-219	EC	PSD2
ITM2C	2.174e-220	0.372536	0.619	0.432	7.95706e-216	EC	ITM2C
TLE1	1.59313e-216	0.351111	0.653	0.472	5.83101e-212	EC	TLE1
TAFA5	7.38122e-209	0.46089	0.742	0.536	2.7016e-204	EC	TAFA5
KCNN3	2.34952e-202	0.528937	0.858	0.69	8.59949e-198	EC	KCNN3
CAMK2B	4.041e-196	0.349334	0.612	0.44	1.47905e-191	EC	CAMK2B
GSN	2.42758e-195	0.442838	0.72	0.49	8.8852e-191	EC	GSN
DLGAP1	5.61326e-194	0.454613	0.767	0.591	2.05451e-189	EC	DLGAP1
KIF1B	1.33738e-189	0.295788	0.924	0.85	4.89495e-185	EC	KIF1B
AC245297.3	1.10689e-188	0.709733	0.895	0.745	4.05132e-184	EC	AC245297.3
MIR4300HG	6.3524e-181	0.700292	0.768	0.637	2.32504e-176	EC	MIR4300HG
TMEM132B	7.17773e-180	0.343471	0.673	0.506	2.62712e-175	EC	TMEM132B
PHYHD1	7.27249e-170	0.283833	0.556	0.39	2.6618e-165	EC	PHYHD1
TPCN1	2.25412e-169	0.313196	0.708	0.535	8.2503e-165	EC	TPCN1
PARD3	2.12405e-168	0.328793	0.945	0.926	7.77422e-164	EC	PARD3
LPIN1	9.52027e-168	0.407593	0.799	0.647	3.48452e-163	EC	LPIN1
KDM3A	7.15787e-163	0.336583	0.507	0.323	2.61985e-158	EC	KDM3A
MPHOSPH8	7.86826e-162	0.309759	0.589	0.417	2.87986e-157	EC	MPHOSPH8
ECHDC2	1.6477e-161	0.296147	0.785	0.634	6.03074e-157	EC	ECHDC2
APP	1.69966e-155	0.340801	0.513	0.316	6.22093e-151	EC	APP
PRRT2	1.31824e-148	0.449111	0.59	0.349	4.8249e-144	EC	PRRT2
TNS1	1.18379e-147	0.365467	0.568	0.374	4.33278e-143	EC	TNS1
PTTG1IP	7.74795e-145	0.280036	0.548	0.366	2.83583e-140	EC	PTTG1IP
ADCY2	4.30611e-141	0.326676	0.969	0.952	1.57608e-136	EC	ADCY2
WDFY2	1.75887e-136	0.285888	0.751	0.625	6.43763e-132	EC	WDFY2
ITGA9-AS1	9.00183e-133	0.280117	0.58	0.416	3.29476e-128	EC	ITGA9-AS1
ITGB8	9.28124e-132	0.505998	0.761	0.556	3.39703e-127	EC	ITGB8
SRRM2	1.01728e-129	0.466846	0.824	0.633	3.72335e-125	EC	SRRM2
SREBF1	1.95107e-125	0.392106	0.536	0.308	7.1411e-121	EC	SREBF1
CSRP1	4.10498e-112	0.298537	0.653	0.464	1.50246e-107	EC	CSRP1
USP54	2.97678e-108	0.288598	0.578	0.426	1.08953e-103	EC	USP54
ARHGEF4	3.27405e-107	0.344778	0.888	0.785	1.19834e-102	EC	ARHGEF4
CPE	4.24381e-91	0.353929	0.951	0.89	1.55328e-86	EC	CPE
HIP1R	3.51492e-87	0.282273	0.63	0.443	1.2865e-82	EC	HIP1R
CAPN2	3.59333e-78	0.442194	0.74	0.53	1.31519e-73	EC	CAPN2
CCNL2	3.25763e-71	0.274428	0.591	0.414	1.19233e-66	EC	CCNL2
NEBL	2.54287e-68	0.368042	0.97	0.954	9.30715e-64	EC	NEBL
ACAP2	8.1271e-68	0.268071	0.824	0.699	2.9746e-63	EC	ACAP2
HP1BP3	1.69135e-63	0.281431	0.705	0.541	6.19052e-59	EC	HP1BP3
MT1G	5.33051e-53	0.620991	0.543	0.289	1.95102e-48	EC	MT1G
CDH23	1.5827e-42	0.332552	0.524	0.365	5.79285e-38	EC	CDH23
ACADVL	4.09787e-39	0.293557	0.615	0.457	1.49986e-34	EC	ACADVL
RNF24	5.45141e-35	0.314482	0.532	0.352	1.99527e-30	EC	RNF24
PLIN5	3.22813e-34	0.399996	0.691	0.495	1.18153e-29	EC	PLIN5
IL17RB	5.16837e-27	0.377737	0.578	0.366	1.89168e-22	EC	IL17RB
CKB	7.37716e-23	0.318012	0.8	0.688	2.70011e-18	EC	CKB
PLEKHA5	1.08886e-19	0.322093	0.71	0.569	3.98534e-15	EC	PLEKHA5
NBPF26	4.6993e-13	0.289914	0.555	0.376	1.71999e-08	EC	NBPF26
ZBTB16	8.20609e-07	0.324581	0.792	0.636	0.0300351	EC	ZBTB16

### Sheet: EC down genes
gene_name	p_val	avg_log2FC	pct.1	pct.2	p_val_adj	cluster	gene
AC091826.2	0	-0.173305	0.643	0.578	0	EC	AC091826.2
ZMAT1	0	-0.180861	0.655	0.617	0	EC	ZMAT1
AC104596.1	0	-0.232042	0.571	0.559	0	EC	AC104596.1
ZNRF3	0	-0.238468	0.902	0.885	0	EC	ZNRF3
MSI2	0	-0.308866	0.967	0.976	0	EC	MSI2
TRIM9	0	-0.347611	0.849	0.815	0	EC	TRIM9
AHCYL2	0	-0.350897	0.892	0.883	0	EC	AHCYL2
LSAMP	0	-0.375775	0.996	0.998	0	EC	LSAMP
LIMCH1	0	-0.522445	0.674	0.757	0	EC	LIMCH1
ZFYVE28	0	-0.525823	0.502	0.543	0	EC	ZFYVE28
RGS20	0	-0.600502	0.715	0.835	0	EC	RGS20
FGFR2	0	-0.700235	0.671	0.766	0	EC	FGFR2
OSBPL6	0	-0.701579	0.541	0.69	0	EC	OSBPL6
PDZRN3	0	-0.702072	0.726	0.802	0	EC	PDZRN3
SHROOM3	0	-0.777586	0.632	0.756	0	EC	SHROOM3
CACNB2	0	-0.873082	0.851	0.902	0	EC	CACNB2
SLC35F1	0	-0.987545	0.605	0.782	0	EC	SLC35F1
RALGAPA2	0	-0.704757	0.694	0.764	0	EC	RALGAPA2
MRTFA	4.13297e-307	-0.216528	0.517	0.525	1.51271e-302	EC	MRTFA
PSD3	8.38594e-296	-0.739116	0.881	0.922	3.06934e-291	EC	PSD3
EFR3B	1.7071e-290	-0.32226	0.621	0.643	6.24817e-286	EC	EFR3B
PTN	1.42228e-288	-0.72926	0.621	0.716	5.20569e-284	EC	PTN
CAMK1D	1.00665e-283	-0.454393	0.637	0.686	3.68444e-279	EC	CAMK1D
SLC24A3	9.39446e-281	-0.273675	0.513	0.529	3.43847e-276	EC	SLC24A3
KCNMA1	2.78426e-267	-0.181303	0.919	0.915	1.01907e-262	EC	KCNMA1
ARHGAP24	1.55234e-257	-0.796885	0.673	0.805	5.68172e-253	EC	ARHGAP24
RFX3-AS1	1.06868e-239	-0.225012	0.547	0.542	3.91149e-235	EC	RFX3-AS1
SLC4A4	3.63694e-237	-0.614641	0.876	0.9	1.33116e-232	EC	SLC4A4
FNDC3B	1.82075e-235	-0.420963	0.602	0.653	6.66413e-231	EC	FNDC3B
FNBP1	1.70705e-225	-0.266448	0.907	0.894	6.24799e-221	EC	FNBP1
UBE2H	3.1274e-224	-0.373864	0.586	0.61	1.14466e-219	EC	UBE2H
ZNF532	3.80177e-199	-0.272251	0.589	0.603	1.39149e-194	EC	ZNF532
ABLIM1	5.42153e-199	-0.394276	0.947	0.962	1.98434e-194	EC	ABLIM1
PDE3B	6.85695e-199	-0.234658	0.565	0.558	2.50971e-194	EC	PDE3B
ALDH1L1	6.29474e-198	-0.160223	0.78	0.735	2.30394e-193	EC	ALDH1L1
GPD2	5.07246e-197	-0.543519	0.573	0.675	1.85657e-192	EC	GPD2
CEP85L	8.52891e-185	-0.45231	0.663	0.706	3.12167e-180	EC	CEP85L
PLSCR4	6.02374e-182	-0.170554	0.762	0.722	2.20475e-177	EC	PLSCR4
MAN2A1	1.0614e-179	-0.442532	0.532	0.584	3.88482e-175	EC	MAN2A1
TGFB2	1.04077e-175	-0.414172	0.595	0.642	3.80931e-171	EC	TGFB2
CADM1	1.27112e-161	-0.40073	0.964	0.974	4.65241e-157	EC	CADM1
ABHD2	2.37709e-160	-0.256478	0.56	0.57	8.70038e-156	EC	ABHD2
MCC	2.59849e-152	-0.365042	0.702	0.719	9.51072e-148	EC	MCC
LINC00472	8.46639e-152	-0.24947	0.768	0.756	3.09878e-147	EC	LINC00472
GNAO1	8.97284e-145	-0.230337	0.75	0.739	3.28415e-140	EC	GNAO1
PIP4K2A	8.84791e-142	-0.476572	0.58	0.628	3.23842e-137	EC	PIP4K2A
CHST11	5.86044e-140	-0.239564	0.739	0.734	2.14498e-135	EC	CHST11
LARGE1	3.02161e-139	-0.164167	0.594	0.59	1.10594e-134	EC	LARGE1
IGF1R	5.73613e-139	-0.36363	0.75	0.761	2.09948e-134	EC	IGF1R
TLK1	4.71185e-137	-0.183782	0.67	0.656	1.72458e-132	EC	TLK1
DPH6	1.71847e-136	-0.235994	0.523	0.535	6.28977e-132	EC	DPH6
HIF1A	7.75496e-135	-0.247581	0.539	0.547	2.83839e-130	EC	HIF1A
AC002460.2	2.46068e-133	-0.393047	0.549	0.597	9.00632e-129	EC	AC002460.2
EPN2	3.99014e-133	-0.231229	0.568	0.569	1.46043e-128	EC	EPN2
MEIS2	4.39411e-130	-0.481687	0.88	0.9	1.60829e-125	EC	MEIS2
GABRA2	2.42594e-129	-0.311344	0.712	0.704	8.8792e-125	EC	GABRA2
XIST	6.14545e-129	-0.406083	0.504	0.515	2.2493e-124	EC	XIST
CADM2	1.82274e-128	-0.375089	0.978	0.972	6.67141e-124	EC	CADM2
MFHAS1	5.25269e-127	-0.466403	0.666	0.703	1.92254e-122	EC	MFHAS1
PCSK5	4.67337e-124	-0.239769	0.714	0.72	1.7105e-119	EC	PCSK5
ESRRG	1.93358e-122	-0.183776	0.679	0.665	7.07711e-118	EC	ESRRG
DOK5	4.34227e-120	-0.295275	0.51	0.532	1.58932e-115	EC	DOK5
TCF7L2	5.31985e-120	-0.379569	0.847	0.859	1.94712e-115	EC	TCF7L2
AC073475.1	9.36082e-113	-0.448287	0.551	0.603	3.42615e-108	EC	AC073475.1
SLCO1C1	1.25456e-110	-0.498547	0.645	0.672	4.59182e-106	EC	SLCO1C1
RAB31	1.63252e-108	-0.215713	0.584	0.601	5.97517e-104	EC	RAB31
AVL9	2.02483e-107	-0.189138	0.587	0.579	7.41108e-103	EC	AVL9
SLC1A2	8.21083e-106	-0.422607	0.974	0.986	3.00525e-101	EC	SLC1A2
FAM184A	1.64132e-104	-0.261106	0.738	0.735	6.00738e-100	EC	FAM184A
ENOX1	5.06924e-102	-0.160575	0.505	0.487	1.85539e-97	EC	ENOX1
SFMBT2	3.45651e-101	-0.213302	0.804	0.789	1.26512e-96	EC	SFMBT2
ZHX2	1.138e-100	-0.273481	0.774	0.78	4.16521e-96	EC	ZHX2
ZFHX3	1.76033e-99	-0.297529	0.71	0.722	6.44297e-95	EC	ZFHX3
CDH2	1.30388e-98	-0.196904	0.734	0.714	4.77233e-94	EC	CDH2
SLC6A1	8.55181e-94	-0.305124	0.627	0.64	3.13005e-89	EC	SLC6A1
DOCK4	8.98988e-92	-0.257777	0.967	0.975	3.29038e-87	EC	DOCK4
SEPTIN11	1.55348e-89	-0.190658	0.548	0.542	5.68588e-85	EC	SEPTIN11
ZNF462	2.47926e-89	-0.203724	0.589	0.581	9.07434e-85	EC	ZNF462
GLG1	4.65141e-89	-0.1701	0.723	0.692	1.70246e-84	EC	GLG1
WWC1	8.57885e-84	-0.236423	0.736	0.719	3.13994e-79	EC	WWC1
FOXO3	9.82965e-84	-0.260298	0.645	0.652	3.59775e-79	EC	FOXO3
CMIP	1.04165e-81	-0.211559	0.669	0.651	3.81253e-77	EC	CMIP
SUMF1	2.6274e-81	-0.172327	0.533	0.529	9.61655e-77	EC	SUMF1
KDM4C	3.72878e-81	-0.19488	0.618	0.618	1.36477e-76	EC	KDM4C
ACACA	3.76051e-81	-0.230641	0.607	0.612	1.37639e-76	EC	ACACA
RORB	2.23406e-79	-0.450612	0.692	0.732	8.1769e-75	EC	RORB
SPRED1	5.01415e-79	-0.385468	0.597	0.65	1.83523e-74	EC	SPRED1
EPB41L2	8.12019e-78	-0.268312	0.649	0.668	2.97207e-73	EC	EPB41L2
PPP6R2	2.65532e-75	-0.193904	0.614	0.612	9.71873e-71	EC	PPP6R2
SH3RF1	5.76294e-72	-0.232459	0.568	0.572	2.10929e-67	EC	SH3RF1
PHACTR1	1.27667e-67	-0.428536	0.601	0.666	4.67275e-63	EC	PHACTR1
SFPQ	2.68054e-62	-0.172258	0.7	0.684	9.81106e-58	EC	SFPQ
CHN1	1.59896e-61	-0.307942	0.616	0.649	5.85234e-57	EC	CHN1
UNC5C	2.11738e-60	-0.25537	0.58	0.544	7.74984e-56	EC	UNC5C
PRKD1	3.3417e-60	-0.243258	0.804	0.808	1.2231e-55	EC	PRKD1
LRP1B	2.2432e-58	-0.310699	0.989	0.991	8.21032e-54	EC	LRP1B
RTN4	1.73212e-56	-0.28678	0.673	0.685	6.33972e-52	EC	RTN4
MAPT	1.28929e-55	-0.258627	0.645	0.652	4.71894e-51	EC	MAPT
CAMKMT	2.2433e-55	-0.200651	0.56	0.564	8.21071e-51	EC	CAMKMT
PACS1	1.35757e-53	-0.180529	0.719	0.701	4.96886e-49	EC	PACS1
CDHR3	8.6226e-53	-0.252228	0.768	0.741	3.15596e-48	EC	CDHR3
SOBP	2.10095e-51	-0.160825	0.626	0.611	7.68969e-47	EC	SOBP
CLEC16A	7.32903e-50	-0.225677	0.675	0.676	2.6825e-45	EC	CLEC16A
AC087564.1	1.57399e-49	-0.193723	0.639	0.636	5.76096e-45	EC	AC087564.1
FBXL7	6.19125e-43	-0.457001	0.914	0.935	2.26606e-38	EC	FBXL7
CPEB4	1.03505e-42	-0.301509	0.823	0.83	3.7884e-38	EC	CPEB4
DDAH1	1.30683e-42	-0.240625	0.772	0.779	4.78312e-38	EC	DDAH1
ACSL6	1.71862e-41	-0.161402	0.681	0.651	6.29032e-37	EC	ACSL6
AOPEP	5.74661e-40	-0.222123	0.683	0.678	2.10332e-35	EC	AOPEP
EFR3A	1.0936e-37	-0.198015	0.541	0.544	4.0027e-33	EC	EFR3A
NOL4	2.40403e-36	-0.326908	0.597	0.602	8.79899e-32	EC	NOL4
BMPR2	1.32999e-35	-0.532701	0.675	0.679	4.86789e-31	EC	BMPR2
BMPR1B	5.09335e-34	-0.210494	0.892	0.886	1.86422e-29	EC	BMPR1B
YAP1	1.04727e-33	-0.236401	0.73	0.711	3.83312e-29	EC	YAP1
NIPSNAP2	1.10717e-32	-0.205844	0.508	0.525	4.05236e-28	EC	NIPSNAP2
SEC14L1	7.91572e-32	-0.165229	0.518	0.508	2.89723e-27	EC	SEC14L1
SGCD	3.63083e-30	-0.281505	0.833	0.832	1.32892e-25	EC	SGCD
MRTFB	3.64738e-30	-0.232785	0.531	0.542	1.33498e-25	EC	MRTFB
MROH7	8.26316e-29	-0.175096	0.689	0.668	3.0244e-24	EC	MROH7
JAK1	5.6357e-28	-0.216902	0.781	0.766	2.06272e-23	EC	JAK1
MINK1	7.63136e-28	-0.279988	0.526	0.541	2.79316e-23	EC	MINK1
MED12L	2.61545e-27	-0.269685	0.868	0.871	9.57282e-23	EC	MED12L
ZNF827	4.81651e-26	-0.188542	0.541	0.55	1.76289e-21	EC	ZNF827
FAF1	1.485e-25	-0.175586	0.787	0.773	5.43526e-21	EC	FAF1
MAGI1	2.18724e-25	-0.278831	0.697	0.703	8.00552e-21	EC	MAGI1
ASAP2	5.28799e-25	-0.224584	0.649	0.645	1.93546e-20	EC	ASAP2
CTNNA1	7.74214e-25	-0.160287	0.593	0.566	2.8337e-20	EC	CTNNA1
MAP4K4	5.94055e-24	-0.253758	0.882	0.872	2.1743e-19	EC	MAP4K4
FIGN	1.45751e-22	-0.23816	0.738	0.727	5.33463e-18	EC	FIGN
RBFOX2	3.89623e-22	-0.279996	0.756	0.758	1.42606e-17	EC	RBFOX2
GPC5	4.9484e-22	-0.344001	0.973	0.989	1.81116e-17	EC	GPC5
KLF7	1.42123e-19	-0.193228	0.55	0.545	5.20184e-15	EC	KLF7
DHRSX	4.22437e-18	-0.271491	0.512	0.552	1.54616e-13	EC	DHRSX
APC	2.05662e-17	-0.234753	0.918	0.911	7.52744e-13	EC	APC
GLI2	8.46918e-16	-0.188016	0.569	0.527	3.09981e-11	EC	GLI2
CTNND1	1.11236e-15	-0.187745	0.516	0.517	4.07135e-11	EC	CTNND1
VTI1A	7.54731e-15	-0.180901	0.672	0.672	2.76239e-10	EC	VTI1A
MAGI2	2.43085e-14	-0.225393	0.973	0.973	8.89715e-10	EC	MAGI2
AHCYL1	4.69771e-14	-0.170496	0.913	0.892	1.71941e-09	EC	AHCYL1
AASS	1.43557e-13	-0.198946	0.611	0.595	5.25435e-09	EC	AASS
ACOT11	1.09602e-12	-0.163113	0.791	0.773	4.01156e-08	EC	ACOT11
AL139260.1	2.09277e-12	-0.385544	0.628	0.598	7.65973e-08	EC	AL139260.1
HS2ST1	2.80685e-12	-0.176301	0.695	0.677	1.02734e-07	EC	HS2ST1
ADGRL3	1.51367e-09	-0.205398	0.955	0.957	5.5402e-05	EC	ADGRL3
UBAC2	3.91199e-09	-0.260434	0.546	0.548	0.000143183	EC	UBAC2
DPF3	1.167e-08	-0.177381	0.637	0.615	0.000427133	EC	DPF3
NRXN1	1.45764e-08	-0.572729	0.97	0.973	0.000533509	EC	NRXN1
MGST1	1.77685e-08	-0.247235	0.749	0.734	0.000650346	EC	MGST1
PTAR1	1.14409e-07	-0.170541	0.626	0.595	0.00418748	EC	PTAR1
MAP3K5	2.54098e-07	-0.315262	0.892	0.895	0.00930024	EC	MAP3K5
TULP3	5.85268e-07	-0.300259	0.552	0.582	0.0214214	EC	TULP3
CDC14B	6.54177e-07	-0.358515	0.605	0.625	0.0239435	EC	CDC14B

### Sheet: ITG up genes
gene_name	p_val	avg_log2FC	pct.1	pct.2	p_val_adj	cluster	gene
GNA14.1	0	0.785626	0.859	0.752	0	ITG	GNA14
AL589740.1.1	0	0.556352	0.892	0.766	0	ITG	AL589740.1
LINC00499.1	0	0.374385	0.795	0.623	0	ITG	LINC00499
RBMS3.1	0	0.333638	0.925	0.848	0	ITG	RBMS3
FAM198B-AS1.1	0	0.287221	0.541	0.415	2.19139e-306	ITG	FAM198B-AS1
CPNE8.1	0	0.381931	0.597	0.501	1.23132e-305	ITG	CPNE8
CACHD1.1	5.71127e-284	0.389138	0.89	0.827	2.09038e-279	ITG	CACHD1
ARHGEF12.1	1.12799e-265	0.424811	0.871	0.795	4.12855e-261	ITG	ARHGEF12
TMTC2.1	7.56164e-262	0.420632	0.822	0.735	2.76764e-257	ITG	TMTC2
FAM189A2.1	1.87647e-245	0.613568	0.845	0.76	6.86807e-241	ITG	FAM189A2
FBXL7.1	2.61414e-218	0.349024	0.958	0.925	9.56802e-214	ITG	FBXL7
CLIP1.1	3.96959e-202	0.303402	0.787	0.69	1.45291e-197	ITG	CLIP1
CA8.1	1.02739e-192	0.355008	0.648	0.533	3.76036e-188	ITG	CA8
ZBTB7C.1	4.56651e-192	0.281821	0.533	0.419	1.67139e-187	ITG	ZBTB7C
GNAQ.1	7.41364e-184	0.305449	0.93	0.89	2.71347e-179	ITG	GNAQ
ANO6.1	7.8653e-177	0.441452	0.593	0.486	2.87878e-172	ITG	ANO6
BMPR1B.1	7.7427e-150	0.308829	0.924	0.875	2.83391e-145	ITG	BMPR1B
TENM2.1	6.11894e-149	0.283548	0.88	0.786	2.23959e-144	ITG	TENM2
AKAP12.1	9.92564e-130	0.503862	0.559	0.42	3.63289e-125	ITG	AKAP12
CAMSAP2.1	1.78562e-127	0.325307	0.707	0.623	6.53556e-123	ITG	CAMSAP2
ITGAV.1	3.58799e-119	0.293638	0.718	0.62	1.31324e-114	ITG	ITGAV
FGF2.1	1.81674e-112	0.31517	0.747	0.674	6.64945e-108	ITG	FGF2
PAMR1.1	6.30982e-102	0.347909	0.813	0.717	2.30946e-97	ITG	PAMR1
MAST4.1	2.58631e-97	0.303475	0.916	0.87	9.46615e-93	ITG	MAST4
MSRA.1	1.98331e-85	0.307276	0.767	0.696	7.25912e-81	ITG	MSRA
CDHR3.1	1.98871e-81	0.276661	0.79	0.73	7.27889e-77	ITG	CDHR3
PREX2.1	7.24583e-73	0.316563	0.937	0.901	2.65205e-68	ITG	PREX2
ABCC9.1	2.56795e-72	0.309833	0.552	0.468	9.39895e-68	ITG	ABCC9
PSD3.1	1.61559e-67	0.313603	0.945	0.911	5.91323e-63	ITG	PSD3
AC087854.1.1	3.61014e-65	0.303897	0.771	0.675	1.32135e-60	ITG	AC087854.1
SMURF2.1	2.59835e-61	0.301156	0.642	0.558	9.51024e-57	ITG	SMURF2
UNC5C.1	1.23383e-54	0.267082	0.61	0.529	4.51596e-50	ITG	UNC5C
MARCH3.1	7.5569e-50	0.264357	0.555	0.477	2.7659e-45	ITG	MARCH3
ANOS1.1	1.94627e-47	0.332777	0.513	0.426	7.12355e-43	ITG	ANOS1
BMPR2.1	9.27516e-43	0.417791	0.739	0.661	3.3948e-38	ITG	BMPR2
AL139260.1.1	1.96173e-22	0.338685	0.655	0.584	7.18014e-18	ITG	AL139260.1

### Sheet: ITG down genes
gene_name	p_val	avg_log2FC	pct.1	pct.2	p_val_adj	cluster	gene
AL137139.2.1	0	-0.361934	0.796	0.86	0	ITG	AL137139.2
LHFPL6.1	4.01399e-144	-0.399165	0.714	0.756	1.46916e-139	ITG	LHFPL6
LRRC4C.1	9.0933e-133	-0.179156	0.77	0.762	3.32824e-128	ITG	LRRC4C
SLC20A2.1	2.51381e-114	-0.263737	0.574	0.603	9.20078e-110	ITG	SLC20A2
FAT3.1	2.10907e-62	-0.218754	0.65	0.666	7.71942e-58	ITG	FAT3
VAV3.1	3.11529e-48	-0.221656	0.579	0.591	1.14023e-43	ITG	VAV3
FAM107A.1	2.24571e-23	-0.21859	0.77	0.773	8.21952e-19	ITG	FAM107A
EGLN3.1	2.11865e-21	-0.306274	0.595	0.585	7.75448e-17	ITG	EGLN3
ITPKB.1	3.04677e-18	-0.23395	0.866	0.865	1.11515e-13	ITG	ITPKB
ATP2B2.1	8.26779e-12	-0.166251	0.578	0.587	3.02609e-07	ITG	ATP2B2
PLEKHG1.1	1.86761e-11	-0.173357	0.614	0.61	6.83566e-07	ITG	PLEKHG1
ACSBG1.1	6.50167e-11	-0.189722	0.712	0.734	2.37967e-06	ITG	ACSBG1
SLC14A1.1	1.39752e-10	-0.236948	0.652	0.637	5.11507e-06	ITG	SLC14A1

### Sheet: PFC up genes
gene_name	p_val	avg_log2FC	pct.1	pct.2	p_val_adj	cluster	gene
LRRTM4.2	0	1.21084	0.52	0.216	0	PFC	LRRTM4
AC008957.2.2	0	0.817168	0.543	0.303	0	PFC	AC008957.2
ZIC1.2	0	0.756993	0.586	0.154	0	PFC	ZIC1
PCDH9-AS2.2	0	0.725584	0.558	0.264	0	PFC	PCDH9-AS2
INTU.2	0	0.5084	0.84	0.62	0	PFC	INTU
PRRX1.2	0	0.492845	0.619	0.289	0	PFC	PRRX1
ME1.2	0	0.467406	0.653	0.41	0	PFC	ME1
PDE4D.2	0	0.440848	0.928	0.817	0	PFC	PDE4D
EFNA5.2	0	0.382867	0.826	0.639	0	PFC	EFNA5
CABLES1.2	0	0.333673	0.855	0.677	0	PFC	CABLES1
RERG.2	0	0.32876	0.533	0.356	0	PFC	RERG
OPHN1.2	0	0.318665	0.935	0.861	0	PFC	OPHN1
AL391807.1.2	0	0.31197	0.602	0.362	0	PFC	AL391807.1
FMNL2.2	0	0.305031	0.962	0.906	0	PFC	FMNL2
AL137139.2.2	0	0.302531	0.934	0.831	0	PFC	AL137139.2
KIF21A.2	0	0.302299	0.847	0.677	0	PFC	KIF21A
PER3.2	0	0.267459	0.724	0.524	0	PFC	PER3
CHPT1.2	0	0.27711	0.889	0.765	0	PFC	CHPT1
RNPC3.2	2.47524e-306	0.295662	0.851	0.66	9.05964e-302	PFC	RNPC3
DLEU2.2	3.82776e-269	0.2645	0.755	0.546	1.401e-264	PFC	DLEU2
AC079385.1.2	7.86078e-261	0.552248	0.513	0.299	2.87712e-256	PFC	AC079385.1
RDX.2	3.00682e-252	0.293845	0.642	0.434	1.10053e-247	PFC	RDX
LINC00486.2	2.10268e-248	0.339671	0.66	0.444	7.69603e-244	PFC	LINC00486
HRH1.2	7.95117e-245	0.3672	0.514	0.288	2.91021e-240	PFC	HRH1
COL16A1.2	8.36787e-239	0.268645	0.507	0.29	3.06272e-234	PFC	COL16A1
HGF.2	2.61103e-211	0.348605	0.519	0.332	9.55663e-207	PFC	HGF
MGLL.2	9.72554e-208	0.263657	0.799	0.62	3.55965e-203	PFC	MGLL
PTCH1.2	5.88666e-207	0.274733	0.51	0.315	2.15458e-202	PFC	PTCH1
RAB11A.2	8.22684e-196	0.350252	0.53	0.348	3.01111e-191	PFC	RAB11A
DDX5.2	1.13519e-191	0.294988	0.853	0.701	4.1549e-187	PFC	DDX5
FOXG1.2	6.93212e-180	0.268335	0.548	0.356	2.53722e-175	PFC	FOXG1
PLEKHA7.2	1.29425e-165	0.267744	0.701	0.506	4.73707e-161	PFC	PLEKHA7
AC106845.1.2	6.30114e-149	0.282195	0.759	0.571	2.30628e-144	PFC	AC106845.1
CACNA2D3.2	2.73958e-133	0.307574	0.558	0.414	1.00271e-128	PFC	CACNA2D3
COL5A3.2	5.00996e-127	0.281887	0.878	0.729	1.8337e-122	PFC	COL5A3
PDE3B.2	1.2705e-126	0.26654	0.711	0.534	4.65014e-122	PFC	PDE3B

### Sheet: PFC down genes
gene_name	p_val	avg_log2FC	pct.1	pct.2	p_val_adj	cluster	gene
CLU.2	0	-0.313662	0.955	0.94	0	PFC	CLU
MT1E.2	0	-0.336298	0.544	0.463	0	PFC	MT1E
HSP90AA1.2	0	-0.341591	0.763	0.64	0	PFC	HSP90AA1
GAPDH.2	0	-0.381715	0.526	0.496	0	PFC	GAPDH
DPP6.2	0	-0.612861	0.534	0.593	0	PFC	DPP6
DPP10.2	0	-0.928157	0.818	0.881	0	PFC	DPP10
APOE.2	5.11351e-283	-0.217082	0.567	0.527	1.87159e-278	PFC	APOE
NAV2.2	2.48576e-258	-0.234731	0.947	0.942	9.09813e-254	PFC	NAV2
ZFP36L1.2	1.6518e-196	-0.402314	0.655	0.624	6.04575e-192	PFC	ZFP36L1
CHL1.2	1.43213e-186	-0.467797	0.668	0.703	5.24176e-182	PFC	CHL1
AKAP12.2	4.12787e-166	-0.258466	0.549	0.436	1.51084e-161	PFC	AKAP12
GNAS.2	7.83502e-163	-0.200397	0.652	0.57	2.8677e-158	PFC	GNAS
ANTXR1.2	3.69885e-156	-0.620366	0.544	0.589	1.35382e-151	PFC	ANTXR1
HPSE2.2	1.34169e-147	-0.164967	0.65	0.654	4.91073e-143	PFC	HPSE2
ECE1.2	1.86783e-145	-0.204115	0.506	0.426	6.83646e-141	PFC	ECE1
PLEC.2	4.7001e-145	-0.169168	0.53	0.471	1.72028e-140	PFC	PLEC
IGFBP7.2	1.40858e-140	-0.441826	0.606	0.595	5.15554e-136	PFC	IGFBP7
ADCY8.2	1.36502e-124	-0.438324	0.633	0.625	4.99611e-120	PFC	ADCY8
PSAP.2	1.84929e-107	-0.18582	0.581	0.52	6.76859e-103	PFC	PSAP
SPOCK1.2	1.45939e-102	-0.430556	0.577	0.605	5.34152e-98	PFC	SPOCK1
BRINP1.2	8.80757e-86	-0.188188	0.683	0.618	3.22366e-81	PFC	BRINP1
PTPRJ.2	7.32948e-83	-0.16596	0.593	0.507	2.68266e-78	PFC	PTPRJ
PLEKHA5.2	7.13774e-73	-0.215923	0.616	0.575	2.61249e-68	PFC	PLEKHA5
ATN1.2	2.47346e-69	-0.202784	0.532	0.484	9.0531e-65	PFC	ATN1
ENSA.2	1.31516e-60	-0.198966	0.636	0.567	4.81361e-56	PFC	ENSA
GNG7.2	3.12244e-59	-0.208359	0.561	0.472	1.14285e-54	PFC	GNG7
PLXNB1.2	2.73598e-57	-0.167419	0.615	0.546	1.00139e-52	PFC	PLXNB1
BOC.2	7.00968e-55	-0.212934	0.524	0.478	2.56561e-50	PFC	BOC
LDLRAD3.2	1.45012e-53	-0.212743	0.594	0.534	5.30757e-49	PFC	LDLRAD3
CIRBP.2	2.01507e-52	-0.247798	0.606	0.553	7.37534e-48	PFC	CIRBP
ASAP3.2	1.00643e-49	-0.244063	0.509	0.472	3.68365e-45	PFC	ASAP3
PDE7B.2	8.07683e-48	-0.207242	0.832	0.765	2.9562e-43	PFC	PDE7B
NAT8L.2	1.30023e-46	-0.206313	0.527	0.476	4.75898e-42	PFC	NAT8L
BICD1.2	1.96331e-43	-0.20977	0.841	0.78	7.18591e-39	PFC	BICD1
CAMK2D.2	1.81504e-41	-0.217673	0.653	0.585	6.64322e-37	PFC	CAMK2D
ALCAM.2	1.80398e-40	-0.344777	0.718	0.687	6.60275e-36	PFC	ALCAM
PDE8B.2	1.03067e-39	-0.25781	0.525	0.515	3.77237e-35	PFC	PDE8B
LIMS1.2	4.78886e-37	-0.417313	0.589	0.576	1.75277e-32	PFC	LIMS1
NLGN4X.2	9.44736e-33	-0.170455	0.579	0.522	3.45783e-28	PFC	NLGN4X
ABCA1.2	1.52976e-29	-0.346199	0.61	0.542	5.59906e-25	PFC	ABCA1
CAMSAP2.2	1.16877e-26	-0.203651	0.723	0.629	4.27783e-22	PFC	CAMSAP2
FGF2.2	5.92696e-26	-0.170264	0.764	0.679	2.16933e-21	PFC	FGF2
NPAS3.2	3.04717e-25	-0.179796	0.994	0.995	1.11529e-20	PFC	NPAS3
SMAD3.2	1.30961e-23	-0.236247	0.513	0.463	4.79329e-19	PFC	SMAD3
FLRT2.2	1.27496e-22	-0.171921	0.793	0.74	4.66648e-18	PFC	FLRT2
NTM.2	7.48324e-22	-0.206034	0.99	0.989	2.73894e-17	PFC	NTM
TMEM108.2	1.06034e-18	-0.174513	0.675	0.616	3.88097e-14	PFC	TMEM108
UTRN.2	1.20207e-17	-0.239413	0.728	0.676	4.39968e-13	PFC	UTRN
PAMR1.2	7.6398e-17	-0.372911	0.783	0.732	2.79624e-12	PFC	PAMR1
OSMR-AS1.2	2.60544e-14	-0.184311	0.559	0.516	9.53616e-10	PFC	OSMR-AS1
TGFBR3.2	8.90353e-13	-0.222005	0.6	0.56	3.25878e-08	PFC	TGFBR3
THRB.2	1.98373e-12	-0.176814	0.629	0.59	7.26065e-08	PFC	THRB
INPP5F.2	4.02905e-12	-0.181165	0.53	0.461	1.47467e-07	PFC	INPP5F
SGIP1.2	6.20305e-11	-0.197666	0.893	0.85	2.27038e-06	PFC	SGIP1
FSTL1.2	8.39572e-10	-0.2181	0.514	0.462	3.07292e-05	PFC	FSTL1
BBOX1.2	4.96771e-09	-0.163062	0.524	0.459	0.000181823	PFC	BBOX1
PRKRIP1.2	1.60278e-08	-0.186202	0.541	0.469	0.000586634	PFC	PRKRIP1
AHNAK.2	2.12994e-08	-0.161519	0.521	0.444	0.000779579	PFC	AHNAK
CDK14.2	1.78039e-07	-0.203928	0.626	0.575	0.00651642	PFC	CDK14
TBC1D1.2	3.44044e-07	-0.211254	0.534	0.493	0.0125923	PFC	TBC1D1
LINC02649.2	5.77063e-07	-0.230278	0.575	0.562	0.0211211	PFC	LINC02649

### Sheet: V2 up genes
gene_name	p_val	avg_log2FC	pct.1	pct.2	p_val_adj	cluster	gene
NCAN.3	0	0.443894	0.644	0.56	0	V2	NCAN
PTGDS.3	0	0.439397	0.967	0.95	0	V2	PTGDS
ATP1B2.3	0	0.362425	0.76	0.742	0	V2	ATP1B2
ATP1A2.3	0	0.349551	0.879	0.856	0	V2	ATP1A2
NDRG2.3	6.6912e-242	0.316354	0.733	0.669	2.44905e-237	V2	NDRG2
SLC27A1.3	6.91658e-143	0.26256	0.52	0.46	2.53154e-138	V2	SLC27A1
FGFR3.3	2.28986e-122	0.329321	0.712	0.658	8.38113e-118	V2	FGFR3
RAPGEF3.3	9.83804e-104	0.273192	0.556	0.51	3.60082e-99	V2	RAPGEF3
KCNMB2-AS1.3	1.79905e-79	0.416121	0.586	0.501	6.5847e-75	V2	KCNMB2-AS1
GLUL.3	3.01115e-62	0.265016	0.816	0.821	1.10211e-57	V2	GLUL
MMD2.3	2.01252e-48	0.357595	0.613	0.557	7.36604e-44	V2	MMD2
SLC1A2.3	6.64226e-29	0.34135	0.984	0.985	2.43113e-24	V2	SLC1A2
F11-AS1.3	5.37977e-16	0.327119	0.643	0.606	1.96905e-11	V2	F11-AS1

### Sheet: V2 down genes
gene_name	p_val	avg_log2FC	pct.1	pct.2	p_val_adj	cluster	gene
RYR3.3	0	-0.211136	0.958	0.975	0	V2	RYR3
PTCHD1-AS.3	0	-0.242662	0.677	0.764	0	V2	PTCHD1-AS
OPHN1.3	0	-0.267738	0.834	0.882	0	V2	OPHN1
COLEC12.3	0	-0.371266	0.569	0.668	0	V2	COLEC12
PCGF5.3	3.5384e-295	-0.288209	0.616	0.717	1.29509e-290	V2	PCGF5
WLS.3	2.99356e-286	-0.298634	0.642	0.735	1.09567e-281	V2	WLS
VPS13C.3	5.40747e-262	-0.193601	0.695	0.772	1.97919e-257	V2	VPS13C
MAOB.3	7.07431e-229	-0.310216	0.527	0.618	2.58927e-224	V2	MAOB
IQCA1.3	6.60399e-214	-0.269204	0.559	0.64	2.41712e-209	V2	IQCA1
REV3L.3	9.92021e-200	-0.213469	0.788	0.85	3.6309e-195	V2	REV3L
TAB2.3	7.68428e-189	-0.178863	0.657	0.741	2.81252e-184	V2	TAB2
TRIO.3	7.55168e-183	-0.281304	0.801	0.86	2.76399e-178	V2	TRIO
ADCY2.3	2.52906e-178	-0.26296	0.94	0.957	9.25659e-174	V2	ADCY2
PTPRZ1.3	3.10094e-173	-0.226452	0.919	0.943	1.13498e-168	V2	PTPRZ1
MIR100HG.3	3.88023e-161	-0.209488	0.812	0.866	1.4202e-156	V2	MIR100HG
LPP.3	3.58615e-145	-0.231517	0.864	0.9	1.31257e-140	V2	LPP
GLIS3.3	2.73848e-133	-0.268678	0.915	0.94	1.00231e-128	V2	GLIS3
PALLD.3	8.11115e-123	-0.171715	0.727	0.795	2.96876e-118	V2	PALLD
OTUD7B.3	4.41667e-113	-0.20636	0.513	0.615	1.61655e-108	V2	OTUD7B
SORBS1.3	5.14007e-111	-0.211239	0.978	0.986	1.88132e-106	V2	SORBS1
LDLRAD4.3	1.98476e-107	-0.207386	0.617	0.71	7.26443e-103	V2	LDLRAD4
DPYSL2.3	5.202e-107	-0.163738	0.795	0.854	1.90398e-102	V2	DPYSL2
PDE4B.3	2.32984e-96	-0.192335	0.865	0.895	8.52744e-92	V2	PDE4B
PLOD2.3	1.2783e-78	-0.182809	0.552	0.614	4.6787e-74	V2	PLOD2
RNF19A.3	9.4486e-73	-0.175068	0.65	0.725	3.45828e-68	V2	RNF19A
TMTC1.3	1.52823e-67	-0.258033	0.504	0.596	5.59349e-63	V2	TMTC1
SPATS2L.3	8.3582e-67	-0.173733	0.518	0.592	3.05919e-62	V2	SPATS2L
GPT2.3	1.22473e-65	-0.179477	0.519	0.611	4.48264e-61	V2	GPT2
FYN.3	2.86394e-55	-0.182602	0.915	0.933	1.04823e-50	V2	FYN
IRS2.3	2.55556e-41	-0.291197	0.508	0.597	9.3536e-37	V2	IRS2
PFKP.3	3.76037e-10	-0.260385	0.541	0.606	1.37633e-05	V2	PFKP
FKBP5.3	3.65651e-08	-0.188224	0.537	0.625	0.00133832	V2	FKBP5

### Sheet: V1 up genes
gene_name	p_val	avg_log2FC	avg_FC	pct.1	pct.2	p_val_adj	cluster	gene	pct_diff
CALN1.4	0	1.40051	2.63994	0.567	0.239	0	V1	CALN1	0.328
RGS6.4	0	1.20689	2.3084	0.541	0.232	0	V1	RGS6	0.309
PTPRD.4	0	0.658277	1.5782	0.547	0.359	0	V1	PTPRD	0.188
RIMS1.4	0	0.947284	1.92824	0.511	0.338	0	V1	RIMS1	0.173
HPSE2.4	0	0.531802	1.44573	0.749	0.608	0	V1	HPSE2	0.141
ALDH1A1.4	0	0.680625	1.60283	0.63	0.493	0	V1	ALDH1A1	0.137
ADAMTS9-AS2.4	0	0.621063	1.53801	0.559	0.424	0	V1	ADAMTS9-AS2	0.135
ALK.4	0	1.13646	2.19842	0.53	0.397	0	V1	ALK	0.133
TENM4.4	0	1.02796	2.03914	0.8	0.674	0	V1	TENM4	0.126
DNER.4	0	0.689871	1.61314	0.581	0.476	0	V1	DNER	0.105
TPST1.4	0	0.471185	1.38625	0.739	0.639	0	V1	TPST1	0.1
SPOCK1.4	0	0.540788	1.45477	0.669	0.57	0	V1	SPOCK1	0.099
ARHGEF3.4	0	0.493757	1.40811	0.565	0.466	0	V1	ARHGEF3	0.099
C4orf19.4	0	0.459256	1.37483	0.549	0.457	0	V1	C4orf19	0.092
GFAP.4	0	0.747955	1.67941	0.929	0.841	0	V1	GFAP	0.088
PDE8B.4	0	0.502674	1.41684	0.576	0.489	0	V1	PDE8B	0.087
AC002069.2.4	0	1.04847	2.06833	0.504	0.426	0	V1	AC002069.2	0.078
RGS7.4	0	0.458471	1.37408	0.604	0.536	0	V1	RGS7	0.068
PLCE1.4	0	0.368017	1.29058	0.554	0.489	0	V1	PLCE1	0.065
KCND3.4	0	0.478228	1.39303	0.55	0.487	0	V1	KCND3	0.063
SCARA3.4	0	0.496217	1.41051	0.637	0.577	0	V1	SCARA3	0.06
PTPRJ.4	0	0.416099	1.33431	0.553	0.503	0	V1	PTPRJ	0.05
OSMR-AS1.4	2.96621e-289	0.319672	1.24805	0.556	0.506	1.08566e-284	V1	OSMR-AS1	0.05
FAM155A.4	0	0.53145	1.44538	0.951	0.902	0	V1	FAM155A	0.049
IGFBP7.4	0	0.55366	1.4678	0.629	0.581	0	V1	IGFBP7	0.048
ETV6.4	0	0.422778	1.34051	0.697	0.65	0	V1	ETV6	0.047
ANGPTL4.4	0	0.429567	1.34683	0.597	0.551	0	V1	ANGPTL4	0.046
SLC20A2.4	0	0.410083	1.32876	0.627	0.583	0	V1	SLC20A2	0.044
PVT1.4	0	0.407039	1.32596	0.516	0.474	0	V1	PVT1	0.042
PLCB1.4	0	0.429714	1.34697	0.885	0.849	0	V1	PLCB1	0.036
RGS20.4	0	0.426172	1.34366	0.847	0.814	0	V1	RGS20	0.033
BAALC.4	0	0.471135	1.3862	0.719	0.687	0	V1	BAALC	0.032
LHFPL6.4	0	0.415847	1.33408	0.768	0.737	0	V1	LHFPL6	0.031
FP236383.3.4	0	1.01441	2.02007	0.865	0.835	0	V1	FP236383.3	0.03
LIMS1.4	1.83556e-273	0.331446	1.25827	0.598	0.568	6.71833e-269	V1	LIMS1	0.03
DGKG.4	0	0.373974	1.29592	0.853	0.824	0	V1	DGKG	0.029
GAPDH.4	0	0.437238	1.35401	0.519	0.491	0	V1	GAPDH	0.028
MT-CO1.4	0	0.49741	1.41168	0.715	0.687	0	V1	MT-CO1	0.028
PTPN9.4	0	0.418369	1.33642	0.662	0.635	0	V1	PTPN9	0.027
MAOB.4	4.77278e-104	0.298646	1.22999	0.616	0.589	1.74688e-99	V1	MAOB	0.027
GNG7.4	0	0.432764	1.34982	0.501	0.476	0	V1	GNG7	0.025
F3.4	0	0.405518	1.32456	0.734	0.709	0	V1	F3	0.025
SLC35F1.4	0	0.360464	1.28384	0.783	0.758	0	V1	SLC35F1	0.025
MRVI1.4	0	0.458721	1.37432	0.749	0.731	0	V1	MRVI1	0.018
SAMD4A.4	0	0.321489	1.24962	0.879	0.861	0	V1	SAMD4A	0.018
BCR.4	0	0.367112	1.28977	0.567	0.549	0	V1	BCR	0.018
LINC00511.4	0	0.474973	1.38989	0.81	0.793	0	V1	LINC00511	0.017
LRIG1.4	0	0.378082	1.29961	0.9	0.883	0	V1	LRIG1	0.017
BCL6.4	0	0.594196	1.50963	0.806	0.79	0	V1	BCL6	0.016
CACNB2.4	0	0.289115	1.22189	0.908	0.892	0	V1	CACNB2	0.016
NAV2.4	0	0.35488	1.27888	0.949	0.939	0	V1	NAV2	0.01
PITPNC1.4	0	0.443008	1.35944	0.993	0.984	0	V1	PITPNC1	0.009
ZFYVE28.4	0	0.415737	1.33398	0.545	0.537	0	V1	ZFYVE28	0.008
ANTXR1.4	3.27228e-85	0.309592	1.23936	0.588	0.581	1.19769e-80	V1	ANTXR1	0.007
MAPK4.4	0	0.814377	1.75854	0.764	0.758	0	V1	MAPK4	0.006
PRKCA.4	0	0.333053	1.25968	0.973	0.967	0	V1	PRKCA	0.006
AGAP1.4	0	0.543083	1.45708	0.684	0.679	0	V1	AGAP1	0.005
MACF1.4	0	0.499469	1.41369	0.996	0.992	0	V1	MACF1	0.004
CECR2.4	1.23364e-194	0.29947	1.23069	0.578	0.574	4.51524e-190	V1	CECR2	0.004
ZMIZ1.4	0	0.431403	1.34854	0.577	0.574	0	V1	ZMIZ1	0.003
SRGAP1.4	0	0.370319	1.29264	0.768	0.765	0	V1	SRGAP1	0.003
DTNA.4	0	0.276489	1.21124	0.997	0.994	0	V1	DTNA	0.003
CLU.4	0	0.265929	1.20241	0.944	0.941	0	V1	CLU	0.003
LINC00299.4	0	0.331233	1.25809	0.903	0.902	0	V1	LINC00299	0.001
SORBS1.4	0	0.291439	1.22386	0.985	0.984	0	V1	SORBS1	0.001
PRICKLE2.4	6.25197e-204	0.322838	1.25079	0.601	0.6	2.28828e-199	V1	PRICKLE2	0.001
SYNE1.4	0	0.426263	1.34375	0.906	0.906	0	V1	SYNE1	0
PDE4B.4	0	0.266119	1.20257	0.887	0.888	0	V1	PDE4B	-0.001
TRPM3.4	9.79588e-182	0.270352	1.2061	0.926	0.927	3.58539e-177	V1	TRPM3	-0.001
NAV1.4	7.7746e-171	0.286334	1.21954	0.665	0.666	2.84558e-166	V1	NAV1	-0.001
SLC6A11.4	6.91268e-155	0.308402	1.23834	0.577	0.578	2.53011e-150	V1	SLC6A11	-0.001
NEAT1.4	0	0.409645	1.32836	0.99	0.992	0	V1	NEAT1	-0.002
RFX4.4	3.3636e-216	0.273364	1.20862	0.899	0.903	1.23111e-211	V1	RFX4	-0.004
CNN3.4	7.11017e-188	0.267589	1.20379	0.679	0.685	2.60239e-183	V1	CNN3	-0.006
RGMA.4	0	0.39662	1.31642	0.59	0.597	0	V1	RGMA	-0.007
RIN2.4	8.80374e-215	0.313491	1.24271	0.824	0.834	3.22226e-210	V1	RIN2	-0.01
RALGAPA2.4	7.72188e-200	0.304073	1.23462	0.75	0.761	2.82629e-195	V1	RALGAPA2	-0.011
SCD5.4	0	0.451903	1.36784	0.806	0.819	0	V1	SCD5	-0.013
SREBF2.4	1.44929e-201	0.281344	1.21533	0.564	0.578	5.30456e-197	V1	SREBF2	-0.014
FGFR2.4	1.55168e-117	0.262449	1.19951	0.744	0.763	5.67931e-113	V1	FGFR2	-0.019
KCNQ3.4	4.43826e-122	0.312209	1.24161	0.571	0.591	1.62445e-117	V1	KCNQ3	-0.02
PFKFB3.4	0	0.391509	1.31177	0.645	0.667	0	V1	PFKFB3	-0.022
SPRED2.4	3.28836e-202	0.305271	1.23565	0.521	0.544	1.20357e-197	V1	SPRED2	-0.023
SERPINE2.4	6.38211e-158	0.293322	1.22546	0.694	0.717	2.33591e-153	V1	SERPINE2	-0.023
HSP90AA1.4	0	0.35318	1.27737	0.639	0.665	0	V1	HSP90AA1	-0.026
BRINP1.4	5.28167e-195	0.305226	1.23561	0.606	0.636	1.93314e-190	V1	BRINP1	-0.03
GNAS.4	1.11146e-176	0.265802	1.2023	0.558	0.592	4.06806e-172	V1	GNAS	-0.034
NPAS2.4	6.22898e-236	0.313768	1.24295	0.633	0.668	2.27987e-231	V1	NPAS2	-0.035
KALRN.4	1.08419e-143	0.300671	1.23172	0.718	0.758	3.96824e-139	V1	KALRN	-0.04
EGLN3.4	2.53344e-12	0.370943	1.2932	0.559	0.601	9.27266e-08	V1	EGLN3	-0.042
EHBP1.4	5.18185e-156	0.330753	1.25767	0.743	0.785	1.89661e-151	V1	EHBP1	-0.042
IRS2.4	2.3579e-155	0.298222	1.22963	0.545	0.592	8.63017e-151	V1	IRS2	-0.047

### Sheet: V1 down genes
gene_name	p_val	avg_log2FC	pct.1	pct.2	p_val_adj	cluster	gene
MYO6.4	0	-0.162896	0.709	0.819	0	V1	MYO6
REPS1.4	0	-0.163042	0.65	0.774	0	V1	REPS1
ATP13A4.4	0	-0.163109	0.711	0.82	0	V1	ATP13A4
HMGB1.4	0	-0.163115	0.598	0.733	0	V1	HMGB1
EPS15.4	0	-0.163799	0.58	0.711	0	V1	EPS15
ZNF280D.4	0	-0.163934	0.601	0.732	0	V1	ZNF280D
TDRD3.4	0	-0.170509	0.564	0.701	0	V1	TDRD3
MLLT10.4	0	-0.173842	0.597	0.73	0	V1	MLLT10
PANTR1.4	0	-0.173951	0.561	0.701	0	V1	PANTR1
TPD52L1.4	0	-0.177468	0.865	0.918	0	V1	TPD52L1
UBR3.4	0	-0.178107	0.556	0.698	0	V1	UBR3
N4BP2L2.4	0	-0.18929	0.735	0.847	0	V1	N4BP2L2
ACSS1.4	0	-0.190406	0.526	0.701	0	V1	ACSS1
MARCH6.4	0	-0.191145	0.534	0.685	0	V1	MARCH6
NCKAP5.4	0	-0.192063	0.677	0.84	0	V1	NCKAP5
TNRC6B.4	0	-0.192213	0.764	0.865	0	V1	TNRC6B
SOX6.4	0	-0.192631	0.749	0.848	0	V1	SOX6
ADGRA3.4	0	-0.193774	0.65	0.783	0	V1	ADGRA3
RSRP1.4	0	-0.199613	0.503	0.67	0	V1	RSRP1
ARHGAP26.4	0	-0.201064	0.772	0.868	0	V1	ARHGAP26
TRIM2.4	0	-0.201133	0.507	0.663	0	V1	TRIM2
OSBPL1A.4	0	-0.204729	0.517	0.663	0	V1	OSBPL1A
GRAMD2B.4	0	-0.206753	0.78	0.865	0	V1	GRAMD2B
SLC7A11.4	0	-0.207049	0.653	0.781	0	V1	SLC7A11
LUC7L3.4	0	-0.207286	0.756	0.877	0	V1	LUC7L3
ZHX3.4	0	-0.207676	0.783	0.864	0	V1	ZHX3
PPP1R9A.4	0	-0.209417	0.668	0.793	0	V1	PPP1R9A
DOCK7.4	0	-0.209573	0.793	0.881	0	V1	DOCK7
PRKG1.4	0	-0.210421	0.91	0.952	0	V1	PRKG1
ARHGEF26-AS1.4	0	-0.215039	0.567	0.721	0	V1	ARHGEF26-AS1
ZFHX4.4	0	-0.216619	0.668	0.789	0	V1	ZFHX4
RAD51B.4	0	-0.216761	0.556	0.694	0	V1	RAD51B
ASPH.4	0	-0.217991	0.806	0.899	0	V1	ASPH
TAPT1-AS1.4	0	-0.221915	0.522	0.68	0	V1	TAPT1-AS1
ANKDD1A.4	0	-0.224413	0.584	0.744	0	V1	ANKDD1A
TMEM161B-AS1.4	0	-0.224905	0.789	0.877	0	V1	TMEM161B-AS1
ARHGAP32.4	0	-0.226624	0.62	0.759	0	V1	ARHGAP32
PNISR.4	0	-0.226939	0.805	0.891	0	V1	PNISR
BMP2K.4	0	-0.229853	0.605	0.745	0	V1	BMP2K
TTYH1.4	0	-0.230831	0.577	0.737	0	V1	TTYH1
MAP4K5.4	0	-0.235175	0.555	0.705	0	V1	MAP4K5
PIK3C2A.4	0	-0.241409	0.503	0.653	0	V1	PIK3C2A
AQP4.4	0	-0.248865	0.786	0.88	0	V1	AQP4
PRKN.4	0	-0.250633	0.799	0.888	0	V1	PRKN
GLI3.4	0	-0.251461	0.624	0.751	0	V1	GLI3
NAV3.4	0	-0.253099	0.909	0.958	0	V1	NAV3
NR2F1-AS1.4	0	-0.253722	0.582	0.726	0	V1	NR2F1-AS1
AL109809.5.4	0	-0.25458	0.641	0.787	0	V1	AL109809.5
KIF1B.4	0	-0.256956	0.796	0.884	0	V1	KIF1B
CARMIL1.4	0	-0.259027	0.845	0.91	0	V1	CARMIL1
CNTN1.4	0	-0.260907	0.812	0.881	0	V1	CNTN1
CDC14A.4	0	-0.26333	0.501	0.659	0	V1	CDC14A
CPE.4	0	-0.265189	0.851	0.916	0	V1	CPE
CRB1.4	0	-0.26671	0.687	0.825	0	V1	CRB1
ACACB.4	0	-0.268818	0.56	0.729	0	V1	ACACB
NDRG2.4	0	-0.276867	0.571	0.736	0	V1	NDRG2
ECHDC2.4	0	-0.278303	0.524	0.704	0	V1	ECHDC2
KCNN3.4	0	-0.284131	0.598	0.755	0	V1	KCNN3
CPEB3.4	0	-0.289913	0.553	0.711	0	V1	CPEB3
EFNA5.4	0	-0.2937	0.567	0.712	0	V1	EFNA5
CKB.4	0	-0.294014	0.591	0.747	0	V1	CKB
SGK3.4	0	-0.294951	0.598	0.756	0	V1	SGK3
PBX1.4	0	-0.297409	0.652	0.787	0	V1	PBX1
FUT9.4	0	-0.298782	0.816	0.906	0	V1	FUT9
GLUD1.4	0	-0.310041	0.627	0.778	0	V1	GLUD1
ANKS1B.4	0	-0.315039	0.512	0.676	0	V1	ANKS1B
ARHGAP5.4	0	-0.321283	0.725	0.844	0	V1	ARHGAP5
LMO3.4	0	-0.326785	0.532	0.721	0	V1	LMO3
WWOX.4	0	-0.339438	0.913	0.965	0	V1	WWOX
GJA1.4	0	-0.356011	0.614	0.77	0	V1	GJA1
INTU.4	0	-0.358235	0.532	0.706	0	V1	INTU
ADGRV1.4	0	-0.362604	0.949	0.98	0	V1	ADGRV1
NTRK2.4	0	-0.362864	0.889	0.943	0	V1	NTRK2
PON2.4	0	-0.376219	0.589	0.764	0	V1	PON2
MEF2C-AS1.4	0	-0.387311	0.586	0.764	0	V1	MEF2C-AS1
DLC1.4	0	-0.397351	0.524	0.676	0	V1	DLC1
CHPT1.4	0	-0.399356	0.686	0.828	0	V1	CHPT1
TENM2.4	0	-0.407102	0.701	0.857	0	V1	TENM2
EFEMP1.4	0	-0.407538	0.508	0.684	0	V1	EFEMP1
RPS6KA2.4	0	-0.408059	0.843	0.932	0	V1	RPS6KA2
ASB3.4	0	-0.417445	0.736	0.875	0	V1	ASB3
RBMS3.4	0	-0.431095	0.784	0.903	0	V1	RBMS3
ATP1A2.4	0	-0.433216	0.785	0.896	0	V1	ATP1A2
FTH1.4	0	-0.447301	0.57	0.713	0	V1	FTH1
PDE4D.4	0	-0.452255	0.767	0.863	0	V1	PDE4D
CSGALNACT1.4	0	-0.462418	0.791	0.903	0	V1	CSGALNACT1
FAM171B.4	0	-0.469322	0.541	0.716	0	V1	FAM171B
DNM3.4	0	-0.493346	0.722	0.835	0	V1	DNM3
MGAT4C.4	0	-0.498596	0.643	0.824	0	V1	MGAT4C
RANBP3L.4	0	-0.520778	0.677	0.853	0	V1	RANBP3L
AL589740.1.4	0	-0.576213	0.681	0.849	0	V1	AL589740.1
PDE4DIP.4	0	-0.60115	0.793	0.904	0	V1	PDE4DIP
HIF3A.4	0	-0.613742	0.687	0.879	0	V1	HIF3A
NKAIN3.4	0	-0.658321	0.806	0.916	0	V1	NKAIN3
OBI1-AS1.4	0	-0.826292	0.651	0.876	0	V1	OBI1-AS1
FBXL17.4	0	-0.183641	0.696	0.797	5.18419e-307	V1	FBXL17
NUMB.4	0	-0.16262	0.607	0.732	7.51799e-305	V1	NUMB
CAMK2G.4	0	-0.207005	0.702	0.816	7.54332e-304	V1	CAMK2G
PARD3.4	9.61571e-299	-0.176599	0.905	0.938	3.51944e-294	V1	PARD3
ANK2.4	3.8817e-297	-0.18101	0.944	0.966	1.42074e-292	V1	ANK2
EPHB1.4	1.10078e-290	-0.192348	0.55	0.688	4.02896e-286	V1	EPHB1
ELP4.4	3.59423e-290	-0.162666	0.535	0.667	1.31552e-285	V1	ELP4
FMNL2.4	7.68052e-285	-0.235493	0.881	0.929	2.81115e-280	V1	FMNL2
MIR99AHG.4	1.04858e-283	-0.170853	0.956	0.972	3.83792e-279	V1	MIR99AHG
TBC1D5.4	4.22182e-278	-0.165131	0.717	0.814	1.54523e-273	V1	TBC1D5
GPM6B.4	1.53057e-276	-0.234981	0.804	0.879	5.60204e-272	V1	GPM6B
RFTN2.4	7.37009e-274	-0.163083	0.516	0.645	2.69753e-269	V1	RFTN2
TNRC6A.4	4.96498e-273	-0.167047	0.924	0.96	1.81723e-268	V1	TNRC6A
TSC22D2.4	9.42356e-271	-0.160293	0.546	0.688	3.44912e-266	V1	TSC22D2
GABBR1.4	2.11811e-265	-0.196421	0.525	0.676	7.75248e-261	V1	GABBR1
NHSL1.4	1.14062e-264	-0.195947	0.773	0.854	4.17479e-260	V1	NHSL1
PCDH7.4	2.10788e-263	-0.186219	0.584	0.704	7.71506e-259	V1	PCDH7
RNPC3.4	2.84286e-254	-0.160195	0.598	0.729	1.04052e-249	V1	RNPC3
SMYD3.4	1.9349e-238	-0.215582	0.706	0.804	7.08194e-234	V1	SMYD3
MEGF10.4	2.71587e-196	-0.162817	0.585	0.706	9.94034e-192	V1	MEGF10
EPHA6.4	5.45309e-191	-0.22249	0.582	0.687	1.99589e-186	V1	EPHA6
ZSWIM6.4	2.83123e-185	-0.174295	0.802	0.871	1.03626e-180	V1	ZSWIM6
PLXDC2.4	6.03535e-184	-0.244375	0.56	0.682	2.209e-179	V1	PLXDC2
AC106845.1.4	2.05169e-179	-0.224748	0.516	0.636	7.50938e-175	V1	AC106845.1
MIR4300HG.4	5.1717e-160	-0.233167	0.593	0.674	1.89289e-155	V1	MIR4300HG
NEBL.4	1.10826e-123	-0.168544	0.946	0.96	4.05633e-119	V1	NEBL
TNIK.4	3.33948e-97	-0.168932	0.937	0.955	1.22228e-92	V1	TNIK
