## Supplementary Table 4 for "Astrocyte transcriptomic changes along the spatiotemporal progression of Alzheimer’s disease"

### Sheet: Supplementary Table 4  (Spatial
gene	gene set #	EC	ITG	PFC	V2	V1
ABCA1	gene set #1	1.38483	0.321768	-0.633683	-0.27002	-0.482566
ABHD3	gene set #6	-0.709928	-0.366339	-0.527347	0.635113	0.691467
ABI3BP	gene set #1	1.02069	-0.213733	-0.0327919	-0.255398	-0.242479
ABTB2	gene set #6	-0.47404	-0.102322	-0.874659	0.578206	0.626961
ACTB	gene set #4	0.0650795	-0.61448	-0.663443	0.569299	0.559716
ACTN1	gene set #2	-0.654759	0.0372601	-0.0936187	0.424407	0.0920222
ACTN2	gene set #6	-0.845217	-0.465655	-0.467608	0.707082	0.760677
ADAM12	gene set #2	-0.7273	0.0426441	-0.35667	0.323743	0.469778
ADAM28	gene set #3	-0.169653	-0.576426	1.43248	-0.235276	-0.33779
ADAMTS9	gene set #6	-0.152108	-0.564281	-0.572087	0.615466	0.541085
ADAMTSL3	gene set #1	0.565186	-0.225909	0.163454	-0.121204	-0.209196
ADIRF	gene set #1	1.44846	0.162975	-0.642987	-0.130929	-0.50542
AEBP1	gene set #4	0.21096	-0.271789	-0.604647	0.139707	0.501028
AGBL1	gene set #5	0.0283396	0.544958	0.638943	-0.466123	-0.641249
AGBL4	gene set #1	1.06532	0.0453977	0.185957	-0.446864	-0.525525
AGT	gene set #4	0.254643	-0.381048	-0.795292	0.54458	0.337416
AHCYL2	gene set #2	-1.18244	-0.0180708	0.336203	0.22563	0.347578
AKAP6	gene set #1	1.33534	0.230069	-0.198991	-0.384663	-0.623875
ALCAM	gene set #4	-0.0894937	0.0189803	-0.535516	0.0704415	0.444072
ALDH1A1	gene set #6	-1.02011	-0.46771	0.0279597	0.513295	0.648538
ALK	gene set #6	-0.916563	-0.385753	-0.341829	0.372062	0.959517
ANGPT1	gene set #1	0.987006	-0.0815659	0.175245	-0.38538	-0.398352
ANKFN1	gene set #1	0.930365	0.0597335	0.231429	-0.487211	-0.441856
ANO5	gene set #5	-0.257682	0.288529	0.271481	0.0944971	-0.426347
ANO6	gene set #5	0.309345	0.501122	-0.242881	-0.267862	-0.227421
ANTXR1	gene set #4	0.0216032	-0.218292	-0.700589	0.327286	0.481672
APBB1IP	gene set #3	-0.118722	-0.562015	1.57062	-0.375681	-0.368832
APOE	gene set #4	0.690643	-0.539609	-0.477362	0.334837	0.109202
APP	gene set #1	1.16352	-0.0856304	-0.286031	-0.269522	-0.233528
AQP4	gene set #1	1.0851	0.175601	-0.392689	-0.0784733	-0.52795
ARGLU1	gene set #3	0.205704	-0.0511591	0.917849	-0.597876	-0.303531
ARHGAP15	gene set #3	-0.291476	-0.649675	1.21443	-0.113506	-0.110251
ARHGAP24	gene set #2	-1.05404	0.013465	1.00325	-0.0823393	-0.050958
ARHGAP29	gene set #2	-0.861251	0.305669	-0.0109428	-0.0527914	0.385273
ARHGEF12	gene set #5	-0.18372	0.696937	0.283592	-0.102367	-0.688885
ARID5B	gene set #6	-1.07596	-0.250051	-0.397799	0.508764	0.854893
ARMC3	gene set #1	0.868717	0.125807	-0.214256	-0.218359	-0.340433
ASAP3	gene set #6	-0.369059	-0.0445514	-0.762722	0.482794	0.493008
ASRGL1	gene set #2	-1.08747	-0.236975	0.229268	0.333472	0.477108
ATP10B	gene set #2	-0.997007	0.352794	0.0490318	0.138309	0.193618
ATP5F1E	gene set #4	-0.00341068	-0.468613	-0.678295	0.546661	0.503266
ATP5MD	gene set #4	0.179858	-0.414256	-0.772183	0.476562	0.471136
ATP8B4	gene set #3	-0.326796	-0.613782	1.50883	-0.233264	-0.257475
ATP9A	gene set #4	0.870443	0.00367267	-0.61539	0.104192	-0.194914
BAALC	gene set #2	-1.23182	-0.224533	0.385383	0.182928	0.582749
BAG3	gene set #4	0.426728	0.212745	-0.667101	0.0946765	-0.0237707
BICC1	gene set #2	-1.22582	-0.46389	0.138953	0.365184	0.843687
BNC2	gene set #3	-0.187309	-0.290668	1.05922	-0.216438	-0.294167
BRINP2	gene set #2	-0.769096	-0.148863	-0.0903876	0.513285	0.262803
C4orf19	gene set #6	-1.10565	-0.299362	-0.337046	0.508036	0.871574
C8orf34	gene set #4	0.525314	-0.292806	-0.400784	-0.00578568	0.262559
CA8	gene set #1	0.901591	0.588669	-0.539946	-0.13894	-0.606899
CACNA2D3	gene set #5	0.316914	0.300948	0.285916	-0.156958	-0.612544
CACNB2	gene set #2	-1.11651	-0.156772	0.651264	0.050689	0.333819
CADM1	gene set #2	-0.522269	0.458369	-0.0760185	0.0637091	-0.0658572
CADPS	gene set #4	-0.25574	-0.242122	-0.57143	0.513388	0.404982
CALM2	gene set #4	0.545261	-0.149214	-0.22995	0.0664471	-0.112597
CALN1	gene set #6	-0.929704	-0.583561	-0.319111	0.465728	1.04704
CAMK1D	gene set #6	-0.695501	-0.410149	-0.64642	0.738801	0.724039
CAP2	gene set #4	0.162236	-0.131079	-0.973642	0.456982	0.405331
CCBE1	gene set #5	0.330625	0.349328	0.00195556	-0.254815	-0.322944
CCDC85A	gene set #4	0.727535	-0.374463	-0.371181	-0.0167234	0.181352
CCSER1	gene set #1	1.07499	-0.297191	-0.389053	0.133707	-0.278031
CDH23	gene set #6	-0.173895	-0.385299	-0.750141	0.291176	0.863443
CECR2	gene set #6	-0.26509	-0.40699	-0.858872	0.462797	0.873521
CEP85L	gene set #2	-0.903141	-0.100852	0.468833	0.0663221	0.270282
CERS6	gene set #1	0.95689	-0.00600866	-0.593344	0.0518381	-0.214606
CFAP47	gene set #1	0.677884	-0.0687311	0.00164097	-0.277522	-0.14456
CFAP54	gene set #1	0.79325	0.146961	0.0510388	-0.410632	-0.346544
CHI3L1	gene set #5	0.0621808	0.182731	0.114212	-0.162535	-0.159114
CHL1	gene set #4	-0.216439	0.00488107	-0.900163	0.466692	0.471788
CHORDC1	gene set #4	0.138759	-0.0128453	-0.540345	0.055238	0.330274
CHST11	gene set #2	-1.0908	-0.399644	0.246436	0.311631	0.643907
CHST9	gene set #3	0.794662	-0.285934	0.646199	-0.388993	-0.470596
CLIC4	gene set #4	-0.210858	0.104532	-0.36232	0.0942594	0.273059
CLU	gene set #4	0.2069	-0.400771	-0.758992	0.410948	0.492707
CNKSR2	gene set #1	1.17151	-0.0257822	0.311905	-0.355526	-0.734436
CNN3	gene set #4	0.12563	0.250967	-0.392551	0.114457	-0.104395
CNTN1	gene set #1	0.778525	0.210862	-0.253798	-0.250001	-0.291763
CNTNAP3B	gene set #5	0.647593	0.668126	-0.231049	-0.385701	-0.524835
COL16A1	gene set #5	0.124889	0.340038	0.708293	-0.301073	-0.737859
COL21A1	gene set #1	1.13995	0.392289	-0.444073	-0.31047	-0.500335
COL5A3	gene set #2	-1.03395	0.0625903	0.061741	0.371576	0.256917
COPS9	gene set #4	0.361224	-0.328009	-0.5763	0.397693	0.164698
COX6C	gene set #4	-0.166191	-0.415792	-0.409799	0.444687	0.436135
COX7C	gene set #4	0.169449	-0.403599	-0.4345	0.223245	0.426138
CP	gene set #1	0.970098	-0.269814	-0.22883	-0.140905	-0.0947446
CPEB4	gene set #2	-0.805985	0.419875	-0.0111062	0.227645	-0.0453797
CPQ	gene set #5	0.631981	0.335973	0.613528	-0.652666	-0.663881
CRB1	gene set #5	-0.329111	0.247342	1.08776	-0.410218	-0.544634
CREB5	gene set #5	-0.10845	0.112057	0.20749	-0.0850467	-0.127114
CRIM1	gene set #2	-0.69019	0.255898	-0.287656	0.176137	0.323735
CRYAB	gene set #4	0.471975	-0.23458	-0.868745	0.272749	0.37542
CSMD3	gene set #4	0.236502	-0.535373	-0.389054	0.0589757	0.630103
CST3	gene set #4	-0.00441777	-0.609384	-0.508669	0.502686	0.535916
CTNNA2	gene set #2	-0.855159	0.415641	0.161366	0.104603	-0.0338044
CTXND1	gene set #1	1.13521	0.314142	-0.891012	-0.210147	-0.130472
CXCL14	gene set #6	-0.865931	-0.304544	-0.20213	0.391544	0.702735
DAAM2	gene set #6	-0.177065	-0.481495	-0.91048	0.552081	0.838302
DACH1	gene set #6	-0.496682	-0.206142	-0.73609	0.544689	0.65608
DBI	gene set #4	0.254026	-0.495807	-0.61925	0.496753	0.342823
DCHS2	gene set #1	0.985539	0.579277	-0.39987	-0.22948	-0.690165
DCLK1	gene set #4	0.929374	-0.29821	-0.580646	0.081134	0.0478354
DDIT4	gene set #4	0.266909	-0.251929	-0.389706	0.271584	0.121624
DDR2	gene set #5	-0.463934	0.410264	-0.748151	0.304266	0.286375
DDX5	gene set #5	0.00747948	0.0314103	0.802165	-0.345665	-0.392034
DGKB	gene set #4	0.538406	-0.544761	-0.35877	0.123086	0.331596
DGKG	gene set #2	-1.10404	-0.281333	-0.0221976	0.384314	0.701177
DHFR	gene set #6	-0.317961	-0.419215	-0.719489	0.409879	0.854322
DIAPH2	gene set #3	0.145332	-0.140983	1.14458	-0.204663	-0.764724
DISC1	gene set #3	-0.278309	-0.643826	1.38906	-0.2259	-0.165791
DLC1	gene set #5	-0.0587562	0.0424819	0.810581	-0.405842	-0.30234
DNAH14	gene set #1	1.46976	0.0181392	-0.17296	-0.396033	-0.526589
DNAH7	gene set #5	0.799846	0.5577	0.408697	-0.640122	-0.83265
DNAJA1	gene set #4	0.00227638	-0.423883	-0.419152	0.304021	0.471738
DNAJB1	gene set #4	0.0650422	-0.277349	-0.905413	0.528019	0.48615
DNAJB2	gene set #6	-0.24776	-0.293923	-0.876708	0.619707	0.610229
DNER	gene set #6	-0.492034	-0.3102	-0.195755	0.234531	0.590911
DNM3	gene set #5	0.159885	0.817637	0.121846	-0.334156	-0.679463
DOCK2	gene set #3	-0.179744	-0.587236	1.53838	-0.34662	-0.30139
DOCK4	gene set #2	-0.913384	0.245077	0.703816	-0.194281	-0.00248183
DOCK8	gene set #3	0.0128619	-0.593512	1.53799	-0.388686	-0.391335
DPP10	gene set #1	1.04514	-0.0701687	-0.562692	0.123248	-0.314109
DPP6	gene set #6	-0.231567	-0.742635	-0.68082	0.476513	1.00507
DPYSL3	gene set #1	1.21453	0.0299746	-0.321965	-0.208629	-0.411635
DST	gene set #4	0.408648	0.0967031	-0.0640579	-0.431608	0.100262
DYNLL1	gene set #4	0.227041	-0.415258	-0.763552	0.53509	0.372113
EFEMP1	gene set #5	0.68195	0.0421504	0.491429	-0.482747	-0.478239
EFNA5	gene set #3	-0.738066	0.0149755	1.19835	-0.208469	-0.324108
EGF	gene set #1	1.0149	0.41357	-0.277785	-0.30918	-0.577863
EIF1	gene set #6	-0.10442	-0.651266	-0.475391	0.519334	0.602599
ELL2	gene set #4	-0.213789	-0.134123	0.0565184	0.147323	0.0868158
ELMO1	gene set #3	-0.464723	-0.603304	1.24463	-0.0668592	-0.103722
ELOVL5	gene set #2	-0.766022	-0.187972	0.10673	0.384791	0.254496
EMP1	gene set #4	0.0716056	-0.015422	-0.189407	-0.00299409	0.132199
EPHA4	gene set #2	-0.691315	0.598325	0.0769091	0.161391	-0.311431
EPHA6	gene set #3	-0.299552	-0.16806	0.902941	-0.195715	-0.216246
EPHB1	gene set #5	-0.412893	0.288119	0.383952	-0.112531	-0.205776
ETNPPL	gene set #1	1.16975	0.381389	0.154492	-0.534005	-0.811404
F3	gene set #2	-0.700551	0.151459	0.19146	0.0154267	0.173841
FAM13C	gene set #1	0.831194	-0.4142	-0.0390767	-0.317256	0.155284
FAM155A	gene set #6	-1.23969	-0.298848	-0.101325	0.478363	0.790831
FAM171B	gene set #5	0.345748	0.494123	0.608734	-0.55482	-0.705011
FAM189A2	gene set #5	0.68572	0.283295	0.196257	-0.381454	-0.557575
FAP	gene set #1	1.48525	0.195298	-0.191031	-0.424539	-0.665025
FAT3	gene set #4	0.412069	-0.405018	-0.688809	0.231644	0.467251
FBXL7	gene set #5	-0.221042	0.502871	1.06038	-0.502928	-0.753183
FGFR2	gene set #2	-1.2787	-0.183419	0.307191	0.10327	0.724687
FKBP5	gene set #4	0.286108	-0.149345	0.162312	-0.157796	-0.0451889
FMN1	gene set #3	-0.444948	-0.532856	1.23886	-0.0698821	-0.178106
FOS	gene set #4	0.629786	-0.289723	-0.442081	0.0167357	0.198096
FOXG1	gene set #5	0.0401833	-0.0385311	0.879122	-0.255265	-0.505522
FREM2	gene set #2	-1.05036	0.342376	0.255713	0.0251943	0.174328
FRMD4A	gene set #3	-0.624959	-0.713776	0.702298	0.243491	0.282659
FRMPD2	gene set #1	1.28739	-0.0896596	-0.680708	-0.138473	-0.104363
FRMPD4	gene set #1	0.84028	0.0209508	-0.453915	-0.0938648	-0.133207
FSTL5	gene set #1	1.58118	0.131748	-0.259288	-0.498603	-0.538623
FTH1	gene set #1	0.678371	-0.175887	0.198984	-0.155615	-0.335685
FYB1	gene set #3	-0.122847	-0.606557	1.50117	-0.337541	-0.300086
GABRA2	gene set #5	-0.395761	0.310753	0.93946	-0.347088	-0.491529
GAPDH	gene set #6	-0.233681	-0.538814	-0.527762	0.567071	0.584655
GARNL3	gene set #1	1.20041	0.452709	-0.164407	-0.335194	-0.822306
GFAP	gene set #4	0.11997	-0.411461	-0.404903	0.193258	0.473407
GFRA1	gene set #2	-0.914593	-0.13498	-0.00432349	0.351454	0.440455
GJA1	gene set #4	0.661596	0.0584223	-0.421157	-0.0290125	-0.134594
GLUL	gene set #2	-0.734484	-0.286788	0.140857	0.344994	0.337493
GMPR	gene set #1	1.16097	0.06721	0.195946	-0.484471	-0.586537
GNA14	gene set #5	0.424441	0.606641	0.226233	-0.52512	-0.565584
GNAQ	gene set #5	-0.566047	0.361562	0.843604	-0.159789	-0.521783
GPC6	gene set #6	-0.478977	-0.553668	-0.495172	0.531157	0.78275
GPD2	gene set #2	-1.08538	0.150927	0.695583	0.0207596	0.00451301
GPR158	gene set #6	-0.385818	-0.408643	-0.467468	0.362543	0.719671
GPR37L1	gene set #6	-0.4063	-0.34995	-0.701042	0.557234	0.687219
GRAMD1C	gene set #5	0.179871	0.0820824	0.527835	-0.57021	-0.100444
GRAMD2B	gene set #1	1.05077	0.282113	-0.192237	-0.418388	-0.441943
GRIA1	gene set #1	1.28439	0.0957297	-0.700019	-0.130052	-0.273328
GRIA2	gene set #2	-0.595868	0.000576916	0.844356	-0.0509541	-0.260135
GRIA4	gene set #3	-0.294824	-0.330378	0.87808	-0.0775717	-0.15879
GRID2	gene set #3	0.0701175	-0.565648	0.99513	-0.156299	-0.216865
GRIP1	gene set #1	0.871811	0.177284	-0.300975	-0.22754	-0.307465
GRM3	gene set #2	-0.732709	0.150782	0.399685	-0.0818683	0.112708
GSN	gene set #1	1.06862	0.468926	-0.0385586	-0.50832	-0.68028
GUCY1A1	gene set #1	1.20248	-0.246293	-0.519178	-0.0352803	-0.136126
GYS1	gene set #6	-0.553148	-0.373366	-0.764934	0.723673	0.704918
HDAC9	gene set #3	-0.534294	-0.423784	1.14474	-0.129576	-0.0775053
HEPN1	gene set #5	0.433959	0.0486814	0.755043	-0.479151	-0.540579
HGF	gene set #2	-1.22942	0.0758137	0.974716	0.15578	-0.198457
HMGB1	gene set #1	0.886462	0.34337	-0.227419	-0.301993	-0.4688
HMGN3	gene set #5	-0.0454401	0.0223273	0.478635	0.0275041	-0.43528
HNRNPDL	gene set #3	0.598531	-0.11556	0.56342	-0.425603	-0.385635
HOPX	gene set #6	-0.928614	-0.438144	-0.0983182	0.294262	0.88366
HPSE2	gene set #2	-1.21679	-0.298431	0.612718	0.0229359	0.604612
HRH1	gene set #5	-0.178633	0.550105	0.851672	-0.443443	-0.706292
HS3ST3B1	gene set #2	-1.09971	-0.497136	0.800665	-0.0803837	0.651817
HS3ST5	gene set #2	-0.738882	0.253313	0.105539	0.183012	0.0103163
HS6ST3	gene set #4	0.38888	-0.494679	-0.563109	0.291656	0.400777
HSP90AA1	gene set #4	0.350991	-0.511428	-0.822321	0.394488	0.568214
HSP90AB1	gene set #6	-0.308761	-0.588645	-0.56058	0.572487	0.710192
HSPA1A	gene set #4	0.463661	-0.228935	-0.776049	0.211499	0.356069
HSPA1B	gene set #4	0.303573	-0.243658	-0.857944	0.437567	0.330985
HSPA4L	gene set #2	-0.443991	-0.145473	-0.214666	0.512217	0.135661
HSPB1	gene set #4	0.244149	-0.295072	-0.891227	0.463778	0.426414
HSPB8	gene set #4	0.575567	-0.178878	-0.946725	0.452646	0.135337
HSPD1	gene set #4	0.186376	-0.252849	-0.0132267	0.0952658	0.0272972
HSPE1	gene set #4	0.372755	-0.45054	-0.630422	0.29483	0.425332
HSPH1	gene set #4	0.0279607	-0.279927	-0.692302	0.536563	0.320283
ID2	gene set #4	-0.0695202	-0.358725	-0.329227	0.408338	0.277218
ID3	gene set #4	0.586691	-0.544439	-0.606796	0.215451	0.421236
ID4	gene set #1	1.14363	0.132661	0.0299879	-0.446866	-0.529872
IFI16	gene set #1	0.99391	-0.332355	0.0947807	-0.331598	-0.143739
IFITM2	gene set #4	0.105949	-0.533918	-0.599213	0.537991	0.427403
IFITM3	gene set #4	0.270865	-0.485097	-0.554437	0.403772	0.356613
IGFBP5	gene set #4	0.302851	-0.305079	-0.538361	0.311215	0.237722
IGSF11	gene set #5	0.729823	0.549937	0.464416	-0.756927	-0.706748
IL33	gene set #1	1.00912	0.437948	-0.0540963	-0.355929	-0.746305
INPP5D	gene set #3	0.207102	-0.341323	1.10275	-0.32688	-0.456225
INPP5F	gene set #2	-0.939368	-0.0617669	0.018312	0.364015	0.354969
INTU	gene set #5	0.870893	0.453037	0.612176	-0.657612	-0.942875
IPCEF1	gene set #3	-0.353811	-0.611719	1.45507	-0.191045	-0.23524
IQCA1	gene set #5	0.970395	0.235924	0.498644	-0.570886	-0.79145
ITGAV	gene set #2	-0.883902	0.349737	0.20247	0.0863608	0.0329747
ITGB4	gene set #1	0.869937	0.0750522	-0.0587381	-0.195167	-0.451411
ITM2C	gene set #1	0.689173	-0.238293	-0.110285	-0.130263	-0.0377349
ITPKC	gene set #6	-0.445427	-0.132008	-0.421141	0.300296	0.516236
ITPR1	gene set #6	-0.790136	-0.562676	-0.296482	0.43282	0.939604
ITPR2	gene set #5	-0.197908	0.498908	0.571029	-0.489967	-0.350754
JAZF1	gene set #5	0.0762589	0.289288	1.01218	-0.5449	-0.675813
JUN	gene set #4	0.350107	-0.224638	-0.428806	0.0809611	0.260223
KAZN	gene set #4	0.516489	-0.337875	-0.559774	0.232177	0.213715
KCND2	gene set #1	1.32762	-0.124541	-0.436177	-0.231949	-0.219974
KCND3	gene set #2	-0.936013	0.00553077	-0.206099	0.184941	0.662797
KCNE4	gene set #1	1.26184	0.34509	-0.845628	-0.105751	-0.395581
KCNJ3	gene set #4	0.416508	-0.29258	-0.158408	0.110221	0.0124572
KCNMA1	gene set #2	-1.10607	0.0137051	0.0171756	0.409931	0.356749
KCNN2	gene set #4	0.74748	-0.00793009	-0.526029	0.11312	-0.182414
KCNN3	gene set #1	1.11784	0.309833	-0.0645923	-0.283649	-0.763429
KCTD8	gene set #2	-1.3384	-0.134288	0.326521	0.221362	0.584995
KIAA0930	gene set #1	0.930945	0.329721	-0.206077	-0.169252	-0.638964
KIAA1217	gene set #4	0.632006	-0.403699	-0.68468	0.168774	0.367149
KITLG	gene set #1	0.932315	-0.103663	0.426189	-0.388628	-0.553965
L3MBTL4	gene set #1	1.07836	-0.208195	-0.0510741	-0.190074	-0.338617
LAMA2	gene set #4	0.647285	-0.0915394	-0.365485	-0.306184	0.249426
LAMA4	gene set #1	1.55273	0.200198	-0.505419	-0.249996	-0.617727
LDHB	gene set #6	-0.428924	-0.485674	-0.496915	0.729743	0.483843
LHFPL6	gene set #6	-0.244025	-0.582921	-0.0532714	0.00782216	0.778888
LIMCH1	gene set #2	-1.07077	-0.0560707	-0.244352	0.542394	0.495349
LIMS1	gene set #2	-1.05739	-0.213465	0.0640781	0.266553	0.644171
LMNTD1	gene set #5	0.911362	0.0465243	0.521359	-0.570663	-0.585638
LMO2	gene set #4	0.31923	0.117283	-0.409879	-0.167231	0.182811
LRAT	gene set #1	1.11936	-0.158405	-0.53278	-0.132771	-0.0521287
LRFN5	gene set #3	0.192614	-0.303828	1.02896	-0.281132	-0.463318
LRMDA	gene set #3	1.05239	-0.4724	0.478512	-0.528039	-0.189425
LRRC3B	gene set #5	0.484413	0.569499	0.46994	-0.505978	-0.805093
LRRC7	gene set #3	0.582849	-0.357695	0.382661	-0.182723	-0.224511
LRRTM4	gene set #3	-0.598901	-0.464256	1.35093	-0.106609	-0.195246
MACF1	gene set #2	-0.731908	0.131133	-0.275014	0.220951	0.41871
MACROD2	gene set #2	-0.696302	0.0652276	0.678012	-0.147098	-0.00888541
MAN1C1	gene set #4	0.0435436	-0.176087	-0.448578	0.263713	0.26808
MAP1B	gene set #4	0.606108	-0.193027	-0.716464	0.031021	0.34724
MAP2	gene set #1	1.41646	0.0955022	-0.43237	-0.219362	-0.512915
MAP7	gene set #1	1.14602	0.13913	-0.552414	-0.291425	-0.1837
MAPRE2	gene set #5	-0.250113	0.418946	0.399788	-0.32628	-0.24962
MASP1	gene set #4	-0.0820266	-0.355511	-0.468827	0.241776	0.571806
MAST4	gene set #5	-0.27251	0.40661	0.646914	-0.448318	-0.315769
MATN2	gene set #4	0.171411	-0.0709225	-0.840592	0.18267	0.498352
ME1	gene set #5	0.804576	0.507705	0.527287	-0.733634	-0.79787
MEF2A	gene set #3	-0.179293	-0.280638	1.37406	-0.40497	-0.396597
MEF2C	gene set #3	-0.881522	-0.372706	1.01767	0.0185863	0.0856058
MEIKIN	gene set #5	-0.179607	0.158162	0.268819	-0.0675965	-0.191748
MFSD4B	gene set #5	0.354294	-0.0463332	1.04282	-0.504164	-0.618069
MGAT4C	gene set #1	1.24758	0.0801432	0.45919	-0.551516	-0.82461
MGAT5	gene set #2	-0.877787	-0.202603	0.171293	0.255703	0.421597
MGLL	gene set #2	-0.76282	0.390736	0.714263	-0.0787111	-0.376518
MIDN	gene set #6	-0.651431	-0.371033	-0.589289	0.675295	0.667987
MKNK2	gene set #6	-0.290482	-0.352362	-1.0205	0.670849	0.772222
MMD2	gene set #6	-0.569869	-0.44661	-0.547431	0.485375	0.835874
MOB4	gene set #4	0.319241	0.295427	-0.69798	0.508866	-0.413784
MPPED2	gene set #2	-1.06221	0.00342269	0.801924	0.0479759	0.0104864
MRAS	gene set #4	-0.00703744	-0.0698382	-0.129738	0.0178629	0.168371
MSRA	gene set #4	0.428406	0.116632	-0.989253	0.232343	0.212349
MT-ATP6	gene set #6	-0.400305	-0.460764	-0.795086	0.499571	0.930214
MT-CO1	gene set #6	-0.469905	-0.554628	-0.506856	0.308666	1.00987
MT-CO2	gene set #6	-0.406655	-0.463548	-0.725453	0.438829	0.937288
MT-CO3	gene set #6	-0.404914	-0.465623	-0.742042	0.48538	0.906011
MT-CYB	gene set #6	-0.40318	-0.449296	-0.79896	0.481587	0.942544
MT-ND1	gene set #6	-0.447481	-0.450671	-0.745643	0.454691	0.955961
MT-ND2	gene set #6	-0.4586	-0.443874	-0.760479	0.44568	0.97936
MT-ND3	gene set #6	-0.293654	-0.437961	-0.88863	0.519289	0.8936
MT-ND4	gene set #6	-0.432721	-0.42918	-0.804014	0.525654	0.904645
MT-ND4L	gene set #6	-0.35457	-0.50749	-0.670369	0.390025	0.943026
MT-ND5	gene set #6	-0.335228	-0.469632	-0.736753	0.357155	0.983406
MT1E	gene set #4	0.0469936	-0.357631	-0.285434	0.181717	0.380716
MT1F	gene set #4	-0.0447307	-0.498645	-0.158817	0.193466	0.460711
MT1G	gene set #4	0.175543	-0.48787	-0.139259	0.0495212	0.418783
MT1M	gene set #4	0.0302424	-0.601921	-0.23844	0.305024	0.464985
MT1X	gene set #4	0.0861582	-0.321596	-0.225813	0.166401	0.280805
MT2A	gene set #4	0.309233	-0.309369	-0.288929	0.142583	0.18767
MT3	gene set #4	-0.0235533	-0.413445	-0.679627	0.577679	0.434448
MTRNR2L12	gene set #6	-0.444299	-0.413779	-0.695548	0.485046	0.843747
MYBPC1	gene set #1	1.10774	-0.0989629	-0.247576	-0.165327	-0.318361
MYH9	gene set #6	-0.814051	-0.329648	-0.350324	0.346481	0.864497
MYRIP	gene set #1	0.829151	-0.144727	-0.0517792	-0.133483	-0.276958
NAMPT	gene set #4	-0.0270646	-0.0950052	0.0559523	-0.0724674	0.134998
NCAN	gene set #6	-0.927789	-0.161343	-0.532874	0.715023	0.574391
NDRG1	gene set #5	-0.176855	0.557854	-0.449345	-0.0352695	0.0151399
NFASC	gene set #4	0.599581	-0.127492	-0.689506	0.184515	0.111362
NKAIN2	gene set #5	0.589289	0.365534	0.178394	-0.565266	-0.368491
NKAIN3	gene set #5	0.825485	0.143174	0.664508	-0.553875	-0.759586
NKAIN4	gene set #1	1.28881	0.0804706	0.151564	-0.508482	-0.628427
NLGN1	gene set #6	-0.455083	-0.608103	-0.504606	0.356216	1.0015
NPL	gene set #4	0.374087	-0.242166	0.0464683	-0.126697	0.0517608
NR2F2	gene set #1	1.62191	0.167131	-0.739198	-0.187256	-0.493601
NRP1	gene set #2	-0.786037	-0.190571	0.509359	0.145269	0.158622
NRP2	gene set #1	1.5385	0.138734	-0.335994	-0.329542	-0.616657
NRXN1	gene set #2	-0.702672	0.143955	0.520554	-0.0134108	-0.0764853
NTNG1	gene set #4	0.418651	-0.754423	-0.340818	0.219879	0.508279
NTRK2	gene set #1	1.09997	0.401456	0.00836963	-0.512394	-0.67444
OLFM2	gene set #6	-0.987176	-0.147178	-0.364247	0.539299	0.631529
OSBPL11	gene set #5	1.06996	0.381559	0.454211	-0.586552	-0.949556
OSBPL1A	gene set #5	-0.353408	0.399065	0.275281	0.175837	-0.549289
OSBPL3	gene set #6	-1.1212	-0.602323	0.0106625	0.546087	0.83395
OSBPL6	gene set #2	-1.2712	-0.0325604	-0.129278	0.442521	0.615818
OXR1	gene set #5	-0.237666	0.204709	1.21441	-0.384334	-0.705765
P2RY14	gene set #5	0.380465	-0.0520665	0.916847	-0.520996	-0.504265
PACRG	gene set #1	1.10441	0.171583	0.213591	-0.512542	-0.634368
PAMR1	gene set #1	1.04937	0.442465	0.116656	-0.651386	-0.633563
PARP8	gene set #1	1.02726	-0.233765	0.255809	-0.307556	-0.428161
PAWR	gene set #4	1.13841	-0.578747	-0.543398	-0.100009	0.317908
PDE10A	gene set #2	-0.825979	-0.0371072	-0.208895	0.383504	0.428899
PDE3A	gene set #1	1.32839	0.196298	-0.77122	-0.192276	-0.277853
PDE3B	gene set #5	-0.389156	0.629673	0.511788	-0.401371	-0.376733
PDE4D	gene set #5	0.668752	0.1547	0.738893	-0.617258	-0.659805
PDE4DIP	gene set #5	0.883254	0.586813	-0.0175231	-0.556087	-0.631894
PDE5A	gene set #5	0.826023	0.0489536	0.690998	-0.562168	-0.683583
PDGFRB	gene set #5	0.296363	-0.0412439	0.647071	-0.404454	-0.33479
PDZRN3	gene set #6	-1.00034	-0.00425348	-0.508421	0.36397	0.804011
PHACTR1	gene set #2	-1.07557	-0.529253	0.866481	0.175438	0.352174
PIP5K1B	gene set #2	-1.22734	-0.486435	0.188455	0.434845	0.753644
PKNOX2	gene set #6	-0.561785	-0.21639	-0.626652	0.70265	0.459081
PLAGL1	gene set #4	0.446232	0.00823713	-0.182061	-0.0112057	-0.158199
PLCB1	gene set #2	-1.03851	0.0980623	-0.42874	0.390214	0.636363
PLCG2	gene set #4	0.183624	-0.216852	-0.827102	0.415484	0.386325
PLD5	gene set #3	-0.586142	-0.539569	0.622436	0.260434	0.138933
PLEKHA5	gene set #1	0.732036	0.199533	-0.474106	-0.049472	-0.255134
PLPP1	gene set #5	0.362335	0.753276	0.472095	-0.48521	-0.918037
PLSCR1	gene set #2	-0.544972	-0.260076	0.346721	0.0874966	0.25277
PLXDC2	gene set #1	1.17318	-0.429763	0.49016	-0.462261	-0.393522
PMP2	gene set #4	-0.0148044	-0.455145	-0.233639	0.213341	0.442655
PNISR	gene set #5	0.317617	0.196503	0.278938	-0.419177	-0.243543
PNN	gene set #3	0.149027	-0.127015	1.01948	-0.599028	-0.277081
PON2	gene set #5	0.812558	0.186356	0.504658	-0.46584	-0.740294
PPFIA2	gene set #5	0.676462	0.621123	0.403683	-0.504415	-0.936727
PPP1R3C	gene set #4	-0.120973	-0.383261	-0.459491	0.427673	0.432616
PPP1R9A	gene set #5	0.583619	0.308056	0.813115	-0.745162	-0.684218
PRDX1	gene set #4	0.358863	-0.527447	-0.723309	0.401316	0.48461
PREX2	gene set #5	-0.511192	0.43817	0.403843	-0.361272	-0.0491488
PRICKLE2	gene set #6	-0.330298	-0.283064	-0.831773	0.414469	0.824953
PRKAG2	gene set #1	0.83079	0.00631579	-0.464767	0.0551252	-0.251703
PRKG1	gene set #5	0.864679	0.0725619	0.714156	-0.550876	-0.765793
PRKX	gene set #1	1.08392	-0.176377	-0.415172	-0.221174	-0.0237559
PRPF4B	gene set #3	0.175851	-0.0786991	1.00314	-0.620575	-0.307327
PRR16	gene set #4	0.407166	-0.481561	-0.122049	0.136197	0.144458
PRRT2	gene set #4	0.886712	-0.0406901	-0.778908	0.190728	-0.107089
PRRX1	gene set #3	0.165649	-0.75497	1.02978	-0.426346	0.137606
PSD3	gene set #2	-1.22723	0.106517	0.793644	-0.0488833	0.133325
PTGDS	gene set #4	0.00651862	-0.316276	-0.891481	0.586115	0.495638
PTGES3	gene set #4	-0.102025	-0.397269	-0.849277	0.629287	0.572015
PTN	gene set #2	-0.974249	-0.224404	0.431176	0.267385	0.272969
PTPN9	gene set #2	-1.20066	-0.027113	0.102841	0.313003	0.486248
PTPRD	gene set #6	-0.792028	-0.763935	-0.149221	0.443643	0.996257
PTPRE	gene set #6	-0.977125	-0.502166	-0.230402	0.471217	0.919167
PTPRG	gene set #2	-1.02992	0.0683176	-0.311058	0.571901	0.374347
PTPRJ	gene set #6	-1.17825	-0.287965	-0.303104	0.468957	0.922093
RALGAPA2	gene set #2	-0.904105	0.0752495	0.417579	0.128978	0.0825684
RALYL	gene set #6	-0.516146	-0.641682	-0.605783	0.471446	1.05122
RANBP3L	gene set #5	0.291483	0.369696	0.23463	-0.380414	-0.392534
RAPGEF3	gene set #6	-0.684898	-0.146484	-0.767702	0.611728	0.694188
RAPH1	gene set #3	0.333509	-0.144081	0.941917	-0.487362	-0.436946
RASGEF1B	gene set #4	0.284871	-0.217084	-0.306211	0.174578	0.0989054
RASL12	gene set #1	1.00982	-0.244191	-0.317639	-0.0241954	-0.187116
RBMS3	gene set #1	1.23065	0.455196	0.246111	-0.57458	-0.96627
RBPMS	gene set #6	-0.606679	-0.509271	-0.456984	0.38234	0.946928
RCAN1	gene set #6	-0.797202	-0.369327	-0.28581	0.573207	0.607651
RDX	gene set #5	0.591002	0.152096	0.743047	-0.53417	-0.688121
RELL1	gene set #2	-1.15259	-0.189187	0.477501	0.11846	0.475422
RERG	gene set #2	-1.00191	-0.0969733	0.940642	-0.101699	0.0927056
RGS20	gene set #2	-1.10758	-0.1699	0.369246	0.0491745	0.5884
RGS6	gene set #6	-0.861338	-0.742208	-0.13797	0.382617	1.07621
RHBDL3	gene set #6	-0.830678	-0.532253	-0.415789	0.621257	0.855228
RHOJ	gene set #2	-0.653669	0.0618655	0.610168	-0.106443	-0.0175623
RIMS1	gene set #6	-1.16453	-0.134567	-0.246714	0.37569	0.807552
RIN2	gene set #6	-1.05787	-0.286014	-0.132091	0.347497	0.805504
RNF182	gene set #2	-1.25544	-0.0615799	0.71301	0.208143	0.129978
RNF19A	gene set #1	0.707455	0.140499	0.0672004	-0.369008	-0.334384
RNF220	gene set #4	-0.324504	0.181498	-0.975808	0.377784	0.53346
RNF43	gene set #2	-1.0761	0.164837	0.711659	-0.033179	0.0242372
ROBO2	gene set #4	0.174851	-0.448659	-0.307	0.240684	0.336905
ROR1	gene set #6	-1.04893	-0.357745	-0.308495	0.397295	0.973122
RORB	gene set #2	-0.909958	-0.110297	-0.0308204	0.446009	0.341841
RTN1	gene set #4	0.60513	-0.250318	-0.254759	-0.0837638	0.114237
RUNX1	gene set #3	-0.404254	-0.551915	1.36302	-0.111568	-0.255849
S100A1	gene set #4	0.11568	-0.484198	-0.412494	0.315905	0.430949
S100B	gene set #4	0.292275	-0.489302	-0.538348	0.430616	0.304376
SAMD4A	gene set #2	-0.681902	0.267071	-0.101808	0.0158597	0.304615
SAT1	gene set #3	0.42866	-0.173596	0.372012	-0.296813	-0.168626
SCARA3	gene set #6	-0.60587	-0.280436	-0.206472	0.231593	0.656211
SDC4	gene set #4	-0.186481	-0.143031	-0.790452	0.514675	0.449566
SEMA3D	gene set #5	0.700142	0.425747	0.572075	-0.610753	-0.805482
SEMA5A	gene set #6	-0.84344	-0.562548	-0.530724	0.553127	1.06245
SEMA6A	gene set #4	0.516612	-0.295512	-0.472133	0.428918	-0.100838
SERINC5	gene set #1	1.33121	0.233111	-0.261584	-0.40203	-0.551718
SERPINA3	gene set #4	0.216515	-0.020068	-0.275157	-0.0390235	0.143606
SERPINE2	gene set #6	-0.714988	-0.287666	-0.696191	0.631197	0.770544
SERPINH1	gene set #4	0.106439	-0.180971	-0.789105	0.447776	0.341503
SERPINI2	gene set #1	1.40172	0.0177793	-0.523112	-0.259804	-0.307183
SEZ6L	gene set #6	-0.599899	-0.580997	-0.655566	0.561355	1.00628
SGCD	gene set #2	-0.534672	0.0463875	0.353616	0.011156	0.0187875
SGCZ	gene set #3	-0.390628	-0.580024	0.708814	-0.270935	0.493384
SGK1	gene set #4	0.88028	-0.426975	-0.790854	0.0943954	0.378532
SH3BGR	gene set #4	0.478643	0.0902722	-0.627362	0.215869	-0.0984031
SH3GL2	gene set #4	0.696285	-0.434669	-0.781922	0.117369	0.487443
SH3RF3	gene set #3	-0.453855	-0.383828	1.2886	-0.372884	-0.0566029
SHISA6	gene set #6	-0.349734	-0.604628	-0.759417	0.631712	0.869882
SHOC1	gene set #5	0.466806	-0.0746632	0.881196	-0.408807	-0.625427
SHROOM3	gene set #2	-1.03946	-0.111371	0.515426	0.109024	0.294981
SIPA1L1	gene set #1	1.17249	0.477635	0.239314	-0.700851	-0.813982
SLC14A1	gene set #4	0.156269	-0.116624	0.162725	-0.314449	0.172726
SLC15A2	gene set #5	0.578897	0.393202	0.399621	-0.599335	-0.547331
SLC16A9	gene set #1	0.861848	0.12936	-0.529165	-0.00251177	-0.27924
SLC1A2	gene set #2	-0.819091	0.064282	0.180819	0.0910769	0.277155
SLC1A3	gene set #5	-0.467514	0.136654	0.771351	-0.291252	-0.180038
SLC20A2	gene set #2	-1.07289	-0.235133	0.201994	0.123451	0.698733
SLC27A1	gene set #6	-0.786235	-0.232149	-0.76216	0.765328	0.691563
SLC35F1	gene set #2	-1.34953	-0.176446	0.645245	0.158564	0.417755
SLC38A1	gene set #4	0.585906	-0.226007	-0.7995	0.153564	0.343823
SLC39A12	gene set #3	-0.241143	0.0276385	0.941023	-0.432822	-0.244027
SLC39A14	gene set #2	-0.499863	-0.10002	-0.004252	0.103341	0.356551
SLC44A1	gene set #4	1.00823	0.156969	-0.947806	-0.00351894	-0.0438826
SLC44A3	gene set #5	0.309871	0.316974	-0.100311	-0.404562	-0.037453
SLC4A4	gene set #2	-0.500796	0.113244	0.232152	0.0229151	0.0241938
SLC6A11	gene set #6	-0.900611	-0.403603	-0.00590386	0.392176	0.651293
SLC7A5	gene set #6	-0.355103	-0.44082	-0.54023	0.580652	0.574323
SLC8A1	gene set #3	1.17205	-0.612001	0.433151	-0.308026	-0.320516
SLCO1C1	gene set #5	-0.181616	0.0669639	0.665582	-0.314638	-0.202081
SLCO2B1	gene set #3	-0.367852	-0.581242	1.26292	-0.150385	-0.127201
SLCO3A1	gene set #4	-0.0204413	-0.348193	-0.741571	0.414462	0.586416
SMAD9	gene set #4	0.42863	-0.104587	-0.598403	0.130462	0.186382
SMURF2	gene set #5	-0.240252	0.342284	0.885815	-0.365633	-0.568361
SNED1	gene set #4	0.426201	-0.0868241	-0.411995	0.0544185	0.0838559
SNRPN	gene set #1	1.27481	-0.53356	-0.209371	-0.0501504	-0.166035
SNTB1	gene set #1	1.12459	-0.0416098	-0.431936	-0.144963	-0.245083
SOD2	gene set #4	-0.235246	-0.223347	0.0570353	0.222813	0.112731
SON	gene set #3	0.258374	-0.0640223	0.829223	-0.592644	-0.25661
SOX6	gene set #5	0.352542	0.63929	0.730564	-0.674125	-0.837821
SPARC	gene set #4	1.05985	-0.369069	-0.912252	0.0597704	0.334216
SPECC1	gene set #2	-1.24576	-0.194703	1.03125	-0.158457	0.340119
SPOCK1	gene set #6	-1.24171	-0.243672	-0.261227	0.557912	0.799202
SPP1	gene set #3	-0.135174	-0.752651	0.413222	0.081841	0.382877
SPRED2	gene set #2	-1.20264	-0.0321699	-0.202243	0.508383	0.56414
SRGAP1	gene set #6	-1.02212	-0.203634	-0.376319	0.450504	0.810698
SRGAP2	gene set #3	-0.157612	-0.645826	1.24095	-0.168817	-0.178088
SRPX2	gene set #1	1.05512	-0.126078	0.548878	-0.431951	-0.684547
SRRM2	gene set #3	-0.0441851	-0.215853	0.667488	-0.36732	0.0241341
SRSF5	gene set #3	0.622427	-0.113356	0.817753	-0.537017	-0.516073
ST6GALNAC3	gene set #3	0.0697039	-0.23507	1.02384	-0.352228	-0.366004
ST8SIA1	gene set #1	0.948628	-0.134748	0.323664	-0.449697	-0.384798
STIP1	gene set #4	-0.127702	-0.252854	-0.740532	0.549519	0.435184
STK32A	gene set #1	1.21812	0.0198231	-0.600189	-0.230126	-0.139434
STUM	gene set #1	1.10279	-0.189055	-0.299116	-0.350125	0.00236619
STXBP5	gene set #5	0.134307	0.296511	0.859768	-0.530121	-0.605955
STXBP5L	gene set #4	0.562803	-0.285365	-0.336949	0.0901949	0.0765684
SULF1	gene set #3	-0.328214	-0.529581	0.372544	-0.0933088	0.516268
SYNDIG1	gene set #3	0.111545	-0.703583	0.999096	-0.094069	-0.178717
SYNM	gene set #2	-0.972296	-0.436923	0.713578	0.00253113	0.495195
SYNPO2	gene set #1	1.13288	-0.22775	-0.516945	0.0122689	-0.153567
SYTL4	gene set #1	1.19685	0.0798361	-0.0334211	-0.468933	-0.439403
TAFA1	gene set #5	0.34169	0.246739	0.570634	-0.189142	-0.794782
TBXAS1	gene set #3	-0.293459	-0.467685	1.46623	-0.347412	-0.271549
TENM3	gene set #1	1.51581	-0.0861268	-0.197441	-0.278038	-0.555254
TENM4	gene set #6	-0.688838	-0.238598	-0.619052	0.642703	0.625212
TFRC	gene set #2	-0.701335	-0.0833118	-0.0167571	0.400467	0.198988
TGFB2	gene set #2	-1.25208	-0.117476	0.120807	0.408484	0.49955
THSD4	gene set #6	-0.664624	-0.4955	-0.16522	0.170747	0.931534
TJP2	gene set #1	1.06267	0.157161	-0.69494	-0.0794863	-0.228483
TLN2	gene set #1	1.33928	0.282472	-0.0138702	-0.415861	-0.808252
TMEM132A	gene set #4	-0.0935922	-0.430943	-0.858947	0.652275	0.584049
TMEM132C	gene set #1	1.00435	0.551928	-0.166499	-0.517346	-0.593526
TMEM164	gene set #5	0.0143113	0.358838	0.757133	-0.457466	-0.562936
TMEM241	gene set #3	0.0584038	-0.0733208	0.967376	-0.379322	-0.43808
TMTC1	gene set #1	0.895267	0.523025	-0.777262	-0.189244	-0.280806
TNC	gene set #4	0.314193	-0.39664	-0.261173	0.143471	0.243474
TPST1	gene set #5	0.2193	0.0621864	0.066179	-0.135718	-0.140054
TSHZ2	gene set #4	0.659751	-0.233608	-0.552952	0.0311457	0.204799
TSPAN7	gene set #2	-1.03775	0.0817266	0.643472	0.106046	-0.00237183
TTN	gene set #1	0.824609	-0.233538	0.0499924	-0.274429	-0.135762
TUSC3	gene set #1	1.40303	0.0864301	0.124399	-0.478451	-0.722558
TUT4	gene set #5	0.578574	0.200013	0.963547	-0.731001	-0.721715
UBB	gene set #4	0.0862718	-0.676233	-0.546947	0.437313	0.634358
UBC	gene set #4	0.312237	-0.444881	-0.573202	0.341056	0.367053
UNC5C	gene set #5	0.0840269	0.441867	0.214483	-0.31562	-0.360506
UNC79	gene set #2	-0.435974	0.244976	0.326658	0.0243609	-0.234151
VAV3	gene set #2	-1.06801	-0.225451	0.105629	0.338878	0.554734
VCAN	gene set #1	0.763855	0.00264296	-0.0605042	-0.0201555	-0.478484
VIM	gene set #4	0.614552	0.151355	-0.346263	-0.00420027	-0.281153
WASF3	gene set #5	-0.204507	0.333289	0.947469	-0.46647	-0.538449
WDR49	gene set #1	1.37483	0.0369045	-0.4238	-0.348598	-0.304487
WLS	gene set #5	0.593785	0.297568	0.688994	-0.794568	-0.523353
XKR6	gene set #1	1.19025	0.236809	-0.275943	-0.363023	-0.480426
XYLT1	gene set #6	-0.706235	-0.583386	-0.23856	0.341462	0.940039
ZFP36L1	gene set #4	0.301218	0.104845	-0.822503	0.0884694	0.313152
ZFYVE28	gene set #5	-0.0807918	0.397061	-0.14823	0.0841552	-0.281038
ZIC1	gene set #3	-0.437491	-0.845487	1.45942	-0.277187	0.13371
ZNF804B	gene set #2	-1.02966	0.0776992	-0.324161	0.553667	0.394769
ZNF98	gene set #2	-1.25368	-0.155653	0.00918492	0.378519	0.665317
ZRANB2	gene set #5	0.582275	0.178457	0.852427	-0.659792	-0.677472
