## Supplementary Table 5 for "Astrocyte transcriptomic changes along the spatiotemporal progression of Alzheimer’s disease"

### Sheet: Supplementary Table 5  (Tempora
gene	gene set #	Path 1	Path 2	Path 3	Path 4
ABCC9	1	0.652907	-0.105525	-0.0720731	-0.326486
ACTN1	1	0.153494	0.0830718	0.231507	-0.426715
ALK	1	0.433261	-0.192253	-0.151708	0.00679321
ANGPTL4	1	0.621482	0.107285	-0.192334	-0.397946
ANO6	1	0.102381	0.185579	0.0108721	-0.274927
ANOS1	1	0.512777	-0.220568	0.0801678	-0.251988
ANTXR1	1	0.556751	-0.28838	-0.281167	0.134067
APC	1	0.325262	0.242399	-0.111437	-0.384021
APOL6	1	0.241405	-0.192047	0.424944	-0.407697
ARHGAP29	1	0.352624	-0.148038	0.124433	-0.244453
ARHGEF3	1	0.267542	0.128987	-0.0378342	-0.297925
ATP1B2	1	0.24315	-0.31542	0.0851662	0.0453991
B4GALT5	1	0.355421	-0.121463	0.27956	-0.424329
BCL6	1	0.109671	-0.127445	0.292609	-0.242023
C4orf19	1	0.45741	-0.0157679	-0.0100439	-0.3263
CACHD1	1	0.51739	0.121397	0.0133934	-0.532439
CALN1	1	0.446029	0.0578605	-0.182114	-0.223516
CCND2	1	0.191441	-0.133937	0.361123	-0.365189
CD81	1	0.0397176	-0.506805	0.267899	0.215223
CDC14B	1	0.483672	0.352049	-0.383672	-0.35027
CMIP	1	0.308639	0.100136	0.315451	-0.644913
CNN3	1	0.144994	-0.0759772	0.27281	-0.301372
COLEC12	1	0.199085	0.205452	-0.0456661	-0.314099
CP	1	0.0245711	-0.290078	0.266601	0.0114129
CPNE8	1	0.23651	0.149221	0.0259252	-0.356412
CRIM1	1	0.445608	0.214738	-0.13091	-0.42996
CRISPLD1	1	0.231459	-0.0999674	0.166328	-0.240141
DENND4A	1	0.323126	-0.0107733	0.177773	-0.411
DEPP1	1	0.516956	-0.227455	0.195274	-0.36047
DHRSX	1	0.146542	-0.586168	0.59052	-0.101935
DOCK4	1	0.765363	-0.199006	-0.101276	-0.291056
DOCK7	1	0.277244	-0.712838	0.491917	0.0202697
DPP6	1	0.362676	0.0508209	-0.28892	-0.0482906
DST	1	0.546694	0.0429854	-0.177938	-0.290144
EGLN3	1	0.0068624	0.106851	0.222932	-0.329345
EPHA4	1	0.106746	-0.577083	0.445206	0.0611796
ETV6	1	0.261129	0.21216	0.0111991	-0.42394
EVA1C	1	0.426195	0.0808226	-0.105418	-0.305949
F3	1	0.781601	0.307066	-0.450135	-0.469704
FAM118A	1	0.560165	-0.496455	0.216614	-0.1455
FAM189A2	1	0.510019	0.00518429	-0.150705	-0.250666
FGF2	1	0.532907	-0.0431186	-0.00600661	-0.360957
FIGN	1	0.511529	-0.344425	0.0499597	-0.097738
FTL	1	0.0776246	-0.0486512	0.256438	-0.260923
FUT8	1	0.374428	-0.508701	0.324341	-0.0953457
GALNT16	1	0.700931	0.131333	-0.276683	-0.400922
GARNL3	1	0.1216	0.172468	-0.249559	-0.0228459
GFRA1	1	0.566136	-0.0385288	-0.203319	-0.198855
GLI2	1	0.400113	0.0189163	0.0988811	-0.423042
GNA14	1	0.48912	0.160231	-0.19733	-0.344207
GPC4	1	0.134977	-0.448341	0.448994	-0.0929681
GPT2	1	0.581083	-0.418878	0.416784	-0.434205
HELB	1	0.190156	-0.0105658	0.26544	-0.394342
HGF	1	0.302069	-0.329859	0.491257	-0.381163
HMGN3	1	0.148738	-0.479403	0.152893	0.216017
HOPX	1	0.204968	0.28758	0.0981574	-0.540888
ID2	1	0.414073	-0.303324	-0.0949991	0.0773692
IGF1R	1	0.274015	-0.210498	0.440827	-0.429806
INPP5F	1	0.392051	-0.224582	0.314931	-0.383851
ITPKC	1	0.397665	0.146467	-0.0695786	-0.384569
KCND3	1	0.404801	-0.0401001	0.148225	-0.41571
LDLRAD3	1	0.254121	-0.405896	0.398449	-0.177814
LGALS3	1	0.519903	0.166405	0.00868198	-0.574789
LIMS1	1	0.464554	0.118598	-0.0773298	-0.400601
LRRC3B	1	0.797962	0.140604	-0.330402	-0.432491
MACF1	1	0.330736	0.225391	-0.0742975	-0.407411
MAN1C1	1	0.225026	0.119457	0.0734533	-0.364124
MAOB	1	0.607203	-0.00258961	-0.255111	-0.21592
MAP3K14	1	0.311761	0.0260068	0.136807	-0.399123
MAP4K4	1	0.210755	0.225525	0.107103	-0.492001
MAPRE2	1	0.320207	0.0990315	0.0367112	-0.381115
MASP1	1	0.299327	0.263301	-0.223713	-0.275576
MAST4	1	0.625669	0.200902	-0.415606	-0.277237
MATN2	1	0.425082	0.142352	-0.18131	-0.292677
MED12L	1	0.418969	-0.37651	0.207365	-0.147822
MEIKIN	1	0.0396515	-0.21277	0.166916	0.0196319
MFAP3L	1	0.566705	0.0691663	0.0477104	-0.551581
MFHAS1	1	0.335692	0.3081	-0.265643	-0.307492
MGST1	1	0.311133	0.162937	-0.294185	-0.115629
MSRA	1	0.409819	-0.161387	0.115933	-0.266819
MT2A	1	0.214011	-0.136985	0.298715	-0.318694
MYH9	1	0.387552	-0.0808894	0.221231	-0.432786
NDRG1	1	0.479551	0.137105	-0.0107959	-0.495471
NEK6	1	0.216292	0.251987	0.0944748	-0.510417
NRP1	1	0.805726	0.0924498	-0.272178	-0.44704
NTRK3	1	0.715078	-0.0291877	-0.359598	-0.170495
NUDT3	1	0.01853	-0.514497	0.516497	-0.00300969
OSMR	1	0.381258	0.276732	-0.143721	-0.429971
PDE10A	1	0.329428	0.122959	-0.153178	-0.227115
PFKFB3	1	0.287807	0.0590851	-0.0544405	-0.22743
PHACTR1	1	0.23357	0.238179	-0.0841664	-0.33584
PLSCR1	1	0.481875	0.0418544	-0.0196467	-0.393385
PMP2	1	0.430517	-0.0125304	0.0460581	-0.363513
PPP1R3C	1	0.278918	-0.11335	-0.0147437	-0.086836
PROS1	1	0.400651	0.391771	-0.323705	-0.38456
PSD3	1	0.502095	-0.307995	0.051046	-0.127969
PTPRE	1	0.07801	-0.0232131	0.0156034	-0.0519979
RELL1	1	0.639972	-0.0140523	-0.0323246	-0.446738
RFTN1	1	0.308788	-0.198614	0.316074	-0.346885
RIN2	1	0.185025	-0.358436	0.20605	0.0153429
RPLP1	1	0.0934305	-0.215705	0.332562	-0.180199
RPS25	1	0.108693	-0.107653	0.22323	-0.193463
RPS27	1	0.212334	-0.0646389	0.158078	-0.252719
S100A1	1	0.0576638	-0.293181	0.267299	-0.011621
SAMD4A	1	0.126575	0.0316715	0.225922	-0.349165
SCARA3	1	0.583398	0.142175	-0.0755257	-0.517353
SERPINA3	1	0.149534	0.0528831	0.146054	-0.310218
SERPINE2	1	0.118157	-0.00469848	0.326568	-0.404386
SGCD	1	0.217071	-0.255233	0.214137	-0.120392
SLC39A14	1	0.320287	-0.0298413	0.221662	-0.432512
SOCS3	1	0.334181	0.0628153	0.0818766	-0.399655
SPOCK1	1	0.236675	0.188465	-0.0112639	-0.359548
SRP14	1	0.11691	-0.205406	0.356064	-0.231459
SRPX2	1	0.408898	0.0466666	-0.286749	-0.0818066
ST6GAL1	1	0.191269	-0.265992	0.385143	-0.256406
TAB2	1	0.818295	-0.13284	-0.201829	-0.299965
TCAF2	1	0.225585	0.183356	0.126511	-0.48015
TENM4	1	0.238332	0.0871732	-0.0467387	-0.224966
TGFB2	1	0.305701	-0.325795	0.501395	-0.397899
TGFBR3	1	0.100089	-0.620221	0.573484	-0.0155501
TMEM164	1	0.916136	0.0310439	-0.388183	-0.357535
TMTC1	1	0.058955	0.105639	0.0897447	-0.238433
TMTC2	1	0.272142	-0.138105	0.191059	-0.257395
TPST1	1	0.329526	0.112801	0.0469067	-0.411986
TRMT9B	1	0.331291	0.0911836	0.146347	-0.488618
UGCG	1	0.147301	-0.181178	0.321693	-0.245575
UNC5C	1	0.466294	0.22006	-0.119854	-0.461967
UNC5D	1	0.0530221	0.0710895	-0.0705738	-0.0431115
VEGFA	1	0.0457186	-0.0506288	0.28169	-0.259007
WIPF1	1	0.907652	-0.0399068	-0.272085	-0.393179
YBX3	1	0.34559	0.120482	0.0040849	-0.3903
ZFP36	1	0.347291	-0.0971	0.126924	-0.293717
ZFP36L2	1	0.271992	-0.474483	0.445804	-0.169114
ZFYVE28	1	0.239457	0.28324	-0.0258713	-0.44223
ZNF804B	1	0.286455	-0.0522488	0.129881	-0.294652
ABI1	2	0.164463	0.434295	-0.389795	-0.181005
ACSL3	2	-0.369796	0.398788	-0.011888	-0.102746
ACTR3B	2	0.0404305	0.738049	-0.542715	-0.24035
AHCYL1	2	0.275376	0.487309	-0.443941	-0.266579
AKAP12	2	0.200309	0.31475	-0.120352	-0.351568
AKAP13	2	0.207742	0.441173	-0.296202	-0.312368
AKAP6	2	-0.294418	0.340202	-0.0844879	-0.0314051
ALDH7A1	2	-0.270119	0.388757	-0.284989	0.0967086
AP3B1	2	-0.104072	0.781979	-0.577398	-0.139331
AP3B2	2	0.0730235	0.849925	-0.672009	-0.251319
APPL2	2	-0.285822	0.680346	-0.523546	0.0496385
ATP13A3	2	0.0236945	0.528895	-0.339942	-0.215895
BMPR1B	2	0.355254	0.385001	-0.349492	-0.317742
BRINP1	2	-0.00705179	0.362004	-0.311444	-0.0531218
BRINP2	2	-0.0336455	0.606229	-0.361317	-0.228295
BTBD9	2	-0.113057	0.478004	-0.256254	-0.141354
CA12	2	-0.306706	0.628556	-0.477083	0.0722218
CADPS	2	-0.00937459	0.568469	-0.264711	-0.303334
CCBE1	2	-0.0335782	0.231838	0.108887	-0.312104
CCDC200	2	-0.424232	0.635989	-0.0784031	-0.233264
CCSER1	2	-0.170369	0.261363	0.076332	-0.204685
CDH11	2	-0.148429	0.55872	-0.359531	-0.0942313
CHI3L1	2	0.149634	0.339601	-0.0471135	-0.408798
CLIC4	2	-0.0705675	0.33861	0.0146923	-0.298643
CLIP1	2	0.0497734	0.426754	-0.149946	-0.318941
CREB5	2	-0.421443	0.221066	0.078186	0.0269403
DNAH7	2	-0.182667	0.383586	-0.260714	0.0109558
DNAJA4	2	-0.267338	0.327157	0.0925211	-0.211661
DPY19L3	2	0.0443063	0.811779	-0.712881	-0.151259
ELL2	2	0.17124	0.361164	-0.0913949	-0.403836
ELOVL5	2	-0.0893312	0.287419	0.0452703	-0.262812
ELOVL6	2	-0.148978	0.630024	-0.329893	-0.193991
EMP1	2	-0.0447677	0.436272	-0.194158	-0.212656
ENDOD1	2	0.0541392	0.53663	-0.287809	-0.297846
EXT1	2	-0.135516	0.772232	-0.28803	-0.387345
FGF1	2	0.298646	0.40785	-0.313664	-0.331956
FGF14	2	-0.120616	0.110273	0.164739	-0.178006
FOXG1	2	-0.0539767	0.277545	-0.30433	0.0605028
FRMD4A	2	0.094748	0.278868	-0.0735445	-0.280093
GALNT2	2	0.0187206	0.429763	-0.0831312	-0.363164
GPC6	2	-0.0416208	0.385262	-0.206732	-0.151814
GPCPD1	2	0.164299	0.780828	-0.502262	-0.417829
GPR158	2	-0.194423	0.43975	-0.0990124	-0.19372
GRIK2	2	-0.12479	0.283122	-0.155959	-0.0351692
HIF1A	2	-0.0478992	0.673347	-0.537811	-0.112481
HIVEP2	2	-0.123403	0.161362	0.259282	-0.31907
IFI16	2	0.0749545	0.248637	-0.0927514	-0.215922
IL1R1	2	-0.0159632	0.430544	-0.150507	-0.271617
IL6R	2	0.214946	0.453712	-0.324215	-0.303154
KALRN	2	0.00215289	0.387803	-0.197373	-0.197146
KAZN	2	-0.0509702	0.266709	-0.0878469	-0.141906
KREMEN1	2	-0.0117474	0.587566	-0.576983	-0.0163417
LAMA4	2	0.004284	0.283475	-0.320031	0.0250539
LDLR	2	0.0701858	0.239459	0.031846	-0.324477
LEPR	2	0.136673	0.45408	-0.413092	-0.156714
LMO2	2	-0.119199	0.508757	-0.221404	-0.201338
LPIN1	2	-0.505286	0.444897	-0.231509	0.169357
LRFN5	2	-0.31036	0.0597927	0.2092	-0.0248903
LRRC7	2	-0.0592771	0.177768	0.0474434	-0.178397
MAN2A1	2	0.123018	0.43721	-0.347091	-0.193648
MCF2L2	2	-0.0267263	0.242143	-0.229966	0.00248597
MSI2	2	0.226562	0.549053	-0.494858	-0.241163
MYO1E	2	-0.080428	0.335171	0.0381267	-0.310452
NAMPT	2	-0.0692059	0.154088	0.167838	-0.264387
NCEH1	2	-0.197224	0.645624	-0.22514	-0.274546
NFIL3	2	0.0960441	0.228283	0.0971497	-0.396822
NIBAN1	2	-0.152656	0.512026	-0.162589	-0.236178
NRCAM	2	0.186282	0.489142	-0.327296	-0.313532
NRIP1	2	-0.0690007	0.452392	-0.111518	-0.290657
NRP2	2	-0.0637436	0.44817	-0.192427	-0.211643
OSBPL6	2	-0.0323421	0.436814	-0.252785	-0.165632
P3H2	2	-0.0933182	0.250619	-0.00856742	-0.170488
PCED1B	2	0.0960677	0.247347	-0.335533	0.00568435
PCLO	2	-0.355866	0.743245	-0.248026	-0.227835
PDE4B	2	0.0703325	0.559818	-0.353919	-0.269076
PDE4D	2	-0.157101	0.45245	-0.268229	-0.0702514
PKIG	2	-0.023886	0.456055	-0.183296	-0.259085
PKNOX2	2	0.207499	0.352176	-0.125619	-0.389393
PLA2G4C	2	-0.150133	0.453512	-0.279345	-0.0658427
PLCL1	2	-0.374136	0.309241	-0.0099658	-0.011734
PLEKHH2	2	-0.0130432	0.604909	-0.373519	-0.230934
PLPP3	2	-0.179235	0.600413	-0.351616	-0.11994
PPP2R2B	2	-0.102943	0.669475	-0.636594	0.0299835
PPP5C	2	-0.361985	0.429045	0.0418293	-0.191352
PRAG1	2	-0.0455408	0.513525	-0.0814952	-0.399088
PRELID2	2	0.0463437	0.513069	-0.377661	-0.18074
PRICKLE2	2	-0.302951	0.161582	0.221904	-0.144756
PRTG	2	-0.0927425	0.466467	-0.451109	0.0444159
RASGEF1B	2	-0.165113	0.346442	-0.0227895	-0.197226
RBM25	2	0.313786	0.650974	-0.545888	-0.360457
RCAN1	2	0.109107	0.359964	-0.183815	-0.26479
RGS6	2	-0.243317	0.516643	-0.074119	-0.257257
RTN4	2	-0.0496623	0.21691	0.125258	-0.300755
SAT1	2	0.203845	0.456595	-0.344235	-0.27799
SCML1	2	0.201123	0.511514	-0.379273	-0.296675
SDS	2	-0.00851313	0.525176	-0.317693	-0.20908
SEPTIN11	2	0.060811	0.793159	-0.470726	-0.381281
SEZ6L	2	-0.193265	0.180812	0.225675	-0.252035
SGIP1	2	0.108818	0.405195	-0.408036	-0.091328
SGMS2	2	-0.122703	0.477043	-0.185321	-0.202087
SIPA1L2	2	0.0347566	0.538259	-0.184852	-0.384883
SLC44A3	2	0.243911	0.436776	-0.20721	-0.422502
SLC6A1	2	-0.0862067	0.324079	-0.335082	0.0687238
SLC8A1	2	-0.153026	0.307753	-0.00582194	-0.184368
SLF2	2	0.13537	0.634096	-0.527165	-0.22458
SPRED1	2	-0.0273702	0.519258	-0.261785	-0.243131
SPRED2	2	-0.17347	0.487377	-0.183515	-0.175129
SRRM1	2	0.101075	0.671657	-0.630328	-0.135241
ST6GALNAC3	2	-0.0921878	0.405449	-0.391077	0.046514
STK32A	2	-0.55511	0.44536	-0.027116	0.00806807
STK40	2	-0.255813	0.252549	0.252124	-0.30143
STXBP6	2	0.0771852	0.708357	-0.382512	-0.395026
SULF1	2	0.161484	0.296133	-0.0787885	-0.343582
SYTL2	2	-0.0517909	0.530244	-0.219671	-0.276367
TENM2	2	0.216367	0.293711	-0.233679	-0.23246
TMC1	2	-0.0631419	0.565869	-0.403152	-0.124483
TNC	2	-0.131909	0.388603	-0.343219	0.0472838
TRIM9	2	-0.0829658	0.521252	-0.362515	-0.104213
TRIO	2	-0.0433575	0.291047	0.115838	-0.370562
TSC22D2	2	-0.23318	0.256387	0.020111	-0.0966126
UBASH3B	2	-0.0522097	0.199832	0.196535	-0.351166
UGP2	2	0.154807	0.450897	-0.436749	-0.144428
USP3	2	-0.239555	0.600946	-0.503327	0.0737483
VCL	2	-0.0696623	0.340532	-0.155158	-0.135767
WWTR1	2	-0.103919	0.446259	-0.154357	-0.215922
ZNF44	2	-0.148733	0.964089	-0.584367	-0.280296
ZNF441	2	0.154194	0.846832	-0.67485	-0.307897
ZNF462	2	-0.138268	0.729125	-0.593327	-0.044651
ZNF532	2	0.261579	0.7154	-0.605455	-0.326684
ZNF708	2	0.130351	0.663263	-0.549421	-0.2282
ABHD3	3	-0.346258	-0.12119	0.628	-0.224356
ADCY9	3	-0.0359602	-0.36016	0.840497	-0.431125
AEBP1	3	-0.254459	-0.28085	0.524855	-0.0348091
AFF1	3	-0.147748	0.0787692	0.278759	-0.236728
AHSA1	3	-0.328238	-0.370271	0.854998	-0.210313
ARHGAP35	3	-0.398648	-0.280253	0.781861	-0.174907
ARID5B	3	-0.0302757	0.0276388	0.268953	-0.266407
ASRGL1	3	0.0164483	0.0620489	0.302994	-0.369927
ATP2C1	3	-0.29092	0.00657422	0.444142	-0.215544
ATP5F1E	3	-0.153636	-0.239562	0.576015	-0.203502
ATP5MD	3	-0.303463	-0.33371	0.615963	-0.0330262
ATP5ME	3	-0.0175763	-0.16897	0.446655	-0.252711
ATP5PF	3	-0.233117	-0.280027	0.564554	-0.0907303
BACE2	3	-0.127869	0.0634372	0.371371	-0.326925
BAG3	3	-0.203507	-0.165821	0.549042	-0.2126
BANP	3	-0.0766738	-0.15219	0.681178	-0.452542
BNIP3L	3	-0.333622	-0.438846	0.833583	-0.116731
CACYBP	3	-0.357611	-0.271913	0.696194	-0.131345
CAMK2D	3	-0.200533	-0.0519006	0.329436	-0.114833
CAMK2N1	3	-0.184008	-0.247533	0.620667	-0.215675
CASTOR2	3	-0.261613	-0.348566	0.709431	-0.141433
CCT4	3	-0.386439	-0.216388	0.710486	-0.178619
CD59	3	-0.293555	-0.444533	0.776845	-0.0865809
CDH23	3	-0.0652314	-0.191212	0.341111	-0.0909752
CEBPB	3	0.0803462	-0.460233	0.569687	-0.156651
CHL1	3	-0.00383797	-0.0780259	0.257931	-0.17034
CHORDC1	3	-0.412077	-0.273559	0.730295	-0.121028
CLIP2	3	-0.40406	-0.288153	0.831556	-0.211265
CLU	3	-0.0361551	-0.27879	0.460142	-0.141742
CNTNAP2	3	-0.257689	0.0564598	0.346466	-0.19582
CNTNAP3	3	0.14278	-0.17684	0.431081	-0.353019
CNTNAP3B	3	-0.0342623	0.0406946	0.300394	-0.307031
COPS9	3	-0.11553	-0.282217	0.505164	-0.121125
COX6A1	3	-0.0352075	-0.372448	0.6227	-0.207203
COX6C	3	-0.141137	-0.273104	0.529775	-0.13452
COX7C	3	-0.108682	-0.271299	0.533912	-0.165321
CPE	3	-0.0794771	-0.313795	0.381288	0.00341999
CPEB4	3	0.122639	-0.336683	0.695613	-0.435431
CROCC	3	-0.00380731	-0.515022	0.720364	-0.183942
CRYAB	3	-0.194353	-0.280641	0.626884	-0.180667
CSMD1	3	-0.196862	0.0205848	0.308201	-0.16945
DAB1	3	0.134645	-0.417694	0.715727	-0.383254
DACH1	3	-0.0812737	-0.286072	0.343516	0.0138821
DBI	3	-0.0967879	-0.22377	0.498295	-0.187295
DDR2	3	-0.138085	-0.308474	0.586053	-0.156332
DEAF1	3	-0.214192	-0.565789	0.992111	-0.236119
DHFR	3	-0.332065	-0.299306	0.571761	-0.00235993
DNAJA1	3	-0.361686	-0.258957	0.744752	-0.188479
DNAJB1	3	-0.321205	-0.229097	0.699421	-0.205309
DNAJB6	3	-0.441398	-0.201375	0.715895	-0.156627
DYNLRB1	3	-0.232493	-0.326986	0.664435	-0.141572
EEF1A1	3	-0.160386	-0.258857	0.532948	-0.137052
EIF1	3	0.000501102	-0.254817	0.439669	-0.173963
EIF2S2	3	-0.161412	-0.118815	0.65445	-0.394692
ENO1	3	-0.181391	-0.297841	0.685922	-0.230961
ETV1	3	0.0339882	-0.242802	0.482239	-0.253217
FBXO32	3	-0.394431	-0.263417	0.665966	-0.0820637
FGFR1	3	-0.171262	-0.137253	0.768254	-0.479563
FKBP4	3	-0.373434	-0.149991	0.677542	-0.222921
FOS	3	0.0616222	-0.245883	0.378636	-0.170446
FOSL2	3	0.121608	-0.165437	0.505912	-0.421048
FOXP1	3	0.00705396	0.0431301	0.296134	-0.337097
FXR1	3	-0.42197	-0.314812	0.822982	-0.162477
GAB1	3	-0.17089	-0.26852	0.647911	-0.231324
GAPDH	3	0.0119001	-0.165349	0.285885	-0.12236
GNAL	3	-0.0975203	0.0992745	0.344636	-0.360058
HIBCH	3	-0.337956	-0.173988	0.476704	-0.0305273
HMGB1	3	-0.441491	-0.0788608	0.480337	-0.0495519
HSP90AA1	3	-0.315509	-0.19213	0.681382	-0.229081
HSP90AB1	3	-0.358778	-0.216379	0.748263	-0.236714
HSPA1A	3	-0.251514	-0.307598	0.736978	-0.21701
HSPA1B	3	-0.287745	-0.334586	0.763403	-0.187901
HSPA4	3	-0.343714	-0.180722	0.600932	-0.140407
HSPA4L	3	-0.433366	-0.104448	0.659572	-0.204853
HSPA8	3	-0.277925	-0.185791	0.619832	-0.204359
HSPA9	3	-0.317591	-0.178861	0.68423	-0.243523
HSPB1	3	-0.34614	-0.321652	0.711343	-0.105189
HSPD1	3	-0.303569	-0.0144886	0.511808	-0.250682
HSPE1	3	-0.319945	-0.276646	0.718802	-0.177613
HSPH1	3	-0.350781	-0.178138	0.656518	-0.191715
HUNK	3	-0.0535622	-0.161949	0.483923	-0.268364
IFITM2	3	-0.104848	-0.375664	0.480433	-0.0117982
IFITM3	3	0.036804	-0.302767	0.398155	-0.11349
IL17RB	3	-0.198556	-0.507828	0.813574	-0.13215
IRS2	3	-0.308349	-0.287181	0.704893	-0.162447
JDP2	3	-0.382692	-0.350584	0.747339	-0.0832137
KCNIP4	3	-0.162056	-0.00142792	0.283754	-0.150392
KLF6	3	-0.228935	-0.328661	0.664764	-0.142954
KNOP1	3	-0.240677	-0.0458727	0.38988	-0.148874
LDHB	3	-0.267015	-0.317213	0.557227	-0.0203302
LIMCH1	3	-0.257496	0.0223872	0.445555	-0.258444
LMO4	3	0.05035	-0.353185	0.543134	-0.214753
MAP2	3	-0.481286	-0.00988532	0.423737	-0.0327668
MBNL2	3	-0.44563	-0.242964	0.696012	-0.0924095
MIB1	3	-0.505893	-0.292274	0.801538	-0.0995636
MKNK2	3	-0.419713	-0.297998	0.694039	-0.055389
MMP16	3	-0.314293	0.0392926	0.413868	-0.200785
MOB4	3	-0.308285	-0.300948	0.65819	-0.103223
MORF4L2	3	-0.282412	-0.151632	0.667687	-0.281695
MT-ATP6	3	-0.218508	-0.312446	0.56682	-0.0717567
MT-CO2	3	-0.251845	-0.264827	0.528834	-0.0567199
MT-CO3	3	-0.169172	-0.197505	0.471771	-0.132038
MT-CYB	3	-0.246977	-0.294876	0.568611	-0.0691731
MT-ND1	3	-0.224134	-0.26534	0.537749	-0.0862097
MT-ND2	3	-0.277895	-0.30166	0.600002	-0.069192
MT-ND3	3	-0.236954	-0.403179	0.67181	-0.0691327
MT-ND4	3	-0.199432	-0.254267	0.514961	-0.0940806
MT1E	3	0.0504602	-0.376804	0.573254	-0.220566
MT1F	3	-0.019769	-0.437854	0.761119	-0.288542
MT1G	3	0.0933038	-0.321861	0.513083	-0.249838
MT1M	3	0.0478011	-0.262319	0.540854	-0.301438
MT1X	3	-0.0476457	-0.0700759	0.336648	-0.22129
MT3	3	-0.0193164	-0.283769	0.557524	-0.244602
MTRNR2L12	3	-0.306983	-0.234673	0.520904	-0.0367338
MXD1	3	-0.39421	-0.26172	0.656637	-0.0748417
NDUFA4	3	-0.0159734	-0.256163	0.421971	-0.142701
NDUFB2	3	0.0958715	-0.321496	0.47788	-0.217878
NDUFB4	3	-0.202207	-0.373877	0.609562	-0.064511
NDUFC1	3	-0.100093	-0.288901	0.568049	-0.187587
NFAT5	3	-0.345596	-0.119391	0.618415	-0.217324
NFE2L2	3	-0.224075	-0.304322	0.741051	-0.245362
NPAS2	3	-0.229501	-0.298722	0.627029	-0.135691
NRXN3	3	-0.219854	0.0738336	0.275377	-0.173031
NUFIP2	3	-0.113532	-0.365474	0.709419	-0.238423
NUPR1	3	-0.164657	-0.446754	0.673761	-0.0830715
NXN	3	-0.445809	0.203799	0.51543	-0.363083
OAZ1	3	-0.280619	-0.4511	0.77275	-0.0859754
OGT	3	-0.284993	-0.408251	0.847483	-0.198277
OSBPL1A	3	-0.335534	-0.301303	0.582271	-0.00793409
OTUD7B	3	-0.0289161	-0.00367149	0.231728	-0.199872
P4HA1	3	-0.380043	-0.235456	0.678857	-0.133654
PACS1	3	-0.219371	-0.396967	0.776839	-0.191206
PALLD	3	-0.215075	-0.296433	0.593662	-0.116565
PAPOLA	3	-0.370187	-0.305299	0.659357	-0.0523921
PDZRN4	3	-0.0749037	0.0856131	0.220992	-0.243321
PGK1	3	-0.203076	-0.219525	0.558507	-0.168448
PKD1	3	-0.36342	-0.294675	0.791009	-0.196498
PLCG2	3	-0.286523	-0.00222702	0.474516	-0.23972
PLOD2	3	-0.100503	-0.0686134	0.448213	-0.290797
PLOD3	3	-0.414052	-0.378779	0.918898	-0.198057
PNRC1	3	-0.153434	-0.34451	0.731557	-0.250263
POU6F2	3	-0.0635288	-0.167011	0.434564	-0.207542
PRDX1	3	-0.134658	-0.419638	0.572565	-0.0346628
PSAT1	3	-0.112506	-0.461031	0.668425	-0.103712
PTAR1	3	-0.0683144	-0.515406	0.703231	-0.117244
PTGES3	3	-0.35631	-0.286833	0.706736	-0.127697
PTPN13	3	-0.0687197	-0.127784	0.355339	-0.165582
RALYL	3	0.0266669	-0.0563813	0.280768	-0.2377
RANGAP1	3	-0.438245	-0.179688	0.715672	-0.180522
RAPGEF4	3	-0.394148	0.029203	0.662302	-0.371332
RASSF8	3	-0.368694	-0.236246	0.593946	-0.0588601
RBPMS	3	-0.0633866	-0.137873	0.296618	-0.10238
RGMA	3	-0.0781611	-0.336952	0.414788	-0.00707693
RIMS1	3	-0.230547	-0.408119	0.915937	-0.306988
RPL37A	3	-0.160812	0.0416014	0.39873	-0.306406
RPL38	3	-0.110365	-0.223029	0.506348	-0.185439
RPLP2	3	-0.00802934	-0.147095	0.428941	-0.264672
RPS21	3	-0.0649559	-0.263302	0.500864	-0.174753
RPS24	3	-0.142774	0.0327695	0.323634	-0.23828
RPS28	3	0.102617	-0.293328	0.392793	-0.16833
S100A6	3	0.00227823	-0.169574	0.335885	-0.159452
SARAF	3	-0.190171	-0.428937	0.663773	-0.0715311
SEL1L3	3	-0.224745	-0.0703014	0.63889	-0.379326
SELENOW	3	-0.358253	-0.380675	0.746495	-0.0710998
SERF2	3	0.0393984	-0.29507	0.479192	-0.202142
SERPINH1	3	-0.303068	-0.0629718	0.496025	-0.187205
SESN2	3	-0.285791	-0.202725	0.614156	-0.175845
SESN3	3	-0.143104	-0.31438	0.434384	0.00121463
SLC20A2	3	0.104708	-0.18447	0.432389	-0.317376
SLC7A11	3	-0.423688	-0.256964	0.598495	-0.000271255
SLC7A5	3	-0.221594	-0.149583	0.557343	-0.223013
SLC9B2	3	0.164939	-0.176313	0.535662	-0.472491
SMAD1	3	-0.190145	-0.216185	0.559443	-0.182648
SMAD9	3	-0.220637	-0.103106	0.388929	-0.10613
SNX3	3	-0.318102	-0.377212	0.771096	-0.129418
SOD1	3	-0.281527	-0.344326	0.745917	-0.165905
SOD2	3	-0.065718	0.0537312	0.190943	-0.189226
SPP1	3	-0.0456743	-0.196991	0.366502	-0.124979
SQSTM1	3	-0.175301	-0.194983	0.545411	-0.201596
SSBP3	3	-0.339425	-0.382516	0.784728	-0.120995
ST13	3	-0.361955	-0.282881	0.683836	-0.104994
ST6GALNAC6	3	-0.417115	-0.326626	0.765609	-0.0984948
ST8SIA1	3	0.0128868	-0.321468	0.397005	-0.0752706
STAT3	3	-0.286985	-0.0867117	0.535688	-0.214483
STIP1	3	-0.359231	-0.300491	0.806819	-0.209309
SUGT1	3	-0.379749	-0.293455	0.73933	-0.134803
SYNM	3	-0.21803	-0.412404	0.783976	-0.183754
SYT1	3	-0.209888	0.0143629	0.331494	-0.175905
TANC1	3	-0.128396	-0.084191	0.40273	-0.209446
TCF20	3	-0.212392	-0.477526	0.827153	-0.165039
TCP1	3	-0.313636	-0.264215	0.760314	-0.235345
TPT1	3	-0.234877	-0.235423	0.546532	-0.11642
UBB	3	-0.209651	-0.222673	0.545812	-0.147873
UBC	3	-0.123064	-0.190863	0.444803	-0.14787
UBE2B	3	-0.175014	-0.249998	0.662918	-0.261296
UBE2E2	3	-0.397506	-0.103821	0.573696	-0.149391
UQCRB	3	-0.198124	-0.22953	0.511038	-0.116002
VIM	3	-0.0609809	-0.213786	0.332692	-0.0634676
WHRN	3	-0.176412	-0.138897	0.568003	-0.278841
ZNF516	3	-0.252795	-0.257988	0.57197	-0.104859
AASS	4	0.418559	0.483398	-0.813341	-0.0128792
ACYP2	4	0.123531	0.189942	-0.510092	0.212047
ADGRV1	4	0.186882	0.25762	-0.548462	0.133024
ADHFE1	4	-0.00209426	0.379846	-0.757648	0.359986
AGBL4	4	0.300605	0.27529	-0.617565	0.0952056
ALDH1A1	4	0.610718	0.207782	-0.543676	-0.147829
ARHGAP24	4	0.297598	0.277555	-0.437293	-0.0803968
ARMCX4	4	0.242571	0.32192	-0.731642	0.20437
ARMH1	4	0.443197	0.252881	-0.614699	0.00513631
ATG10	4	0.351564	-0.0247656	-0.524254	0.265143
ATP9B	4	0.0618378	0.73072	-0.819426	0.0201274
CATSPERE	4	0.44331	0.232548	-0.694898	0.103524
CC2D2B	4	0.346616	0.299335	-0.810061	0.223327
CCDC102B	4	0.467329	0.356297	-0.712219	-0.0218242
CCDC144A	4	0.155096	0.179819	-0.581783	0.267741
CCDC7	4	0.276008	0.156987	-0.662761	0.276466
CD47	4	0.485458	0.320958	-0.622813	-0.0875441
CDHR3	4	0.440582	0.305101	-0.472574	-0.183553
CDK14	4	0.191405	0.602235	-0.759331	-0.00960898
CFAP221	4	0.293764	0.436795	-0.642939	-0.0363149
CIRBP	4	0.540868	0.161556	-0.692698	0.0973284
CLYBL	4	0.116313	0.262111	-0.699978	0.330447
COL28A1	4	0.349496	-0.00829803	-0.699004	0.420535
CRYL1	4	0.153506	0.414549	-0.725918	0.174675
CSGALNACT1	4	0.206002	0.422046	-0.615946	0.0196432
DDHD1	4	0.173847	0.759866	-0.813105	-0.101339
DNAJC6	4	0.208568	0.374862	-0.446042	-0.100694
DPH6	4	0.297432	0.24294	-0.755844	0.26473
DPP10	4	0.265276	0.099659	-0.444359	0.129248
DZIP3	4	0.313355	0.421629	-0.643065	-0.0360961
EFCAB11	4	0.0816857	0.347544	-0.458533	0.0363964
EFCAB6	4	0.394863	0.343915	-0.642341	-0.021784
EIF3E	4	0.207954	0.347941	-0.698261	0.172451
ENOSF1	4	0.114393	0.604804	-0.61481	-0.0937534
ENOX1	4	0.556717	0.415555	-0.664223	-0.196608
ENTPD1	4	0.51292	0.638782	-0.868509	-0.187097
EPM2A	4	0.206526	0.133319	-0.697215	0.387153
ERCC6L2	4	0.283355	0.533276	-0.769773	-0.00120568
FAM155A	4	0.507864	0.312338	-0.683717	-0.036817
FAM227B	4	0.290561	0.182245	-0.608467	0.187112
FGGY	4	0.276542	0.467527	-0.803886	0.103022
GABRB1	4	0.318622	0.351127	-0.699388	0.085234
GLUD1	4	0.17464	0.313743	-0.701607	0.235536
GOLGA8B	4	0.149529	0.342518	-0.584782	0.112247
GPC5	4	0.424398	0.195813	-0.784134	0.241755
GRIA2	4	0.187835	0.293291	-0.484425	0.034224
HEPN1	4	0.204871	0.119958	-0.431417	0.142804
HGSNAT	4	0.391317	0.427073	-0.668059	-0.077156
HMGN1	4	0.268748	0.727525	-0.776782	-0.17739
IFT88	4	0.207379	0.330749	-0.660899	0.153682
IL33	4	0.429953	0.390072	-0.453811	-0.27863
ITPR2	4	0.662481	0.26496	-0.597562	-0.192321
KCNIP1	4	0.236874	0.356679	-0.502513	-0.0492615
KCNQ3	4	0.532516	0.450789	-0.487136	-0.385772
KIAA0825	4	0.231372	0.221012	-0.435954	0.0257851
KIAA1328	4	0.22597	0.322557	-0.650818	0.13775
KLHL32	4	0.0206972	0.477313	-0.735241	0.223155
LMOD1	4	0.512625	0.423972	-0.473602	-0.35684
LRMDA	4	0.305244	0.0956119	-0.597593	0.251855
LUC7L2	4	0.294285	0.720768	-0.952873	-0.018701
METTL15	4	0.328545	0.218207	-0.669217	0.181124
MSH3	4	0.424452	0.398051	-0.898472	0.150882
MTERF1	4	0.420615	0.312083	-0.561799	-0.0882392
MTMR1	4	0.433787	0.296164	-0.777919	0.128126
MTR	4	0.195872	0.591765	-0.706949	-0.0536133
NAALADL2	4	0.325566	0.111268	-0.747248	0.366385
NALCN	4	0.0806081	0.276847	-0.497096	0.145497
NAV1	4	0.468528	0.349343	-0.560509	-0.163612
NCKAP5	4	0.164574	0.136021	-0.412949	0.139744
NEK1	4	0.540672	0.471885	-0.732111	-0.174447
NKTR	4	0.321835	0.350548	-0.819359	0.200237
NMD3	4	0.32785	0.322018	-0.665815	0.0745327
NTM	4	0.757113	-0.023489	-0.715043	0.137803
PAMR1	4	0.394255	0.300745	-0.737849	0.114911
PAPPA2	4	0.446227	0.267195	-0.642624	0.0156994
PCNX2	4	0.357552	0.526237	-0.715416	-0.104205
PIK3C2A	4	0.151145	0.388374	-0.552629	0.0338196
PNN	4	0.287496	0.520803	-0.656999	-0.101802
PUM3	4	0.228329	0.514022	-0.597321	-0.107655
RANBP17	4	0.637287	0.330606	-0.6979	-0.140821
RBMS3	4	0.440088	0.200069	-0.535179	-0.0171424
RDX	4	0.118502	0.279871	-0.620506	0.23357
RERG	4	0.482773	0.185017	-0.591909	0.0203505
RWDD3	4	0.280486	0.38259	-0.657468	0.0422612
RYR3	4	0.154106	0.395603	-0.5473	0.0191212
SCN11A	4	0.374618	0.484426	-0.778805	-0.0137576
SFPQ	4	0.43122	0.617015	-0.832487	-0.137582
SHISA6	4	0.162423	0.509603	-0.556797	-0.0920238
SLC13A3	4	0.116794	0.383869	-0.579268	0.0907051
SLC1A3	4	0.722442	0.37794	-0.554216	-0.393659
SLC4A4	4	0.261691	0.404074	-0.664037	0.0416358
SPATA6	4	0.50278	0.370522	-0.779918	0.00264462
STK33	4	0.539664	0.0729596	-0.641022	0.1365
STON2	4	-0.00389178	0.710332	-0.718305	-0.00745138
SUMF1	4	0.320634	0.39817	-0.804208	0.138776
TARBP1	4	0.567379	0.40343	-0.752108	-0.107053
TEX9	4	0.478751	0.26538	-0.602689	-0.0464147
TMEM108	4	0.259705	0.221044	-0.342183	-0.0874086
TMEM132B	4	0.184505	0.127494	-0.498267	0.21607
TMEM232	4	0.316346	0.0196534	-0.582159	0.304235
TMEM241	4	0.108213	0.249792	-0.461978	0.1171
TNNI3K	4	0.248796	0.310184	-0.392829	-0.118809
TNS1	4	0.130347	0.453241	-0.559975	-0.00789147
TRIM66	4	0.190722	0.278494	-0.629413	0.188071
TRPC1	4	0.498961	0.236541	-0.741748	0.102372
TVP23C	4	0.31119	0.601784	-0.811176	-0.0507836
ULK4	4	0.101156	0.400395	-0.573554	0.0806409
UNC79	4	0.143878	0.272859	-0.387425	-0.0060432
UNC80	4	0.289123	0.486646	-0.530302	-0.192343
UPP2	4	0.258773	0.150162	-0.632856	0.267411
WBP2NL	4	0.421865	-0.0355045	-0.630771	0.325591
WDPCP	4	0.345602	0.376637	-0.817592	0.154144
XKR6	4	0.156558	0.27747	-0.488471	0.0780468
XRRA1	4	0.699532	0.0835386	-0.612566	-0.0247807
ZC2HC1A	4	0.262895	0.293967	-0.491686	-0.017115
ZDHHC21	4	0.267946	0.498224	-0.589437	-0.130013
ZMAT1	4	0.386753	0.321424	-0.794356	0.155061
ZNF248	4	0.169449	0.127805	-0.491842	0.22108
ZNF518A	4	0.470323	0.35026	-0.800023	0.0674624
ZRANB3	4	0.262272	0.545952	-0.76676	-0.000600393
ACACB	5	-0.531013	0.0940234	-0.297992	0.604799
ACSS1	5	-0.168394	-0.173514	-0.371006	0.664541
ADAMTSL3	5	-0.093588	-0.277601	-0.0148598	0.364071
ANKDD1A	5	-0.211528	-0.0262191	-0.342133	0.522293
ANKFN1	5	0.20663	0.02758	-0.539226	0.338873
ARHGAP26	5	-0.963893	0.0282452	0.101581	0.614235
ARHGEF4	5	-0.411935	-0.268096	-0.131351	0.712952
ARL17B	5	-0.293477	0.302841	-0.31145	0.226375
ASB3	5	-0.462092	-0.159702	-0.151048	0.662332
ATP10B	5	-0.279522	0.0204525	-0.0970049	0.289082
ATP13A4	5	-0.280406	0.175946	-0.524358	0.550664
BBS2	5	-0.284233	-0.0889775	-0.328501	0.627697
BMP2K	5	-0.165498	0.10163	-0.4625	0.476317
BTD	5	0.16813	-0.111066	-0.508022	0.476732
CABLES1	5	-0.385756	0.28758	-0.329317	0.330029
CACNA2D3	5	-0.630091	0.190595	-0.265333	0.55262
CCND3	5	-0.730802	0.00304104	0.0374825	0.522593
CDH20	5	-0.104497	-0.0650113	-0.307485	0.444995
CHKA	5	-0.0184226	0.245049	-0.456024	0.213453
CLEC16A	5	-0.22118	0.460598	-0.500805	0.197504
CNKSR2	5	-0.467151	0.228599	-0.172959	0.299271
CNTN1	5	-0.576184	-0.0536347	-0.0348861	0.530844
COL21A1	5	-0.0357294	-0.369328	0.00463483	0.392296
CRB1	5	0.195745	0.0117681	-0.505211	0.329915
DAAM2	5	0.0209083	-0.19446	-0.287259	0.45827
DCLK1	5	-0.207555	-0.0871945	-0.011162	0.257728
DGKG	5	-0.330683	0.220538	-0.4664	0.488274
DKK3	5	0.120135	-0.495966	-0.0588157	0.460863
DYNC2H1	5	0.106963	0.0495474	-0.572723	0.426212
EML6	5	-0.317824	0.437712	-0.568189	0.360388
ETNPPL	5	-0.150333	0.366418	-0.477453	0.214433
FGFR3	5	0.00211943	-0.124322	-0.286332	0.401682
FKBP5	5	-0.679959	0.23106	-0.281064	0.565842
FRMD5	5	-0.460162	0.247343	-0.180444	0.282445
FRMPD2	5	0.067413	0.0900403	-0.433137	0.280135
GADD45G	5	-0.517075	-0.217786	-0.156505	0.768027
GASK1A	5	-0.115142	-0.115746	0.14424	0.0637757
GDAP1	5	-0.0036723	-0.0481117	-0.386323	0.427354
GFAP	5	0.0616259	-0.263927	0.0817804	0.136839
GLCCI1	5	-0.0815008	-0.0997609	-0.31502	0.469397
GLUL	5	-0.0127963	-0.390977	0.180861	0.224597
GRAMD2B	5	-0.293587	-0.0821999	-0.165813	0.469597
GRK3	5	-0.639097	-0.321011	0.111	0.70447
HES1	5	0.26116	-0.0296922	-0.415953	0.234087
HHATL	5	0.0334019	-0.398979	-0.192785	0.561127
HIP1R	5	-0.322863	0.0446441	-0.310277	0.506034
HPSE2	5	-0.345166	-0.157879	0.033556	0.390695
HYDIN	5	0.130274	0.181397	-0.327265	0.037267
IQCA1	5	-0.168434	0.134292	-0.108398	0.100891
ITGB4	5	0.00506061	0.0636481	-0.4867	0.406679
KCNN3	5	-0.547637	0.194325	0.0137036	0.213582
L3MBTL4	5	-0.295926	-0.0307088	-0.0584007	0.315247
LIFR	5	-0.339219	0.32271	-0.60531	0.528017
LMNTD1	5	-0.475316	-0.176376	-0.0386661	0.579678
LMO3	5	0.158162	0.0606311	-0.398131	0.205628
LRRC37A3	5	-0.225047	0.122972	-0.359911	0.400824
LUC7L3	5	0.101679	0.103317	-0.445367	0.252415
LYVE1	5	-0.0272417	0.286763	-0.485175	0.206927
MACROD2	5	-0.0714666	-0.207063	-0.0742883	0.334421
MALRD1	5	-0.0197501	0.169123	-0.572552	0.403941
MGAT4C	5	0.0220996	0.286974	-0.595735	0.276486
MKRN3	5	0.069331	0.148507	-0.608255	0.39082
NAV3	5	0.174864	-0.257382	-0.355147	0.468911
NKAIN2	5	-0.148639	0.140767	-0.463014	0.424712
NLGN4Y	5	0.218638	-0.158982	-0.233367	0.218182
NPL	5	-0.457996	0.134617	-0.463226	0.669036
NTRK2	5	-0.348816	0.276658	-0.511788	0.490327
OSBPL11	5	-0.206397	0.370899	-0.510581	0.285357
PHYHD1	5	-0.34363	-0.310808	-0.0867551	0.659669
PHYHIPL	5	0.115642	-0.0945711	-0.453464	0.447453
PLCE1	5	-0.0475672	-0.410191	0.124165	0.3258
PPARGC1A	5	-0.469594	-0.114246	-0.105721	0.578483
PTCHD1	5	-0.0905415	-0.231747	0.269848	0.0384649
RASSF4	5	-0.366398	0.0976362	-0.613835	0.782305
SCLT1	5	-0.202955	0.283326	-0.638971	0.495381
SDC4	5	-0.507021	-0.0766134	-0.117125	0.580751
SLC14A1	5	-0.108832	0.397107	-0.602292	0.273459
SLC18B1	5	-0.0311075	-0.339953	-0.348435	0.703383
SLC1A2	5	-0.188883	0.333469	-0.595564	0.392119
SLC24A4	5	-0.0653863	-0.0665107	-0.248724	0.359154
SLC44A1	5	-0.194583	0.094762	-0.142738	0.193995
SOX6	5	-0.0661015	-0.0260602	-0.513444	0.577186
SREBF1	5	-0.181213	-0.243521	-0.189677	0.567729
TESK2	5	-0.220766	-0.224372	-0.404244	0.788071
THSD7A	5	-0.152225	0.511922	-0.667995	0.256041
TNIK	5	-0.129343	0.186882	-0.545018	0.443656
TPCN1	5	-0.420632	-0.153293	-0.243565	0.714176
TRPM3	5	-0.437321	0.0996472	-0.294698	0.523895
TXNIP	5	0.0649805	0.236155	-0.373646	0.0779254
USP54	5	-0.19143	0.364688	-0.550406	0.318859
USP9Y	5	0.18792	-0.106663	-0.322082	0.275933
UTY	5	0.186657	-0.0555043	-0.382371	0.284488
VCAN	5	-0.310469	-0.106673	-0.0375245	0.382058
ZC3H12C	5	-0.435235	0.13876	-0.537072	0.719337
ZNF98	5	-0.0235915	-0.150476	-0.15709	0.321685
ZNRF3	5	-0.136608	0.3566	-0.502181	0.237788
AJAP1	6	-0.387627	-0.415795	0.791924	-0.0576485
AK3	6	-0.354235	-0.48412	0.909291	-0.129368
ALDH2	6	-0.404276	-0.367684	0.60302	0.0911077
ANAPC16	6	-0.575467	-0.486603	0.966126	-0.0120838
APOE	6	-0.239793	-0.421011	0.27853	0.334079
ATP2B4	6	-0.337642	-0.353019	0.539636	0.0869441
B4GALNT4	6	-0.165469	-0.767069	0.705111	0.207321
BAIAP3	6	0.0192037	-0.69868	0.157241	0.530699
CALM1	6	-0.292464	-0.446551	0.697161	-0.0077616
CAP2	6	-0.467012	-0.334341	0.697316	0.014144
CDKL1	6	-0.451998	-0.355141	0.75655	-0.0343194
CHDH	6	-0.327816	-0.605802	0.567526	0.304994
CKB	6	-0.2819	-0.399133	0.271426	0.351513
CMTM4	6	-0.56533	-0.672594	0.810995	0.317262
COL27A1	6	-0.281376	-0.701902	0.89717	0.0441799
COL5A3	6	-0.202944	-0.374868	0.264598	0.273165
CPEB3	6	-0.543715	-0.441739	0.62165	0.25427
CRB2	6	-0.461277	-0.700183	0.845409	0.231279
CSRP1	6	-0.554069	-0.702346	0.606227	0.53787
CST3	6	-0.0690492	-0.440763	0.323237	0.178929
CTSD	6	-0.22919	-0.551607	0.687163	0.0583629
DDIT4	6	-0.215232	-0.447269	0.283314	0.336782
DLGAP1	6	-0.490358	-0.448839	0.961574	-0.110882
DNAJB2	6	-0.467647	-0.330283	0.740658	-0.0316557
DYNLL1	6	-0.488815	-0.370667	0.627211	0.13555
EEF2K	6	-0.691031	-0.327885	0.32847	0.5394
EMX2	6	-0.030239	-0.646707	0.296936	0.380646
EPHX1	6	-0.270724	-0.4358	0.64096	0.0195251
EYA2	6	-0.665236	-0.312031	0.625411	0.214377
FAIM2	6	-0.442565	-0.37478	0.794075	-0.0584991
FBXO2	6	-0.364766	-0.776244	0.981242	0.100751
FLRT2	6	-0.354225	-0.322617	0.504935	0.103109
FNIP1	6	-0.518778	-0.609199	0.58649	0.436807
GAREM2	6	-0.42509	-0.580738	0.608661	0.314676
GATM	6	-0.148601	-0.556517	0.693843	-0.00522641
GJA1	6	-0.475097	-0.61584	0.61546	0.381621
GNAS	6	-0.383105	-0.403217	0.742986	-0.0260228
GPR37L1	6	-0.251653	-0.403574	0.3129	0.292276
GPRC5B	6	-0.172958	-0.543849	0.604076	0.0883065
HAGHL	6	-0.335393	-0.445953	0.662066	0.0588578
HIF3A	6	-0.813699	-0.309015	0.291725	0.650692
HMBOX1	6	-0.0280608	-0.476571	0.329897	0.176718
HP1BP3	6	-0.444352	-0.37829	0.795376	-0.0548823
HSPB8	6	-0.34396	-0.343492	0.538464	0.0834194
IFRD1	6	-0.490126	-0.369472	0.613774	0.148455
IL6ST	6	-0.413668	-0.214592	0.485985	0.0592744
INPPL1	6	-0.195966	-0.666236	0.780189	0.0567953
IRAK1BP1	6	-0.413969	-0.590049	0.504267	0.417149
ITGB8	6	-0.700181	-0.35784	0.297697	0.606378
KAT2A	6	-0.134725	-0.570858	0.755472	-0.061608
KCNJ10	6	-0.339301	-0.594931	0.629289	0.242779
KIAA0930	6	-0.197419	-0.543108	0.633173	0.0780308
KLHL24	6	-0.488226	-0.380253	0.58012	0.190565
LARP7	6	-0.373019	-0.409091	0.556603	0.153697
LCNL1	6	-0.202254	-0.356897	0.363726	0.158077
LCOR	6	-0.458324	-0.532902	0.737403	0.166964
LRP4	6	-0.251839	-0.335258	0.249364	0.28601
MAF	6	-0.303864	-0.687821	0.966935	-0.0205791
MAFG	6	-0.319306	-0.480993	0.718667	0.0263733
METTL7A	6	-0.479244	-0.492739	0.630889	0.246676
MPDZ	6	-0.565596	-0.424956	0.747207	0.131982
MRAS	6	-0.603087	-0.48491	0.642061	0.323225
MRPS6	6	-0.557079	-0.552544	0.921355	0.0833359
MTUS1	6	-0.495882	-0.512396	0.715483	0.196706
NAT8L	6	-0.0412289	-0.518646	0.503436	0.0598329
NCAM2	6	0.024781	-0.588507	0.263581	0.312622
NEDD4L	6	-0.676959	-0.362018	0.719439	0.181763
NFIB	6	-0.388304	-0.510514	0.50016	0.321873
NFIC	6	-0.290608	-0.360082	0.523691	0.0733635
NPNT	6	-0.331577	-0.595211	0.413641	0.447235
NWD1	6	-0.485497	-0.635162	0.45337	0.566876
OGFRL1	6	-0.22632	-0.396561	0.330532	0.248596
PADI2	6	-0.189414	-0.492989	0.327491	0.319598
PARD3	6	-0.771202	-0.374825	0.42935	0.549716
PBXIP1	6	-0.455787	-0.465159	0.643188	0.189068
PDE4DIP	6	-0.788773	-0.269882	0.382443	0.503993
PDS5A	6	-0.262124	-0.518544	0.887968	-0.145021
PDS5B	6	-0.477243	-0.512631	0.923297	-0.0198816
PEBP1	6	-0.12688	-0.435794	0.479357	0.0663286
PFKP	6	-0.354142	-0.591951	0.943481	-0.0549218
PIK3CA	6	-0.236021	-0.583353	0.636843	0.144394
PLEC	6	-0.284125	-0.650285	0.794425	0.0947874
PLK5	6	-0.418261	-0.499405	0.919742	-0.0750146
PLXNB1	6	-0.449678	-0.666217	0.782595	0.249595
PNISR	6	-0.232698	-0.450221	0.419412	0.220562
PNPLA6	6	-0.40323	-0.734616	1.10528	-0.032142
PSAP	6	-0.226644	-0.493879	0.576763	0.106246
PSD2	6	-0.396373	-0.55657	0.409429	0.462542
PTMA	6	-0.214497	-0.432836	0.605341	0.00801411
PTMS	6	-0.245908	-0.550854	0.864199	-0.102027
PTOV1	6	-0.431872	-0.512191	1.05236	-0.180972
RAMP1	6	-0.307528	-0.455875	0.792882	-0.0801162
RANBP3L	6	-0.272545	-0.628178	0.335734	0.510703
RFX2	6	-0.593147	-0.383478	0.835454	0.0257137
RHOQ	6	-0.60533	-0.505441	0.70174	0.287333
RHOT1	6	-0.535575	-0.44191	0.759416	0.113947
RHPN1	6	-0.166289	-0.701357	0.39868	0.440814
RORA	6	-0.43856	-0.365749	0.476349	0.238968
RXRA	6	-0.60977	-0.35956	0.583159	0.260408
SALL3	6	-0.388774	-0.358293	0.65931	0.0149458
SASH1	6	-0.541554	-0.433455	0.562238	0.302214
SEPTIN8	6	-0.0377654	-0.701661	0.813578	-0.0620055
SESN1	6	-0.486665	-0.396214	0.61045	0.175775
SH3BGR	6	-0.323536	-0.265251	0.306515	0.215469
SIRPA	6	-0.35678	-0.506257	0.710122	0.0887897
SLC27A1	6	-0.354747	-0.469542	0.65593	0.103313
SLC38A2	6	-0.424803	-0.609331	0.945481	0.0148646
SLC39A11	6	-0.870613	-0.592368	0.557114	0.719242
SLC39A12	6	-0.478389	-0.628044	0.650923	0.361803
SMARCD3	6	-0.0793836	-0.569286	0.663801	-0.0164309
SMTN	6	-0.31045	-0.655507	1.08419	-0.162076
SNTA1	6	-0.483564	-0.515379	0.357592	0.538928
SOS1	6	-0.251186	-0.529169	0.768621	-0.0265233
STARD3	6	-0.577918	-0.478701	0.547857	0.389444
TMBIM6	6	-0.256502	-0.616718	0.802296	0.0323028
TMEM132A	6	-0.125784	-0.487741	0.576502	0.0227779
TMEM184B	6	-0.480284	-0.422161	0.514047	0.290744
TPD52L1	6	-0.617725	-0.349252	0.529516	0.308487
TRAK1	6	-0.197512	-0.575604	0.358947	0.377793
TSHZ1	6	-0.437927	-0.386833	0.760084	-0.0168943
WFS1	6	-0.380068	-0.517476	0.54471	0.279093
ZBTB16	6	-0.705926	-0.199644	0.593803	0.164088
ZBTB7A	6	-0.345882	-0.402132	0.685603	0.000171778
ZER1	6	-0.471558	-0.396172	0.856861	-0.0759814
ZFP36L1	6	-0.236913	-0.551864	0.373205	0.370469
