## Supplementary Table 7 for "Astrocyte transcriptomic changes along the spatiotemporal progression of Alzheimer’s disease"

### Sheet: figure5d_distance.to.mean.trend
genes	group_label	distance_to_mean
SRGAP2B	gene trend 1	0.210181
NMNAT2	gene trend 4	0.284381
SKAP2	gene trend 1	0.366116
UBALD2	gene trend 1	0.375573
TRAPPC5	gene trend 1	0.395206
PFKFB2	gene trend 1	0.432365
DOCK11	gene trend 1	0.456501
DNAJA1	gene trend 1	0.472693
MAN1A1	gene trend 1	0.473745
CLTA	gene trend 1	0.487561
PRTG	gene trend 4	0.493416
KIAA1549L	gene trend 1	0.502717
SYNE2	gene trend 1	0.511963
TPT1	gene trend 1	0.520086
TIMP2	gene trend 1	0.526462
SYNM	gene trend 1	0.536306
STUM	gene trend 1	0.55026
ADGRL2	gene trend 1	0.55568
ADAM32	gene trend 4	0.567723
HELB	gene trend 1	0.573315
PGD	gene trend 1	0.589279
CATSPERG	gene trend 1	0.623935
SATB2	gene trend 1	0.634903
HSPD1	gene trend 1	0.641018
TAF4B	gene trend 1	0.656031
KLHL13	gene trend 1	0.663837
GLDN	gene trend 1	0.681524
FRMD5	gene trend 1	0.700045
IFI16	gene trend 1	0.702923
KAZN	gene trend 1	0.708383
PPM1E	gene trend 4	0.714858
ID2	gene trend 1	0.730175
SP100	gene trend 1	0.752915
DCC	gene trend 1	0.757571
NFASC	gene trend 1	0.757808
GEM	gene trend 1	0.762214
MGAT3	gene trend 0	0.762461
PLIN3	gene trend 0	0.762484
APOL6	gene trend 1	0.764578
C3	gene trend 1	0.770532
BARD1	gene trend 4	0.773149
ZDHHC9	gene trend 0	0.792369
PRAG1	gene trend 0	0.79592
EHD2	gene trend 1	0.803561
CFAP47	gene trend 4	0.806427
PKP4	gene trend 1	0.807181
AFAP1	gene trend 0	0.807806
SMYD2	gene trend 4	0.809974
GRK5	gene trend 1	0.814755
RASL12	gene trend 1	0.826505
SNCA	gene trend 1	0.826629
ARID3A	gene trend 1	0.829907
TMEM229B	gene trend 0	0.837798
LAMA1	gene trend 4	0.839473
RPS27	gene trend 1	0.841867
DOCK10	gene trend 1	0.844268
UGCG	gene trend 1	0.846474
GRIP1	gene trend 1	0.849573
FOS	gene trend 1	0.852393
CSRNP3	gene trend 4	0.861837
MT1F	gene trend 1	0.864961
PPP1R9B	gene trend 1	0.866999
SYTL2	gene trend 0	0.874665
MMP16	gene trend 1	0.87634
LMCD1	gene trend 0	0.877203
ERC2	gene trend 1	0.881867
RAB3IP	gene trend 1	0.883022
ARHGAP15	gene trend 1	0.883252
SRGAP2	gene trend 1	0.88523
CHI3L1	gene trend 0	0.888023
FRMPD3	gene trend 1	0.88894
RGS16	gene trend 0	0.895797
SYTL3	gene trend 1	0.898491
LTBP1	gene trend 1	0.899752
TPST1	gene trend 1	0.901834
LONRF3	gene trend 0	0.906751
CA2	gene trend 0	0.908869
ZBTB7C	gene trend 1	0.909983
ANOS1	gene trend 4	0.910676
IRAK2	gene trend 0	0.914168
IGSF21	gene trend 0	0.917616
IRAK3	gene trend 0	0.92304
MOB3A	gene trend 1	0.924081
PAM	gene trend 1	0.930324
DYNLRB1	gene trend 1	0.936723
EPB41L3	gene trend 1	0.936998
TMSB4X	gene trend 4	0.942381
IFITM2	gene trend 1	0.957658
APP	gene trend 4	0.958491
ALPK1	gene trend 1	0.960699
DOK6	gene trend 4	0.974261
ZFP36	gene trend 1	0.979013
ERF	gene trend 1	0.983986
CLVS1	gene trend 4	0.986179
SYAP1	gene trend 4	0.987384
MCTP1	gene trend 1	0.989373
NHSL2	gene trend 4	0.995264
EEPD1	gene trend 1	0.9964
UAP1	gene trend 0	0.997754
SIPA1L2	gene trend 0	1.00493
PTCHD4	gene trend 1	1.00616
ARID5A	gene trend 0	1.01001
UBC	gene trend 1	1.01147
SERPING1	gene trend 1	1.02291
LAPTM4B	gene trend 0	1.02514
ARHGEF3	gene trend 1	1.02592
TRMT9B	gene trend 4	1.02642
CFI	gene trend 4	1.02677
CCN1	gene trend 0	1.02716
ADAMTS1	gene trend 0	1.02884
RTN2	gene trend 0	1.03407
VASN	gene trend 1	1.03809
COX6A1	gene trend 1	1.03842
GYG2	gene trend 1	1.03893
IL6R	gene trend 0	1.04334
JUNB	gene trend 1	1.04643
RPN1	gene trend 0	1.04794
CYCS	gene trend 0	1.05043
PPM1H	gene trend 4	1.05202
CYTH3	gene trend 1	1.05219
RTN1	gene trend 1	1.05393
WDR24	gene trend 0	1.0557
FCGBP	gene trend 1	1.06886
AEBP1	gene trend 1	1.06901
LOXL2	gene trend 0	1.07686
TACC2	gene trend 0	1.07894
PRRX1	gene trend 1	1.08321
PDLIM4	gene trend 0	1.0841
CRYAB	gene trend 1	1.08638
SEMA6A	gene trend 4	1.0887
CFAP61	gene trend 1	1.08901
UNC5B	gene trend 1	1.09515
RPS4X	gene trend 4	1.09718
MAP3K1	gene trend 4	1.09755
ARL15	gene trend 4	1.09815
DHCR7	gene trend 0	1.10457
JUN	gene trend 1	1.10672
LRRC8B	gene trend 0	1.11631
LINGO1	gene trend 0	1.12063
TCAF2	gene trend 0	1.12076
PRKCB	gene trend 0	1.1223
INSIG1	gene trend 0	1.12248
EGF	gene trend 4	1.127
ZIC1	gene trend 4	1.12788
TNC	gene trend 1	1.12856
IL1R1	gene trend 0	1.13146
SWI5	gene trend 1	1.13275
ACSL1	gene trend 1	1.14634
CNTN4	gene trend 1	1.15023
CTTNBP2	gene trend 1	1.15071
PCED1B	gene trend 4	1.15502
COL4A1	gene trend 0	1.15554
CPEB1	gene trend 4	1.1573
PITPNM1	gene trend 0	1.16345
GHR	gene trend 4	1.16447
WIPF1	gene trend 1	1.16655
HSPH1	gene trend 1	1.16838
TMEM163	gene trend 1	1.16894
STEAP1B	gene trend 4	1.17103
SULF1	gene trend 1	1.17224
DISC1	gene trend 1	1.17524
RELB	gene trend 0	1.18329
EPSTI1	gene trend 1	1.18863
KITLG	gene trend 4	1.19295
SYN2	gene trend 1	1.19344
RSPO2	gene trend 1	1.20189
FYB1	gene trend 1	1.21956
NR4A1	gene trend 0	1.22019
SV2A	gene trend 0	1.2215
GFPT2	gene trend 1	1.22406
CD38	gene trend 1	1.22526
HSPA5	gene trend 0	1.22531
GGT5	gene trend 1	1.22931
GXYLT2	gene trend 1	1.2315
CLIP2	gene trend 1	1.23315
MAP1B	gene trend 1	1.25181
CD44	gene trend 1	1.25204
GNAL	gene trend 1	1.25205
DENND2A	gene trend 1	1.25287
WIPF3	gene trend 4	1.25354
SGK1	gene trend 1	1.25393
RGS6	gene trend 0	1.25572
NDUFAF2	gene trend 1	1.25869
PRKD2	gene trend 4	1.26251
NQO1	gene trend 4	1.26553
PTPRE	gene trend 0	1.27493
CRISPLD1	gene trend 1	1.27589
PEBP4	gene trend 4	1.27698
RSU1	gene trend 4	1.27892
SERPINB1	gene trend 0	1.27935
HSPA1B	gene trend 1	1.27988
SPOCK1	gene trend 0	1.28461
MIDN	gene trend 0	1.29468
SNED1	gene trend 1	1.29556
KCNE4	gene trend 4	1.30045
NHS	gene trend 1	1.3005
RPL18	gene trend 1	1.30332
NEB	gene trend 4	1.3068
CCL2	gene trend 0	1.31093
TNFAIP8	gene trend 1	1.31633
CCDC80	gene trend 1	1.31852
CHSY3	gene trend 1	1.32564
GABRB2	gene trend 1	1.33345
PRR5L	gene trend 1	1.3339
TENT4B	gene trend 4	1.33736
SGMS2	gene trend 0	1.34201
TSHZ3	gene trend 4	1.34283
SYT1	gene trend 0	1.34287
LRRTM4	gene trend 0	1.34497
UBASH3B	gene trend 0	1.34554
SUSD6	gene trend 1	1.35114
MDGA1	gene trend 4	1.35249
AVEN	gene trend 1	1.35465
ANGPT1	gene trend 4	1.35842
DOK5	gene trend 0	1.3605
MLF1	gene trend 4	1.36102
MAP2K3	gene trend 0	1.36842
NFIL3	gene trend 0	1.37487
EPB41L4A	gene trend 4	1.37611
ST6GAL1	gene trend 1	1.37727
NDUFB7	gene trend 1	1.38078
AMOTL1	gene trend 0	1.38407
MRTFB	gene trend 1	1.38471
PTPRC	gene trend 0	1.38721
PDE8B	gene trend 1	1.38825
ARRDC4	gene trend 1	1.38971
HSPA1A	gene trend 1	1.38992
FRMD3	gene trend 0	1.39078
PMEPA1	gene trend 0	1.39442
PLAUR	gene trend 0	1.39791
C1QB	gene trend 1	1.40206
TESC	gene trend 0	1.40234
IRF7	gene trend 1	1.40902
RCAN2	gene trend 1	1.40944
PBX3	gene trend 1	1.41667
NR4A2	gene trend 0	1.42001
RHBDF2	gene trend 1	1.42662
MAP3K14	gene trend 1	1.42676
PLPP4	gene trend 1	1.42937
FMN1	gene trend 1	1.43056
SEMA5A	gene trend 1	1.4334
SHTN1	gene trend 4	1.43375
KREMEN1	gene trend 4	1.43905
MAN1C1	gene trend 1	1.44271
MSMO1	gene trend 0	1.44515
PKNOX2	gene trend 0	1.44666
AQP1	gene trend 1	1.44729
EPB41	gene trend 4	1.4481
ICAM1	gene trend 1	1.44934
LMO2	gene trend 0	1.45308
UBL5	gene trend 1	1.45439
SEC24D	gene trend 0	1.45617
PIK3AP1	gene trend 0	1.46323
EXPH5	gene trend 1	1.46942
SLCO3A1	gene trend 1	1.47123
GALNT8	gene trend 1	1.47779
BEND6	gene trend 4	1.47936
FLT1	gene trend 0	1.48417
TMEM255A	gene trend 1	1.48545
DEPP1	gene trend 4	1.48711
KCTD1	gene trend 4	1.4909
GBP2	gene trend 0	1.49302
GRM8	gene trend 1	1.49377
ST8SIA4	gene trend 0	1.49718
PRAF2	gene trend 1	1.49808
PDK1	gene trend 1	1.50331
NTNG1	gene trend 1	1.50372
LAMA2	gene trend 4	1.50541
SEZ6L	gene trend 1	1.50645
AOAH	gene trend 1	1.51717
EPAS1	gene trend 0	1.5181
CALM3	gene trend 0	1.5232
DGKB	gene trend 4	1.52561
ADAMTSL1	gene trend 4	1.52608
SLC9B2	gene trend 1	1.53176
RNF175	gene trend 1	1.53365
RIMBP2	gene trend 1	1.53372
SAMD11	gene trend 1	1.53614
BNC2	gene trend 1	1.5369
ATP5F1E	gene trend 1	1.53991
GADD45B	gene trend 0	1.54105
PLSCR1	gene trend 1	1.54809
STIP1	gene trend 1	1.54868
RAI14	gene trend 0	1.54931
MACROD1	gene trend 1	1.5498
ELMO1	gene trend 1	1.54985
GPR158	gene trend 0	1.55088
DISP3	gene trend 1	1.55671
HSP90B1	gene trend 1	1.56717
SPSB1	gene trend 0	1.56832
EMP1	gene trend 0	1.56888
MOB3B	gene trend 1	1.5713
STAMBPL1	gene trend 4	1.57411
TUBA1B	gene trend 1	1.57467
COL4A2	gene trend 0	1.5753
SLC38A1	gene trend 1	1.5774
SLC16A7	gene trend 0	1.57831
EMP3	gene trend 1	1.57879
ANO6	gene trend 1	1.58343
TNR	gene trend 4	1.5836
KHDRBS3	gene trend 0	1.58473
IKZF1	gene trend 0	1.58526
RAPGEF4	gene trend 1	1.58729
MTUS2	gene trend 1	1.60786
UBA52	gene trend 1	1.61092
DNAJB1	gene trend 1	1.61303
SLC25A21	gene trend 5	1.61753
ARHGAP6	gene trend 1	1.62203
DUSP3	gene trend 0	1.62413
TMSB10	gene trend 1	1.62463
SLC2A13	gene trend 0	1.62769
VWCE	gene trend 4	1.63635
WWC2	gene trend 4	1.64112
PLXNA4	gene trend 0	1.64181
GRIN2B	gene trend 4	1.64412
SLC11A1	gene trend 0	1.64468
NOS1AP	gene trend 1	1.64781
PTPRT	gene trend 4	1.64902
TTN	gene trend 1	1.6575
RUNX1	gene trend 1	1.65986
GUCY1A1	gene trend 1	1.66225
HOMER1	gene trend 0	1.66463
PDPN	gene trend 0	1.6676
RNF122	gene trend 0	1.67573
GCNT1	gene trend 4	1.67589
SSTR2	gene trend 0	1.68054
RBM47	gene trend 0	1.6839
SCN11A	gene trend 3	1.68618
ETS1	gene trend 1	1.68649
ARHGAP25	gene trend 0	1.69162
STXBP5L	gene trend 1	1.69352
NOCT	gene trend 0	1.69403
CEND1	gene trend 2	1.69789
ADCY1	gene trend 1	1.69823
MS4A6A	gene trend 0	1.69911
SLITRK5	gene trend 1	1.69978
RERG	gene trend 2	1.70213
BASP1	gene trend 0	1.70579
GABBR2	gene trend 1	1.70605
LRAT	gene trend 4	1.71089
SH3BGRL3	gene trend 1	1.7145
TTC23L	gene trend 3	1.71589
SH3D19	gene trend 3	1.71638
ADAM12	gene trend 0	1.71792
PIN4	gene trend 3	1.71923
DSCAML1	gene trend 1	1.72068
DIAPH2	gene trend 4	1.72146
PID1	gene trend 2	1.72268
PPFIBP1	gene trend 0	1.72412
CYP4F3	gene trend 1	1.72538
TJP2	gene trend 1	1.72666
HSPE1	gene trend 1	1.72689
ZNRF2	gene trend 1	1.73103
TUBB3	gene trend 0	1.73567
CNTNAP4	gene trend 1	1.73812
S100A6	gene trend 1	1.73968
RASGRF2	gene trend 5	1.74369
SRPX2	gene trend 5	1.74418
METTL2B	gene trend 1	1.74606
SLC24A4	gene trend 1	1.74787
FRMD4A	gene trend 2	1.75627
NUPR1	gene trend 1	1.75647
HSPA8	gene trend 1	1.75751
SCN1A	gene trend 1	1.758
AMOTL2	gene trend 4	1.76409
ALDH1A1	gene trend 1	1.76599
UGDH	gene trend 0	1.76947
TIPARP	gene trend 0	1.77126
ZNF676	gene trend 2	1.77234
ADAMTS6	gene trend 1	1.77614
FREM2	gene trend 2	1.77823
KCNT2	gene trend 1	1.77831
APBB1IP	gene trend 1	1.77836
CD74	gene trend 1	1.78018
PDE1C	gene trend 1	1.78115
TTC9	gene trend 4	1.78334
METTL25	gene trend 3	1.78467
LDB2	gene trend 4	1.78487
PRIM2	gene trend 3	1.78879
DGKZ	gene trend 2	1.79044
ATP8B4	gene trend 0	1.79063
LGALS1	gene trend 1	1.79398
PIM1	gene trend 0	1.797
MAP3K6	gene trend 1	1.80494
PDIA3	gene trend 0	1.80803
PCSK1N	gene trend 1	1.80818
STK40	gene trend 0	1.80929
SH3KBP1	gene trend 1	1.80991
CP	gene trend 1	1.81209
RHPN1	gene trend 4	1.81933
COX8A	gene trend 1	1.82031
SNU13	gene trend 0	1.82419
TSHZ2	gene trend 1	1.82543
C8orf34	gene trend 1	1.82634
SLC4A10	gene trend 1	1.82663
ITIH5	gene trend 1	1.82789
GRID2	gene trend 1	1.8284
PELI1	gene trend 0	1.83024
TMEM65	gene trend 4	1.83259
LIME1	gene trend 3	1.8411
PRDX5	gene trend 1	1.84162
FLVCR2	gene trend 0	1.8419
ACSL4	gene trend 1	1.85445
PDK3	gene trend 4	1.85649
CALCRL	gene trend 1	1.85713
ATOH8	gene trend 4	1.86543
FAM81A	gene trend 4	1.86561
MFSD2B	gene trend 3	1.87342
IFI44L	gene trend 4	1.87981
ADAM23	gene trend 1	1.87999
MRM1	gene trend 0	1.88111
WDR45	gene trend 1	1.88587
CABCOCO1	gene trend 4	1.8862
PDE3B	gene trend 2	1.88623
APLNR	gene trend 1	1.88651
MYO16	gene trend 1	1.88751
SLC13A5	gene trend 2	1.89104
FABP5	gene trend 0	1.89433
PHACTR2	gene trend 1	1.89478
CADPS	gene trend 0	1.89503
EBF4	gene trend 0	1.89673
TGFBR2	gene trend 0	1.89713
HSCB	gene trend 4	1.89741
COBLL1	gene trend 1	1.90214
RPL27	gene trend 1	1.90262
RBPMS	gene trend 1	1.9039
AHSA1	gene trend 4	1.90768
CHST9	gene trend 4	1.90837
SMAD9	gene trend 4	1.90896
SRGN	gene trend 0	1.91254
USH1C	gene trend 1	1.91326
PLP1	gene trend 1	1.91909
RALGPS2	gene trend 1	1.92118
VCAN	gene trend 4	1.92153
PTPA	gene trend 0	1.92604
LIMK1	gene trend 0	1.93077
VSNL1	gene trend 0	1.93233
ELN	gene trend 4	1.93421
ADRA1B	gene trend 0	1.93597
MYO5C	gene trend 4	1.93761
C5AR1	gene trend 0	1.93797
ABI3BP	gene trend 1	1.93885
RASAL2	gene trend 1	1.94463
TOX2	gene trend 1	1.94493
NEGR1	gene trend 3	1.94646
HSPB1	gene trend 1	1.95009
ARHGAP44	gene trend 4	1.95079
KCNJ16	gene trend 2	1.95141
STK32A	gene trend 4	1.9529
SLAIN1	gene trend 0	1.95774
DCLK1	gene trend 1	1.9614
VAV3	gene trend 2	1.96443
HCN1	gene trend 1	1.966
FN1	gene trend 0	1.96873
ADAMTS3	gene trend 0	1.96883
TIMP1	gene trend 0	1.96985
KCNJ3	gene trend 1	1.9719
PACRG	gene trend 3	1.97496
USH2A	gene trend 5	1.97614
PCP4	gene trend 4	1.97962
SLC7A5	gene trend 0	1.98046
IGFBP5	gene trend 1	1.98086
RIPK2	gene trend 4	1.98179
BGN	gene trend 1	1.98434
ADM	gene trend 0	1.98684
CRY1	gene trend 0	1.98751
ADAMTSL3	gene trend 1	1.98901
NMNAT3	gene trend 3	1.98901
SCIN	gene trend 0	1.98937
PLCXD3	gene trend 1	1.99403
ADAMTS17	gene trend 2	1.99593
DPH6	gene trend 3	1.9962
SH3GL2	gene trend 4	2.00046
MT1X	gene trend 0	2.00523
C5orf49	gene trend 1	2.00685
PPP1R3C	gene trend 0	2.00737
LAMA4	gene trend 4	2.00894
GRM3	gene trend 2	2.01273
ANKRD7	gene trend 3	2.01942
WASF1	gene trend 4	2.02352
ANGPTL4	gene trend 0	2.02362
TTC39C	gene trend 4	2.02391
TUBB6	gene trend 0	2.02686
RPH3A	gene trend 4	2.03009
ADAMTS9	gene trend 1	2.0339
SLC7A1	gene trend 0	2.03546
CENPP	gene trend 5	2.03918
INAFM1	gene trend 0	2.04747
NTN1	gene trend 0	2.05322
COL5A1	gene trend 0	2.05437
PLS3	gene trend 1	2.06008
DSCAM	gene trend 1	2.06321
PRKACB	gene trend 3	2.06753
DPF1	gene trend 2	2.07254
ARHGEF28	gene trend 1	2.07287
CCDC138	gene trend 3	2.07668
MCUB	gene trend 0	2.08207
SMOC1	gene trend 1	2.08288
HMGCS1	gene trend 1	2.08673
ITGA3	gene trend 0	2.09261
CCDC59	gene trend 4	2.0976
SLC44A3	gene trend 1	2.09925
DNAJA4	gene trend 0	2.09934
SLC25A48	gene trend 2	2.10031
OSBPL3	gene trend 0	2.10096
DAB1	gene trend 1	2.10854
R3HDM4	gene trend 0	2.11282
CDKN1A	gene trend 0	2.11444
P3H2	gene trend 0	2.11532
SORCS1	gene trend 1	2.11535
PRR16	gene trend 1	2.11562
CCDC85A	gene trend 1	2.11799
CABLES1	gene trend 2	2.11975
HSPB8	gene trend 4	2.12008
PARP8	gene trend 4	2.12099
SPP1	gene trend 0	2.12185
FAM210B	gene trend 1	2.12673
SUSD4	gene trend 4	2.1272
RND1	gene trend 0	2.13208
DPP6	gene trend 1	2.13388
SUMF1	gene trend 3	2.13903
TRAF3IP2	gene trend 0	2.1416
TMEM160	gene trend 1	2.1481
GSTCD	gene trend 3	2.15152
SLC6A11	gene trend 2	2.16057
CNTN6	gene trend 3	2.16571
EDIL3	gene trend 1	2.17392
HS3ST4	gene trend 1	2.17449
WSCD1	gene trend 2	2.18323
S100A10	gene trend 1	2.18442
IGDCC3	gene trend 2	2.19229
GAS7	gene trend 0	2.19241
DOP1B	gene trend 1	2.20198
KCNN2	gene trend 4	2.20217
SORBS2	gene trend 1	2.20303
LAPTM5	gene trend 0	2.20578
PRKAR2B	gene trend 4	2.20702
ANXA1	gene trend 1	2.21407
DCDC1	gene trend 5	2.21639
STOX2	gene trend 3	2.22219
LHX2	gene trend 2	2.22422
PKIG	gene trend 0	2.23501
GALNT3	gene trend 1	2.23618
MSR1	gene trend 0	2.23751
CNNM1	gene trend 4	2.2405
SMPD1	gene trend 2	2.24122
ATP1A3	gene trend 0	2.2414
FRY	gene trend 1	2.24583
CA13	gene trend 0	2.24948
PI16	gene trend 4	2.25144
XKR4	gene trend 4	2.25153
CDC7	gene trend 0	2.25467
ANK3	gene trend 1	2.25605
TLCD2	gene trend 0	2.26095
TENM1	gene trend 1	2.26933
GRIN2A	gene trend 1	2.27661
MIF	gene trend 1	2.27692
EVA1C	gene trend 0	2.27766
MVB12A	gene trend 4	2.27807
ARHGAP10	gene trend 1	2.28052
MAP3K20	gene trend 4	2.28413
MAML3	gene trend 4	2.28494
SRPX	gene trend 1	2.28513
ACTN1	gene trend 0	2.28623
ACTN2	gene trend 0	2.29019
UBB	gene trend 1	2.29823
SLC12A2	gene trend 0	2.29851
TLR2	gene trend 0	2.30271
BCOR	gene trend 1	2.30382
LRRK1	gene trend 0	2.31703
BNIP3	gene trend 4	2.32122
RGCC	gene trend 2	2.32249
HILPDA	gene trend 0	2.32422
KHDRBS2	gene trend 4	2.32853
FLI1	gene trend 0	2.32863
MCRIP2	gene trend 2	2.3311
ANXA2	gene trend 0	2.33281
CEBPD	gene trend 0	2.33615
CSMD2	gene trend 0	2.33922
ITPKC	gene trend 0	2.34063
HS6ST3	gene trend 1	2.34079
SGCZ	gene trend 2	2.34387
KCNH1	gene trend 4	2.3453
DOCK8	gene trend 1	2.34631
TNFRSF10B	gene trend 0	2.3466
DACH1	gene trend 2	2.34776
BIN1	gene trend 4	2.35396
PDZD4	gene trend 4	2.35763
TPI1	gene trend 0	2.36154
CX3CL1	gene trend 4	2.37147
SHB	gene trend 0	2.3743
BACE2	gene trend 0	2.37555
EFCAB11	gene trend 3	2.37834
SLC29A4	gene trend 2	2.3828
ZFYVE28	gene trend 0	2.38484
PHYHIP	gene trend 0	2.38583
AGPAT4	gene trend 1	2.38687
NIM1K	gene trend 4	2.38817
HDX	gene trend 0	2.38946
EEF1A2	gene trend 0	2.39159
SNTB1	gene trend 4	2.39461
FGF9	gene trend 2	2.39883
PROS1	gene trend 1	2.40031
PGM2L1	gene trend 0	2.40142
SYNDIG1	gene trend 4	2.40954
CCDC62	gene trend 4	2.41011
PLXNC1	gene trend 4	2.41451
ATP8A2	gene trend 1	2.41623
CPS1	gene trend 3	2.41843
BACH1	gene trend 0	2.42412
SNX31	gene trend 1	2.42437
HBB	gene trend 5	2.42558
DGKH	gene trend 0	2.427
MT1M	gene trend 0	2.43163
EOGT	gene trend 0	2.43171
PGGHG	gene trend 1	2.43632
SNX10	gene trend 1	2.43921
C4orf48	gene trend 1	2.44725
GRIA3	gene trend 1	2.44896
CHRDL1	gene trend 2	2.45633
ID3	gene trend 1	2.45657
IQCM	gene trend 1	2.45741
LUZP2	gene trend 2	2.45913
ASXL3	gene trend 1	2.46295
MTERF1	gene trend 3	2.46392
WIF1	gene trend 2	2.46931
MYRIP	gene trend 4	2.47011
DYNC1I1	gene trend 4	2.47118
CYREN	gene trend 3	2.47314
APLF	gene trend 5	2.47756
LDLR	gene trend 0	2.47827
ABLIM3	gene trend 1	2.47908
ROBO2	gene trend 1	2.48289
ATP11A	gene trend 0	2.48404
RANGAP1	gene trend 0	2.48669
FAM126A	gene trend 4	2.48988
MEIKIN	gene trend 2	2.49448
HMGCLL1	gene trend 5	2.49509
C4orf19	gene trend 1	2.49623
TMEM129	gene trend 2	2.50395
PTPRD	gene trend 0	2.50442
SLCO2B1	gene trend 0	2.5188
TSPAN11	gene trend 5	2.52068
TRAPPC1	gene trend 4	2.5207
GINS3	gene trend 4	2.52181
PPFIA4	gene trend 0	2.52315
CACYBP	gene trend 4	2.52439
PTMS	gene trend 0	2.52447
SDK2	gene trend 0	2.52501
RETREG1	gene trend 0	2.52522
FAM162A	gene trend 1	2.52757
SUPT3H	gene trend 5	2.52857
NCALD	gene trend 4	2.53157
RBFOX3	gene trend 4	2.53543
TXNIP	gene trend 3	2.54055
CHRM3	gene trend 2	2.54338
SEMA6B	gene trend 2	2.54578
NR1D1	gene trend 2	2.54693
ZNF98	gene trend 2	2.5515
GSE1	gene trend 4	2.56023
LPCAT2	gene trend 0	2.56267
PLK5	gene trend 2	2.56631
NT5DC3	gene trend 1	2.56692
CDH18	gene trend 4	2.57424
RGS7	gene trend 2	2.57686
ABHD3	gene trend 1	2.59238
BID	gene trend 1	2.59259
PALD1	gene trend 1	2.59266
PCDH19	gene trend 2	2.60391
RFLNA	gene trend 3	2.61288
GALNT16	gene trend 0	2.6146
GBE1	gene trend 0	2.61624
RCAN1	gene trend 0	2.6175
ADGRB1	gene trend 2	2.62518
ALDH1A2	gene trend 4	2.6261
NIBAN1	gene trend 0	2.62776
MOXD1	gene trend 2	2.62959
RAB3C	gene trend 0	2.63039
RPL36	gene trend 4	2.63252
TBC1D4	gene trend 2	2.64024
BTBD11	gene trend 0	2.64284
IL1RAPL1	gene trend 1	2.64323
NUCB1	gene trend 0	2.64572
SLC4A8	gene trend 0	2.64677
B3GAT2	gene trend 4	2.64805
SAMD3	gene trend 4	2.65234
HES5	gene trend 2	2.65351
MGAT5	gene trend 0	2.65378
VWF	gene trend 1	2.65509
CDK18	gene trend 2	2.65567
EPHA6	gene trend 2	2.65762
ARID5B	gene trend 0	2.66007
HARBI1	gene trend 0	2.66319
IQCJ-SCHIP1	gene trend 4	2.66591
LHFPL2	gene trend 0	2.67407
RASGEF1B	gene trend 0	2.67458
ADORA1	gene trend 2	2.67511
FBXO32	gene trend 1	2.67844
WDR49	gene trend 4	2.68116
PYGL	gene trend 0	2.68357
SAMSN1	gene trend 0	2.68679
SNORC	gene trend 4	2.69094
MATN2	gene trend 0	2.6928
EPHA5	gene trend 0	2.69586
CTNNA3	gene trend 4	2.6999
HS3ST5	gene trend 2	2.70473
ZNF385D	gene trend 4	2.70683
SESN2	gene trend 0	2.71321
SPARC	gene trend 4	2.71713
GRM1	gene trend 3	2.72043
MYO1E	gene trend 0	2.72086
PRRG1	gene trend 4	2.72129
DNAJC6	gene trend 1	2.72649
OLIG1	gene trend 2	2.72739
CSPG5	gene trend 2	2.72928
MTHFD2L	gene trend 5	2.73779
L3MBTL4	gene trend 4	2.74488
MT1G	gene trend 0	2.74611
CRK	gene trend 0	2.74778
ELL2	gene trend 0	2.75718
IFFO2	gene trend 0	2.75809
MBD3	gene trend 0	2.77163
HUNK	gene trend 4	2.77518
TFCP2L1	gene trend 2	2.78386
WNT5B	gene trend 1	2.79102
PIRT	gene trend 0	2.79728
DOCK2	gene trend 0	2.80852
LRFN2	gene trend 2	2.81422
MMD2	gene trend 2	2.81523
MDGA2	gene trend 4	2.81699
PLA2R1	gene trend 4	2.81713
CMSS1	gene trend 1	2.81738
NEFL	gene trend 0	2.82505
GALNT15	gene trend 4	2.82511
CLSTN2	gene trend 0	2.84218
HDAC10	gene trend 4	2.84771
SLC43A2	gene trend 0	2.84988
FBXW7	gene trend 1	2.85187
KCNH8	gene trend 1	2.85259
TSPAN9	gene trend 4	2.85311
GMPPA	gene trend 0	2.85688
ASL	gene trend 1	2.85707
GRB10	gene trend 1	2.85768
LRFN4	gene trend 1	2.86072
MAFF	gene trend 0	2.86268
ZNF785	gene trend 0	2.86341
SLC2A3	gene trend 0	2.86645
CFAP54	gene trend 5	2.8741
PRKCSH	gene trend 4	2.87976
ARSB	gene trend 0	2.882
ZDHHC14	gene trend 0	2.88398
ABCC1	gene trend 0	2.88782
PCYT2	gene trend 2	2.89411
CCND2	gene trend 0	2.89806
RAPGEF5	gene trend 0	2.90138
MCF2L2	gene trend 3	2.90263
CCDC102B	gene trend 3	2.91012
GPR160	gene trend 4	2.91824
MYH9	gene trend 0	2.91897
NKD1	gene trend 1	2.92403
HLA-B	gene trend 0	2.92951
RNFT2	gene trend 3	2.93074
RASD1	gene trend 0	2.94593
ATRNL1	gene trend 1	2.9504
C12orf40	gene trend 5	2.9534
RFTN1	gene trend 4	2.95372
MBP	gene trend 0	2.95537
CPT1C	gene trend 2	2.95802
DPYD	gene trend 4	2.96283
SYNPO2	gene trend 4	2.96355
SYK	gene trend 0	2.96772
CCNJL	gene trend 2	2.969
ARHGAP22	gene trend 0	2.97717
SLC27A4	gene trend 1	2.9777
TTYH3	gene trend 0	2.98111
SOCS3	gene trend 0	2.98394
CACNA1A	gene trend 0	2.98849
UBALD1	gene trend 0	2.98854
ABTB2	gene trend 0	2.9906
TUBB	gene trend 0	2.9928
FRMD4B	gene trend 0	2.99499
IER5L	gene trend 0	2.99715
PIK3R3	gene trend 1	2.99742
HSPA4L	gene trend 4	2.99837
NAMPT	gene trend 0	3.001
GADD45A	gene trend 0	3.00643
RABEPK	gene trend 1	3.00969
AJM1	gene trend 2	3.01744
CAP2	gene trend 4	3.01968
BAIAP2	gene trend 0	3.01974
FGF1	gene trend 4	3.02064
RUVBL2	gene trend 1	3.02093
TENT5A	gene trend 3	3.02378
GULP1	gene trend 0	3.02653
TIMP3	gene trend 2	3.02738
SERPINA3	gene trend 0	3.0284
LRRIQ1	gene trend 5	3.03304
SEL1L3	gene trend 2	3.03813
NOD1	gene trend 0	3.04391
CLIC4	gene trend 0	3.04698
CCK	gene trend 4	3.04923
RIN3	gene trend 4	3.04923
ELMOD1	gene trend 0	3.05621
NECAB1	gene trend 0	3.05658
SLC26A3	gene trend 1	3.05711
RPS5	gene trend 1	3.06492
FAIM2	gene trend 2	3.06595
CHPF	gene trend 0	3.06751
S100A1	gene trend 0	3.06865
CALCB	gene trend 2	3.08505
RBMS1	gene trend 0	3.09206
ZNF713	gene trend 2	3.09427
MPZL1	gene trend 0	3.09771
BAIAP3	gene trend 1	3.10586
ATP1B1	gene trend 0	3.10728
GIPC1	gene trend 4	3.11743
GCLM	gene trend 0	3.12568
ABCC8	gene trend 4	3.13556
DIO2	gene trend 2	3.13575
A2M	gene trend 0	3.13808
CYP4F12	gene trend 4	3.14297
DYNLL2	gene trend 4	3.14571
GPR176	gene trend 4	3.14756
SLC9C2	gene trend 3	3.15375
MASP1	gene trend 0	3.15407
GAS2	gene trend 3	3.15925
IL1RAP	gene trend 0	3.16259
FHAD1	gene trend 4	3.16566
SAMD12	gene trend 3	3.17046
CSF1R	gene trend 1	3.17115
KLF16	gene trend 0	3.17276
ADAM28	gene trend 0	3.17925
TTLL7	gene trend 5	3.18765
NRXN3	gene trend 4	3.19067
RNF144B	gene trend 2	3.19156
NPNT	gene trend 4	3.19232
CDK2AP2	gene trend 0	3.19757
TESK1	gene trend 0	3.19819
SLC2A12	gene trend 2	3.19832
CBARP	gene trend 0	3.19994
RAI2	gene trend 0	3.20136
DDR2	gene trend 0	3.2029
IQGAP2	gene trend 0	3.20337
ARHGEF18	gene trend 4	3.20433
ITPR1	gene trend 0	3.20857
KCNQ5	gene trend 0	3.20997
SHANK2	gene trend 3	3.22168
ZC3H12B	gene trend 5	3.24107
ARRDC3	gene trend 0	3.24219
JPH1	gene trend 0	3.24939
FXYD6	gene trend 1	3.2503
SPATA6L	gene trend 3	3.25371
ALG14	gene trend 4	3.26024
GRIK1	gene trend 0	3.26292
CWC27	gene trend 5	3.26311
UCHL1	gene trend 0	3.2677
FAM189A1	gene trend 0	3.26773
KIF3C	gene trend 4	3.2798
PDE10A	gene trend 0	3.28283
JAM3	gene trend 4	3.28919
EPHA7	gene trend 0	3.29017
KIAA1217	gene trend 4	3.29773
B4GALT2	gene trend 2	3.31471
COL4A6	gene trend 4	3.31884
EPHA4	gene trend 2	3.32864
PGAM2	gene trend 0	3.33167
RAC3	gene trend 4	3.33331
CRPPA	gene trend 3	3.34099
PDGFRL	gene trend 1	3.35068
CA3	gene trend 0	3.35464
GPRIN3	gene trend 0	3.35921
CACNA1E	gene trend 3	3.3598
VAT1L	gene trend 0	3.36162
COL23A1	gene trend 2	3.36249
CCDC124	gene trend 0	3.36835
PTPRJ	gene trend 2	3.37279
YBX3	gene trend 0	3.37403
ESRRG	gene trend 2	3.3799
STAB1	gene trend 0	3.38025
ILDR2	gene trend 2	3.39054
NLGN3	gene trend 2	3.39368
HK2	gene trend 0	3.3971
SPOCK3	gene trend 1	3.39786
DCDC2	gene trend 4	3.3994
SCN8A	gene trend 1	3.39969
ASCL1	gene trend 2	3.39993
CCBE1	gene trend 2	3.40436
ISG15	gene trend 0	3.40522
HES1	gene trend 0	3.40983
RFC3	gene trend 5	3.41418
SERPINH1	gene trend 0	3.41577
DENND3	gene trend 4	3.42543
IPCEF1	gene trend 0	3.43193
KIAA0825	gene trend 3	3.43208
TBX2	gene trend 2	3.43686
FAP	gene trend 5	3.44304
RNF180	gene trend 4	3.44711
FSIP1	gene trend 5	3.44727
SH3BGR	gene trend 4	3.46021
LASP1	gene trend 3	3.46427
GAP43	gene trend 0	3.46963
SETBP1	gene trend 0	3.47696
KIF5C	gene trend 0	3.48742
CLSTN3	gene trend 0	3.48765
SLC39A14	gene trend 0	3.49212
DMTN	gene trend 3	3.49734
MDFIC	gene trend 4	3.49956
LMTK3	gene trend 3	3.50258
LANCL3	gene trend 0	3.50457
FSTL4	gene trend 0	3.50463
KLF6	gene trend 0	3.50718
CCDC169	gene trend 5	3.51191
PCSK6	gene trend 4	3.51677
CPAMD8	gene trend 0	3.52578
SLIT1	gene trend 2	3.54169
OXTR	gene trend 4	3.54419
KLHL29	gene trend 0	3.5467
ADAM22	gene trend 5	3.54736
ENTPD2	gene trend 5	3.5575
LRFN5	gene trend 0	3.56059
ST8SIA1	gene trend 4	3.5678
CACNA1B	gene trend 2	3.58642
MEGF11	gene trend 0	3.59856
CHST15	gene trend 0	3.59871
MYOF	gene trend 0	3.6014
SHLD1	gene trend 4	3.60168
TSPYL1	gene trend 3	3.60638
TICAM1	gene trend 0	3.62598
COLEC12	gene trend 4	3.62971
NRGN	gene trend 0	3.63591
SERPINI2	gene trend 4	3.63761
FOSL2	gene trend 0	3.64544
MT-ND6	gene trend 3	3.65615
CDON	gene trend 1	3.65888
GPC6	gene trend 0	3.6593
EFCAB3	gene trend 0	3.66624
FRMPD4	gene trend 3	3.66738
TAFA2	gene trend 3	3.67944
KANK2	gene trend 1	3.68527
MMS22L	gene trend 3	3.68686
TRIL	gene trend 2	3.69154
GLIPR2	gene trend 0	3.69703
ZNF358	gene trend 2	3.70258
GPR137C	gene trend 5	3.70829
NELL2	gene trend 4	3.71302
IL7	gene trend 4	3.71312
MIPOL1	gene trend 5	3.71768
FAM43B	gene trend 0	3.7391
PLCB4	gene trend 0	3.74482
COL21A1	gene trend 5	3.75343
TRMT11	gene trend 3	3.75555
ST6GAL2	gene trend 4	3.77209
OLFM2	gene trend 2	3.78629
RTL9	gene trend 3	3.7932
NRXN2	gene trend 4	3.80661
NDRG1	gene trend 0	3.80982
APOLD1	gene trend 3	3.81434
CNTN3	gene trend 0	3.83256
SORCS3	gene trend 0	3.83535
SYTL4	gene trend 5	3.83538
NLGN1	gene trend 0	3.83704
FAM78B	gene trend 0	3.8385
KSR2	gene trend 0	3.84845
DUSP1	gene trend 0	3.85904
EIF5A	gene trend 0	3.86151
CHODL	gene trend 5	3.86846
SLC5A11	gene trend 4	3.91416
GALNT13	gene trend 0	3.91701
MAST3	gene trend 3	3.9372
IRAK1BP1	gene trend 3	3.94487
VWA3B	gene trend 4	3.95629
SDS	gene trend 0	3.9645
ARSJ	gene trend 0	3.96883
SNTG1	gene trend 0	3.96902
JHY	gene trend 4	3.97326
POU6F2	gene trend 2	3.98711
PAPPA2	gene trend 3	3.99156
SBK1	gene trend 4	4.00172
GRIA4	gene trend 4	4.0047
SLC38A3	gene trend 3	4.0305
INHBB	gene trend 2	4.04658
RPS6KA3	gene trend 0	4.04918
FBXL2	gene trend 4	4.0515
KIAA1549	gene trend 4	4.05533
PEX5L	gene trend 3	4.05837
AGBL3	gene trend 3	4.06553
YPEL1	gene trend 3	4.07208
UPP2	gene trend 3	4.07401
CYP7B1	gene trend 3	4.07466
CARD18	gene trend 2	4.09504
ZNF208	gene trend 2	4.09713
RGR	gene trend 5	4.10724
AR	gene trend 0	4.11486
MCU	gene trend 4	4.1309
METTL24	gene trend 3	4.14313
EDA	gene trend 4	4.17027
CCDC88C	gene trend 0	4.18275
SYN1	gene trend 4	4.19404
TEX15	gene trend 3	4.21841
BICC1	gene trend 2	4.2344
APBB2	gene trend 2	4.23674
TMEFF1	gene trend 5	4.23728
VEGFA	gene trend 0	4.24489
RNF220	gene trend 2	4.25045
C7orf61	gene trend 3	4.25074
HHAT	gene trend 5	4.26475
GPR137	gene trend 2	4.26919
FSTL5	gene trend 3	4.27337
GPR162	gene trend 3	4.28136
TENM3	gene trend 3	4.28901
HNF4G	gene trend 5	4.30318
KCTD16	gene trend 5	4.31363
PPFIA3	gene trend 2	4.32599
GRIK2	gene trend 3	4.34219
SMAP2	gene trend 4	4.35274
LPAR1	gene trend 0	4.35771
TPSD1	gene trend 2	4.35829
ZFAT	gene trend 4	4.36287
SYT16	gene trend 4	4.39996
TPD52	gene trend 4	4.42101
COPS9	gene trend 4	4.42215
UNC5C	gene trend 2	4.43254
PIGQ	gene trend 3	4.43455
CCDC148	gene trend 5	4.44352
SLC25A41	gene trend 2	4.45203
HAPLN2	gene trend 0	4.4613
PLPPR2	gene trend 2	4.46966
RYR2	gene trend 4	4.47252
NDUFS8	gene trend 0	4.47963
GADD45G	gene trend 2	4.48246
CCDC171	gene trend 3	4.49508
TRIM5	gene trend 4	4.49579
XKR6	gene trend 3	4.50009
PDZRN4	gene trend 3	4.50793
PCLO	gene trend 5	4.51373
GRIN1	gene trend 2	4.51422
TTC29	gene trend 1	4.54025
ABCB1	gene trend 0	4.54376
GALNT17	gene trend 5	4.55313
OPCML	gene trend 3	4.55399
NAT14	gene trend 2	4.57304
KDM6B	gene trend 0	4.57545
SLC9B1	gene trend 3	4.59635
NEDD9	gene trend 1	4.60352
RGS3	gene trend 2	4.63701
MSRB3	gene trend 3	4.63727
SLC6A9	gene trend 0	4.64635
KCNIP4	gene trend 3	4.64938
SCN2A	gene trend 5	4.64994
LIN7A	gene trend 1	4.66231
CRIM1	gene trend 1	4.68114
COL5A2	gene trend 3	4.69241
ST6GALNAC3	gene trend 5	4.71678
COL24A1	gene trend 4	4.71977
RIMS1	gene trend 2	4.74337
CREB5	gene trend 4	4.74622
GALNT9	gene trend 0	4.75028
LRRN3	gene trend 2	4.77066
TAFA1	gene trend 2	4.77298
SHISA6	gene trend 3	4.78826
FRMPD1	gene trend 2	4.79424
DIPK1A	gene trend 5	4.826
PON3	gene trend 3	4.83639
SLC26A5	gene trend 5	4.85326
TMEM164	gene trend 5	4.87027
NLGN4Y	gene trend 0	4.88385
CSDC2	gene trend 2	4.88863
DNAH12	gene trend 5	4.89608
KIF26B	gene trend 3	4.8978
CNKSR3	gene trend 4	4.89846
NXPH3	gene trend 2	4.90169
TUBB4A	gene trend 0	4.91503
DRC1	gene trend 5	4.93158
SSC5D	gene trend 2	4.93691
DGKI	gene trend 5	4.94785
LFNG	gene trend 2	4.95158
TMC1	gene trend 4	4.9519
CYP39A1	gene trend 5	4.9792
THSD4	gene trend 5	4.98423
MUSTN1	gene trend 4	5.00144
SH3RF3	gene trend 0	5.00929
PLCH1	gene trend 3	5.03905
ZFPM2	gene trend 3	5.03977
MT-ATP8	gene trend 2	5.06043
CNTN2	gene trend 2	5.06377
CDH13	gene trend 5	5.0767
IFI6	gene trend 3	5.08983
YJEFN3	gene trend 4	5.09191
NR6A1	gene trend 3	5.10104
CAMK4	gene trend 2	5.10451
VWA3A	gene trend 5	5.11561
PRELID2	gene trend 5	5.12153
STPG2	gene trend 3	5.12518
KNOP1	gene trend 5	5.15312
KIRREL3	gene trend 3	5.16374
LINGO2	gene trend 5	5.177
FAM133A	gene trend 5	5.18634
ZBTB8B	gene trend 5	5.19211
CAMK2A	gene trend 2	5.19588
SEMA3D	gene trend 5	5.2189
TMEM132C	gene trend 2	5.22704
ARPP21	gene trend 2	5.23761
ABHD8	gene trend 2	5.24354
ETV1	gene trend 2	5.26716
USP9Y	gene trend 0	5.27455
APOD	gene trend 1	5.27611
DNAH6	gene trend 5	5.31377
RAD18	gene trend 3	5.32349
PDE3A	gene trend 2	5.32918
SEZ6L2	gene trend 2	5.33713
CDH24	gene trend 0	5.34159
LAMB2	gene trend 3	5.34529
SUGCT	gene trend 3	5.3606
ZSCAN31	gene trend 2	5.37376
CEP152	gene trend 3	5.3984
NEXMIF	gene trend 2	5.40386
GLCCI1	gene trend 2	5.40512
ST6GALNAC5	gene trend 2	5.41085
CCDC170	gene trend 5	5.41216
LAMA3	gene trend 3	5.44055
LRRC7	gene trend 3	5.44507
ARMC3	gene trend 5	5.4525
GRM7	gene trend 5	5.48099
EXTL3	gene trend 2	5.48827
PYGM	gene trend 2	5.50191
SNRPN	gene trend 5	5.50349
TPM2	gene trend 5	5.52081
INSYN2A	gene trend 4	5.52838
PLAGL1	gene trend 5	5.55207
C1orf87	gene trend 5	5.57043
SLC24A3	gene trend 2	5.58696
DCHS2	gene trend 2	5.59095
HDAC9	gene trend 3	5.59278
PODXL2	gene trend 2	5.6223
UTY	gene trend 0	5.64571
FGF12	gene trend 5	5.65058
GFOD1	gene trend 2	5.65298
SYCP2L	gene trend 3	5.65928
AGBL1	gene trend 2	5.66188
CSMD3	gene trend 5	5.66269
ZFY	gene trend 0	5.66942
CDKL1	gene trend 2	5.67909
CCND3	gene trend 2	5.68046
ROR1	gene trend 2	5.68125
DNM1	gene trend 2	5.74058
HMGN5	gene trend 3	5.74288
HECW2	gene trend 2	5.78285
C10orf90	gene trend 2	5.78805
MITF	gene trend 5	5.78856
FOXP2	gene trend 4	5.84386
TUBA1C	gene trend 5	5.86305
TAF3	gene trend 1	5.92068
TTLL1	gene trend 5	5.92201
CCDC173	gene trend 5	5.92643
CPM	gene trend 3	5.94913
DNAH7	gene trend 2	5.96343
SEMA3A	gene trend 5	5.97839
RILPL2	gene trend 3	5.98355
FRMPD2	gene trend 5	5.99297
C1QTNF4	gene trend 2	5.99847
SRRM3	gene trend 2	6.00629
MSX1	gene trend 3	6.02437
GNAI1	gene trend 5	6.04559
LMOD1	gene trend 5	6.05716
SLC2A1	gene trend 0	6.0678
KIF5A	gene trend 5	6.06838
JAM2	gene trend 2	6.07684
LYPD6	gene trend 2	6.10438
FTCDNL1	gene trend 5	6.12147
TBC1D32	gene trend 5	6.12415
MGMT	gene trend 3	6.13441
ACTA2	gene trend 5	6.13453
SRPK3	gene trend 2	6.1356
KIF6	gene trend 5	6.14656
COL25A1	gene trend 3	6.16163
PRR5	gene trend 2	6.17112
HPSE2	gene trend 2	6.18484
ZNF365	gene trend 3	6.19533
TMEM117	gene trend 3	6.19757
NKAIN2	gene trend 3	6.20841
EYA1	gene trend 2	6.22062
ATP10B	gene trend 2	6.22778
MMP15	gene trend 2	6.2357
MYT1L	gene trend 0	6.24313
PXDNL	gene trend 2	6.25006
PATL2	gene trend 5	6.26373
ACVR1C	gene trend 3	6.28853
DNAH14	gene trend 3	6.29473
TMEM150C	gene trend 3	6.29924
GSG1L	gene trend 5	6.30374
NRP2	gene trend 1	6.32581
INPP5D	gene trend 5	6.33173
CLNK	gene trend 5	6.34514
BOP1	gene trend 1	6.37238
MYLPF	gene trend 3	6.38559
ZNF385B	gene trend 5	6.40488
RNF43	gene trend 2	6.40817
GSTM5	gene trend 3	6.40996
GRIK5	gene trend 5	6.44875
PLD5	gene trend 2	6.49029
CCDC146	gene trend 5	6.50663
NRSN2	gene trend 1	6.51268
GPT	gene trend 3	6.51855
CUX2	gene trend 3	6.53709
NELL1	gene trend 3	6.54201
CPED1	gene trend 3	6.55793
ITPKA	gene trend 5	6.60501
GABRB3	gene trend 5	6.61499
IRS1	gene trend 3	6.61752
LIPA	gene trend 3	6.64083
SLCO4A1	gene trend 2	6.64545
CCDC190	gene trend 3	6.71949
FGL1	gene trend 2	6.73387
SYT12	gene trend 3	6.79178
MGAM	gene trend 2	6.79285
ADA	gene trend 0	6.81039
ZCCHC24	gene trend 4	6.82565
SHISA9	gene trend 5	6.83994
SCN1B	gene trend 0	6.8702
MAP2K2	gene trend 1	6.88224
LRRN2	gene trend 2	6.88461
HHIP	gene trend 2	6.8907
CLVS2	gene trend 2	6.90858
CACNG2	gene trend 2	6.91281
HS3ST3A1	gene trend 5	6.91649
RNLS	gene trend 3	6.91938
C12orf60	gene trend 2	6.94017
SNAP25	gene trend 0	6.94218
WFDC1	gene trend 2	6.94895
C14orf132	gene trend 3	6.96332
ABAT	gene trend 2	6.96879
TNNI3K	gene trend 3	6.96995
ATP13A5	gene trend 2	6.97725
SLC44A5	gene trend 3	6.9975
FRK	gene trend 2	7.02086
PKP2	gene trend 5	7.08016
CDS1	gene trend 2	7.09879
NRG1	gene trend 4	7.10906
CLIC5	gene trend 3	7.14879
LIX1	gene trend 5	7.15132
PDGFC	gene trend 2	7.17658
SNCAIP	gene trend 3	7.2158
CLMN	gene trend 2	7.2506
CTXND1	gene trend 2	7.28077
SPAG16	gene trend 3	7.30872
CATSPERE	gene trend 3	7.34291
ITGB3BP	gene trend 3	7.34411
LIMD1	gene trend 0	7.34764
ST18	gene trend 2	7.36242
KIFC3	gene trend 0	7.36369
SLC26A7	gene trend 2	7.37263
NDP	gene trend 2	7.39084
PLCL1	gene trend 2	7.41985
MPP7	gene trend 3	7.43521
SPATA17	gene trend 5	7.46692
BRINP2	gene trend 2	7.47926
UNC79	gene trend 2	7.51851
RIPOR2	gene trend 3	7.54167
MOSMO	gene trend 4	7.56423
EFHC2	gene trend 3	7.57959
HPN	gene trend 2	7.58531
PDK4	gene trend 2	7.6281
C2CD6	gene trend 3	7.63197
TPPP	gene trend 3	7.65361
PUDP	gene trend 3	7.67417
KLRG1	gene trend 3	7.68171
UBE3D	gene trend 5	7.68822
ABCA7	gene trend 2	7.70322
RNPEPL1	gene trend 3	7.71041
CD247	gene trend 5	7.72634
TRDN	gene trend 3	7.73499
GRM5	gene trend 2	7.74442
DNAH9	gene trend 5	7.74826
SRCIN1	gene trend 2	7.76046
PNPLA3	gene trend 0	7.76456
ZNF536	gene trend 2	7.77002
HMGA2	gene trend 3	7.77759
ETV5	gene trend 2	7.81011
TMCC2	gene trend 5	7.81302
NME9	gene trend 2	7.8548
RIMS2	gene trend 5	7.89612
FBLN1	gene trend 2	7.89676
KLRD1	gene trend 3	7.92053
ALDH1L2	gene trend 5	7.97474
AGBL4	gene trend 3	7.9933
WDR18	gene trend 2	8.00694
SERPINI1	gene trend 2	8.05974
MAGED1	gene trend 3	8.06207
GPR39	gene trend 3	8.06877
TBCE	gene trend 3	8.11747
KCNN1	gene trend 2	8.1437
LYRM4	gene trend 1	8.14517
DIAPH3	gene trend 3	8.15431
ANKRD33B	gene trend 3	8.17571
FLACC1	gene trend 3	8.23534
DHFR	gene trend 2	8.26752
PCDH11Y	gene trend 5	8.28382
PLCL2	gene trend 5	8.28815
ENOX2	gene trend 5	8.3117
SYN3	gene trend 3	8.33191
AMPH	gene trend 3	8.34531
PLIN4	gene trend 2	8.3798
LRRC8C	gene trend 0	8.38075
AK5	gene trend 3	8.38575
RFXANK	gene trend 3	8.39053
MAP2K6	gene trend 2	8.39089
RNF150	gene trend 3	8.42438
GALM	gene trend 3	8.46702
SYT14	gene trend 5	8.50596
MAPK8IP2	gene trend 2	8.53074
SLC25A33	gene trend 3	8.56635
AFF3	gene trend 3	8.58021
TCTEX1D1	gene trend 5	8.60076
RANBP17	gene trend 3	8.62866
PCBP3	gene trend 4	8.64561
GPC4	gene trend 5	8.67528
LEPR	gene trend 3	8.71882
KCND2	gene trend 5	8.72417
STS	gene trend 3	8.72573
MB21D2	gene trend 3	8.77325
AKAP6	gene trend 5	8.78181
OTOGL	gene trend 3	8.80755
DHRS7B	gene trend 5	8.82663
ARL17B	gene trend 5	8.86657
CACNA1D	gene trend 5	8.96282
DLGAP2	gene trend 3	8.96417
TPRG1	gene trend 5	8.98303
TCAP	gene trend 3	8.98528
MKNK2	gene trend 0	9.01053
SLC24A2	gene trend 3	9.01123
FAM13C	gene trend 3	9.03164
CACNA2D3	gene trend 3	9.04248
CCSER1	gene trend 3	9.08254
MAP2K7	gene trend 0	9.09231
FGF13	gene trend 5	9.12646
CEP128	gene trend 5	9.13128
PDZD2	gene trend 5	9.16475
LYNX1	gene trend 0	9.16649
SMTN	gene trend 2	9.17432
FBXO2	gene trend 5	9.17485
ADARB2	gene trend 3	9.21192
LMNTD1	gene trend 5	9.24643
PXYLP1	gene trend 5	9.26506
VEGFC	gene trend 0	9.26681
CNTNAP5	gene trend 5	9.27086
GPR156	gene trend 5	9.2824
HGF	gene trend 0	9.28848
PCYT1B	gene trend 3	9.28941
MBNL3	gene trend 3	9.32437
PCDH15	gene trend 5	9.34198
TEX9	gene trend 3	9.34416
SCLT1	gene trend 3	9.35741
KCND3	gene trend 1	9.40326
ME1	gene trend 3	9.41135
TPK1	gene trend 3	9.43718
FAM124A	gene trend 5	9.45338
TYRO3	gene trend 3	9.46319
RARB	gene trend 3	9.55366
PARP10	gene trend 3	9.5647
COL11A1	gene trend 3	9.59855
ASIC2	gene trend 5	9.6155
MTMR8	gene trend 3	9.63514
ATF7IP2	gene trend 5	9.6549
FABP7	gene trend 5	9.68416
SDK1	gene trend 2	9.79542
DISP1	gene trend 5	9.80032
CNTNAP2	gene trend 5	9.89856
ACSBG2	gene trend 5	9.94035
CNTN5	gene trend 5	9.94316
AKAP12	gene trend 2	9.9676
PIP5K1B	gene trend 2	9.98128
NRP1	gene trend 2	9.99018
ALDH16A1	gene trend 2	10.0032
CFAP43	gene trend 5	10.026
CEMIP2	gene trend 0	10.1913
CBX6	gene trend 1	10.1973
LEKR1	gene trend 5	10.2666
DPYSL5	gene trend 2	10.269
LCAT	gene trend 5	10.2786
CCDC122	gene trend 5	10.3562
ST6GALNAC6	gene trend 5	10.3917
GAD1	gene trend 5	10.4395
CA8	gene trend 3	10.4696
CPPED1	gene trend 3	10.5171
MALRD1	gene trend 3	10.5561
CCDC3	gene trend 3	10.5855
VWC2L	gene trend 3	10.6368
GFRA1	gene trend 5	10.6413
MN1	gene trend 3	10.6454
SPTBN2	gene trend 3	10.7982
PPP2R3A	gene trend 3	10.8226
ANKDD1B	gene trend 3	10.8766
TBXAS1	gene trend 5	10.8824
FGF14	gene trend 5	11.047
KIFC2	gene trend 2	11.1492
PAK3	gene trend 2	11.1584
MTSS1	gene trend 5	11.2207
ATP5F1D	gene trend 0	11.2414
CPLX2	gene trend 5	11.3062
KBTBD12	gene trend 3	11.3362
CACFD1	gene trend 3	11.3804
TMEM132B	gene trend 3	11.4702
HRH1	gene trend 0	11.6572
TIAM1	gene trend 5	11.7618
ESR1	gene trend 5	11.9318
RADIL	gene trend 3	12.0116
PRDM6	gene trend 5	12.0971
HECW1	gene trend 5	12.1201
LLGL2	gene trend 3	12.1644
MINDY4	gene trend 3	12.2481
L2HGDH	gene trend 5	12.4458
TBC1D30	gene trend 3	12.4558
NDUFS7	gene trend 2	12.4624
ZC4H2	gene trend 3	12.7336
FAM117B	gene trend 5	12.7506
MYO1D	gene trend 3	12.7643
SEL1L2	gene trend 5	12.8552
RUBCNL	gene trend 0	12.9072
TUSC3	gene trend 5	13.0234
GRIA1	gene trend 5	13.052
RALYL	gene trend 2	13.1143
PKIB	gene trend 3	13.2023
XYLT1	gene trend 0	13.2523
CXCL14	gene trend 2	13.3908
LRGUK	gene trend 3	13.7034
HIP1	gene trend 5	13.7114
PPP1R42	gene trend 3	13.8014
FBXL14	gene trend 3	13.8072
DDIT4	gene trend 2	13.8533
CEP131	gene trend 4	13.8845
SLC25A42	gene trend 3	13.9156
ZNF704	gene trend 5	13.9945
SLC8A1	gene trend 5	14.0271
SNAP91	gene trend 5	14.0404
ATP2C2	gene trend 2	14.1251
CELF4	gene trend 2	14.288
PIGK	gene trend 5	14.3245
RASGRF1	gene trend 0	14.4116
BANK1	gene trend 5	14.4177
GUCY1A2	gene trend 2	14.5153
AGMO	gene trend 3	14.5732
C9orf153	gene trend 3	14.5904
C12orf42	gene trend 5	14.617
FANCC	gene trend 3	14.6195
RHBDD2	gene trend 3	14.7338
MARK1	gene trend 3	14.7597
RGS22	gene trend 3	14.8613
C11orf65	gene trend 3	14.952
TLE2	gene trend 0	14.9937
EML6	gene trend 3	15.0618
UNC5D	gene trend 0	15.0808
CSMD1	gene trend 3	15.1642
AJAP1	gene trend 2	15.2314
FAM229A	gene trend 4	15.2809
MTRNR2L12	gene trend 2	15.4569
ST8SIA5	gene trend 5	15.5761
STK11	gene trend 3	15.6121
TMUB1	gene trend 3	15.6365
CA12	gene trend 0	15.6615
TBX6	gene trend 5	15.6803
BMPER	gene trend 0	15.6938
RNF208	gene trend 3	16.1677
HES6	gene trend 2	16.2033
NFATC2	gene trend 3	16.321
RHBDL3	gene trend 2	16.4936
JAG1	gene trend 2	16.5494
GABRA4	gene trend 2	16.569
MTRNR2L8	gene trend 2	17.0626
TET3	gene trend 0	17.2749
ARFGEF3	gene trend 5	17.4291
ROBO1	gene trend 2	17.8492
ALK	gene trend 0	18.333
MT-ND5	gene trend 2	18.5481
SERTAD2	gene trend 3	18.6848
NCEH1	gene trend 0	18.8714
TMEM38A	gene trend 2	18.9265
KCNQ3	gene trend 2	19.1369
RBFOX1	gene trend 2	19.5177
HOPX	gene trend 2	19.7163
SHC3	gene trend 2	20.279
KCTD8	gene trend 2	20.5515
MAPK11	gene trend 2	21.3839
CALN1	gene trend 0	22.6787
ZNF804B	gene trend 0	22.805
PARVB	gene trend 5	22.8288
KCNIP1	gene trend 2	23.0974
AIF1L	gene trend 2	23.266
HS3ST3B1	gene trend 3	23.3097
DUSP6	gene trend 2	23.7228
MT-ND4L	gene trend 3	23.9021
DBNDD1	gene trend 0	24.6514
ITPRIP	gene trend 0	25.1704
CLDN5	gene trend 0	25.5235
OLFM1	gene trend 2	25.8474
SPRED2	gene trend 2	26.0125
RNF24	gene trend 0	26.3028
ROR2	gene trend 2	26.3121
ARHGAP29	gene trend 0	26.5191
STXBP6	gene trend 0	27.0479
LYN	gene trend 0	28.454
