## Supplementary Table 8 for "Astrocyte transcriptomic changes along the spatiotemporal progression of Alzheimer’s disease"

### Sheet: Sheet1
Gene symbol	Protein	Host species	Clone	Vendor (Cat#)	Dilution	RRID
ALDH1L1	Aldehyde dehydrogenase 1 L1	Ms	N103/39	Millipore (MABN495)	1:500	AB_2687399
AQP1	Aquaporin-1	Rb	Polyclonal	Millipore (AB2219)	1:500	AB_1163380
AQP4	Aquaporin-4 C-terminus	Rb	Polyclonal	Millipore (AB3594)	1:500	AB_91530
CD44	Cluster of differentiation 44	Rb	SP37	Ventana-Roche (790-4537)	Undiluted	Not available
CRYAB	aB-crystallin	Rb	Polyclonal	Millipore (ABN185)	1:500	AB_11213811
GFAP	Glial fibrillary acidic protein	Rb	Polyclonal	Sigma-Aldrich (G9269)	1:1,000	AB_477035
GFAP	Glial fibrillary acidic protein	Ms	G-A-5	Sigma-Aldrich (G3893)	1:1,000	AB_477010
GJA1	Connexin-43	Rb	Polyclonal	Cell Signaling Technologies (3512)	1:500	AB_2294590
GLUL	Glutamine synthetase	Ms	GS-6	Millipore (MAB302)	1:500	AB_2110656
HSPB1	Heat shock protein 27 kDa	Rb	D6W5V	Cell Signaling Technologies (95357)	1:250	AB_2800246
MAOB	Monoamine oxidase B	Rb	EPR7102	Abcam (ab133270)	1:500	AB_11157541
SLC1A2	Excitatory amino acid transporter 2	Rb	Polyclonal	Proteintech (22515-1-AP)	1:50	AB_2879112
SLC1A3	Excitatory amino acid transporter 1	Rb	Polyclonal	Abcam (ab416)	1:100	AB_304334
Ms = mouse; Rb = rabbit
