## Supplementary Table 9 for "Astrocyte transcriptomic changes along the spatiotemporal progression of Alzheimer’s disease"

### Sheet: Workflow
	Step	Step Description	Note	function	parameters
All Nuclei
	Filtering genes & cells
first-round: rPCA integration	log-normalization & identify highly variable features	log-normalization	for each sample	NormalizeData
		identify highly variable features for each sample		FindVariableFeatures
		identify highly variable features for anchoring the samples integrating all samples	for all samples	SelectIntegrationFeatures
		scale data	for each sample	ScaleData
		perform PCA on the scaled data		RunPCA
	rPCA integration	identiy anchors for integration		FindIntegrationAnchors	reduction = "rpca", anchor.features = nHVVs identified by SelectIntegrationFeatures()
		use identified anchors to integrate the dataset		IntegrateData
clustering	identify cell-types	scale the integrated data	only the highly variable features are used	ScaleData	vars.to.regress = c("nCount_RNA", "percent.mito")
		perform PCA on the scaled data		RunPCA
		ElbowPlot: choose the number of PCs used for clustering		ElbowPlot
		non-linear dimensional reduction		RunUMAP
		graph-based clustering		FindNeighbors & FindClusters
		annotate each cluster by cell-type markers
Astrocytes Nuclei
Filtering	Filtering genes & cells	Further filter genes and cells based on stringent criteria	1. Select protein coding genes: 18283 genes 2. Select expressed genes (sum(counts) > 100 in at least 30% individuals ): 11148 genes 3. Select cells: 70984 cells: nUMIs < 25000 & Based on filtered genes, number of detected genes (count > 0) > 2000
second-round: CCA integration	log-normalization & identify highly variable features	log-normalization	for each sample	NormalizeData
		identify highly variable features for each sample		FindVariableFeatures	nfeatures = 2000, selection.method = "vst"
		identify highly variable features for anchoring the samples integrating all samples	for all samples	SelectIntegrationFeatures	nfeatures = 2000
	CCA integration	identiy anchors for integration		FindIntegrationAnchors	anchor.features = nHVVs identified by SelectIntegrationFeatures()
		use identified anchors to integrate the dataset		IntegrateData
astrocytes clustering	identify astrocytes cell subpopulation (subclusters)	scaled the integrated data	only the highly variable features are used	ScaleData	vars.to.regress = c("nCount_RNA", "percent.mito")
		perform PCA on the scaled data		RunPCA	npcs = 50
		ElbowPlot: choose the number of PCs used for clustering		ElbowPlot	ndims = 30
		non-linear dimensional reduction		RunUMAP	reduction = "pca", dims = 1:15
		graph-based clustering	initially yielded 9 subclusters	FindNeighbors & FindClusters	reduction = "pca", dims = 1:15 & resolution = 0.3
		remove donor specific & contamination subclsters	donor specific subcluster: 1. ncell/mean(ncell in that subcluster) > 5 in more than 2 samples 2. ncell/mean(ncell in that subcluster) > 10 in 1 samples; double-check by barplot contamination subcluster: identified by heatmap (expression of cell-type marker genes)
Differential expression analysis	Differential expression analysis	differential expression analysis by logist regression without filtering any features		FindAllMarkers	min.pct = 0, logfc.threshold = 0, min.cells.feature = 0, test.use = "LR", return.thresh = 1, latent.vars = "Donor.ID"
GSEA	GSEA	Gene Sets Enrichment Analysis	pre-rank GSEA with average logFC by DE analysis		GSEA_4.1-2.0: gsea-cli.sh GSEAPreranked from command line
